# Overexpression screen of chromosome 21 genes reveals modulators of Sonic hedgehog signaling relevant to Down syndrome

**DOI:** 10.1101/2022.05.19.492735

**Authors:** Anna J. Moyer, Fabian-Xosé Fernandez, Yicong Li, Donna K. Klinedinst, Liliana D. Florea, Yasuhiro Kazuki, Mitsuo Oshimura, Roger H. Reeves

## Abstract

Dysregulation of Sonic hedgehog (SHH) signaling may contribute to multiple Down syndrome-associated phenotypes, including cerebellar hypoplasia, congenital heart defects, craniofacial and skeletal dysmorphologies, and Hirschsprung disease. Granule cell precursors isolated from the developing cerebellum of Ts65Dn mice are less responsive to the mitogenic effects of SHH than euploid cells, and a single postnatal dose of the SHH pathway agonist SAG rescues cerebellar morphology and performance on learning and memory tasks in Ts65Dn mice. SAG treatment also normalizes expression levels of *OLIG2* in neural progenitor cells derived from human trisomy 21 iPSCs. However, despite evidence that activating SHH signaling can ameliorate some Down syndrome-associated phenotypes, chromosome 21 does not encode any components of the canonical SHH pathway. Here, we screened 163 chromosome 21 cDNAs in a series of SHH-responsive cell lines to identify chromosome 21 genes that modulate SHH signaling. We confirmed overexpression of trisomic candidate genes using RNA-seq in Ts65Dn and TcMAC21 cerebellum. Our study indicates that some chromosome 21 genes, including *DYRK1A*, upregulate SHH signaling while others, such as *HMGN1* and *MIS18A*, inhibit SHH signaling. Overexpression of genes involved in chromatin structure and mitosis, but not genes previously implicated in ciliogenesis, regulate the SHH pathway. Our data suggest that cerebellar hypoplasia and other phenotypes related to aberrant SHH signaling arise from the net effect of trisomy for multiple chromosome 21 genes rather than the overexpression of a single trisomic gene. Identifying which chromosome 21 genes modulate SHH signaling may suggest new therapeutic avenues for ameliorating Down syndrome phenotypes.

**One Sentence Summary:** Multiple chromosome 21 genes modulate Sonic hedgehog signaling, which is dysregulated in Down syndrome.
