## Supplemental Table 1 for "Overexpression screen of chromosome 21 genes reveals modulators of Sonic hedgehog signaling relevant to Down syndrome"

### Sheet: Sheet1
Supplementary Table 1: Cerebellar Volumes of Down Syndrome Models
Publication	Year	Model	Background	N (trisomic)	N (euploid)	Age	Measurement type	Raw brain measurement (Ts)	Raw cerebellar measurement (Ts)	Raw brain measurement (Eu)	Raw cerebellar measurement (Eu)	Ratio cerebellar volume Ts/Eu (%)	Ratio cerebellum/whole brain/Eu (%)
Baxter	2000	Ts65Dn	(B6 x C3H)F1, CBA/CaJ, or (A/J x CBA/J)F1	10	10	4 to 12 months old	MRI	0.4624 cm3	0.0573 cm3	0.4519 cm3	0.0647 cm3	0.885	0.881
Baxter	2000	Ts65Dn	(B6 x C3H)F1, CBA/CaJ, or (A/J x CBA/J)F1	7	8	4 to 12 months old	midline histology	0.3118 cm2	0.0494 cm2	0.2976 cm2	0.0494 cm2	0.855	0.817
Aldridge	2007	Ts65Dn	B6 x C3H	6		12 weeks	MRI					0.889	0.878
Das	2013	Ts65Dn - veh treated	B6 x C3H	5	8	16 weeks	histology	50.178 mm2	7.1582 mm2	45.47 mm2	7.48 mm2	0.93	0.867
Wu	2021	Ts65Dn	B6 x C3H	6	6	31 days	MRI	475.83 mm3	55.26 mm3	507.45 mm3	64.21 mm3	0.86	0.918
Gao	2021	Ts65Dn; TRE-hShh	B6 x C3H	8	8	14 months	MRI	580.63 mm3	67.90 mm3	559.38 mm3	70.61 mm3	0.96	0.927
Olson	2004	Ts1Cje	B6 x C3H	6	6	10-16 weeks	midline histology	0.3440 cm2	4.763 cm2	0.347 cm2	0.0560 cm2	0.851	0.859
Olson	2004	Ts1Cje	B6 x C3H	6	6	10-16 weeks	MRI	0.458 cm3	0.0544 cm3	0.519 cm3	0.070 cm3	0.777	0.888
Laffaire	2009	Ts1Cje	B6C3SnF1/Orl	6	9	adult	MRI	608 mm3	57 mm3	599 mm3	68 mm3	0.838	0.825
Olson	2004	Ms1Cje/Ts65Dn		3	4	10-16 weeks	MRI	0.465 cm3	0.0585 cm3	0.476 cm3	0.0616 cm3	0.95	0.973
Olson	2007	Ts1Rhr	C57BL/6J x 129S6	10	11	8-10 weeks	MRI	0.542 cm3	0.0750 cm3	0.494 cm3	0.072 cm3	1.046	0.95
Aldridge	2007	Ts1Rhr	50% B6, 25% C3H, 25% 129S6	8	10	12 weeks	MRI					0.94	0.995
Starbuck	2014	Dp(16)1Yey	B6 x C3H	9	9	4-5.5 months	midline histology	44.99 mm2	6.83 mm2	40.418 mm2	6.695 mm2	1.02	0.911
Mouton-Liger	2014	TgPCP4	C57BL/6J	9	6	adult	MRI	411.5 mm3	47.7 mm3	415.9 mm3	47.4 mm3	1.006	1.017
Powell	2016	Tc1	Tc(HSA21)1TybEmcf (Tc1) females to F1 (129S8×C57BL/6JNimr)males or B6.Cg-Tg (PDGFB-APPSwInd)20Lms/2Jmales	29	26	4-5 months	MRI	502.91 mm3	61.71 mm3	440.4 mm3	64.21 mm3	0.96	0.84
Kazuki	2020	TcMAC21	75% B6, 25% D2	7	7	4.5 month	MRI	487.86 mm3	62.29 mm3	467.27 mm3	63.45 mm3	0.981	0.94
Sebrie	2008	152F7	FVB/N	3	3	9.3 weeks	MRI	0.562 cm3	0.096 cm3	0.506 cm3	0.088 cm3	1.091	0.9822
Sebrie	2008	152F7	FVB/N	3	4	14.5 weeks	MRI	0.580 cm3	0.100 cm3	0.520 cm3	0.086 cm3	1.16	1.04
Sebrie	2008	152F7	FVB/N	4	4	23 weeks	MRI	0.634 cm3	0.105 cm3	0.546 cm3	0.092 cm3	1.14	0.98
