## Supplemental Table 2 for "Overexpression screen of chromosome 21 genes reveals modulators of Sonic hedgehog signaling relevant to Down syndrome"

### Sheet: Sheet1
Supplementary Table 2: Manual Annotation of HSA21 Genes
Gene Name	OMIM Phenotype #	Mouse Genome Informatics (MGI)	Literature Review	Cildb V3.0
ABCG1			GLI1 regulates transcription of ABCG1 (PMID: 32814794)
ADAMTS1
ADAMTS5			Knockdown of adamts5 in developing zebrafish impairs Sonic signaling and somite development (PMID: 29518972)
ADARB1	618862 (Neurodevelopmental disorder with hypotonia, microcephaly, and seizures)	Abnormal behavioral, premature lethality, seizures	Knockdown of ADARB1 reduces RNA editing of GLI1 (PMID: 23324600)
AGPAT3		Abnormal photoreceptor morphology and male infertility		Mouse photoreceptor sensory cilium proteome (PMID: 17494944)
AIRE	240300 (Autoimmune polyendocrinopathy syndrome , type I, with or without reversible metaphyseal dysplasia)
ANKRD20A11P
APP	104300 (Alzheimer disease 1, familial), 605714 (Cerebral amyloid angiopathy, Dutch, Italian, Iowa, Flemish, Arctic variants)		Aβ disrupts ciliary structure (PMID: 30140428); AICD cleavage product of APP upregulates Ptch1 expression (PMID: 26254735 and 21266456).
ATP5O				Rat cilium proteome (PMID: 18032372), Tetrahymena basal body proteome (PMID: 17785518)
ATP5PF
B3GALT5
B3GALT5-AS1
BACE2
BACH1
BAGE
BRWD1		Abnormal sperm and oocyte morphology; infertility
BTG3
C21orf62-AS1
C21orf77 (CFAP298-TCP10L)
C21orf91
C2CD2
CBR1				Detected in mouse photoreceptor sensory cilium proteome (PMID: 17494944), Paramecium cilium proteome (PMID: 20428338), Rat olfactory sensory cilia (PMID: 18032372)
CBR3				Paramecium cilium proteome (PMID: 20428338)
CBS	236200 (Homocystinuria, B6-responsive and nonresponsive types), 236200 (Thrombosis, hyperhomocysteinemic)
CCT8				Giardia basal body proteome (PMID: 21723868), mouse primary cilium proteome (PMID: 22326026), mouse photoreceptor sensory cilium proteome (PMID: 17494944), human centriole proteome (PMID: 14654843)
CFAP298	615500 (Ciliary dyskinesia, primary, 26)			Expression in primary ciliary dyskinesia patients (PMID: 21136274)
CFAP410	617547 (Retinal dystrophy with macular staphyloma), 602271 (Spondylometaphyseal dysplasia, axial)
CHAF1B
CHODL
CLDN14	614035 (Deafness, autosomal recessive 29)
CLDN17
CLDN8
CLIC6				Mouse photoreceptor sensory cilium proteome (PMID: 17494944), Rat olfactory sensory cilia (PMID: 18032372)
Col18a1	618880 (Glaucoma, primary closed-angle), 267750 (Knobloch syndrome, type 1)			Mouse photoreceptor sensory cilium proteome (PMID: 17494944)
COL6A1	158810 (Bethlem myopathy 1), 254090 (Ullrich congenital muscular dystrophy 1)
COL6A2	255600 (?Myosclerosis, congenital), 158810 (Bethlem myopathy 1), 254090 (Ullrich congenital muscular dystrophy 1)
CRYAA	604219 (Cataract 9, multiple types)
CRYZL1				Mouse photoreceptor sensory cilium proteome (PMID: 17494944)
CSTB	254800 (Epilepsy, progressive myoclonic 1A (Unverricht and Lundborg))	Ataxia, cerebellar hypoplasia, apoptosis of cerebellar granule neurons
CXADR		Heart defects
CYYR1
DIP2A
DNMT3L
DONSON	251230 (Microcephaly-micromelia syndrome), 617604 (Microcephaly, short stature, and limb abnormalities)
DOP1B
DSCAM		Abnormal cerebellar foliation
DSCR10
DSCR4
DSCR8
DSCR9
DYRK1A	614104 (Mental retardation, autosomal dominant 7)	Abnormal brain size	Dyrk1a phosphorylates and activates GLI1 (PMID: 12138125), Dyrk1a inhibits GLI1 via actin cytoskeleton (PMID: 26310823)
ERG
ETS2
EVA1C
FAM207A (SLX9)
FAM3B
FTCD	229100 (Glutamate formiminotransferase deficiency)
GABPA		Anophthalmia, abnormal facial morphology	GABPA binds the ZRS in the developing limb bud (PMID: 22340503)
GART				Human centriole proteome (PMID: 14654843), mouse primary cilium proteome (PMID: 22326026)
GET1
GRIK1
HLCS	253270 (Holocarboxylase synthetase deficiency)
HMGN1
HSF2BP	619245 (Premature ovarian failure 19)	Azoospermia, male infertility, polydactyly
HSPA13
HUNK
IFNAR1
IFNAR2	616669 (?Immunodeficiency 45), 610424 ({Hepatitis B virus, susceptibility to}
IFNGR2	614889 (Immunodeficiency 28, mycobacteriosis)
IGSF5
IL10RB	610424 ({Hepatitis B virus, susceptibility to}), 612567 (Inflammatory bowel disease 25, early onset, autosomal recessive)
ITGB2	116920 (Leukocyte adhesion deficiency)
ITSN1		Abnormal brain size		Detected in mouse photoreceptor sensory cilium proteome (PMID: 17494944)
JAM2	618824 (Basal ganglia calcification, idiopathic, 8, autosomal recessive)
KCNE1	612347 (Jervell and Lange-Nielsen syndrome 2), 613695 (Long QT syndrome 5)
KCNE2	611493 (Atrial fibrillation, familial, 4), 613693 (Long QT syndrome 6)
KCNJ15		Impaired function on Rotarod
KCNJ6	614098 (Keppen-Lubinsky syndrome)	Ataxia, hypotonia, azoospermia, cerebellar hypoplasia, abnormal cerebellar granule cell morphology
LCA5L
LINC00313
LINC00314
LINC01549
LIPI
LRRC3
LSS	618840 (Alopecia-mental retardation syndrome 4), 616509 (Cataract 44), Hypotrichosis 14 (618275)
LTN1		Impaired balance, weaving		Detected in mouse photoreceptor sensory cilium proteome (PMID: 17494944)
MAP3K7CL
MCM3AP	618124 (Peripheral neuropathy, autosomal recessive, with or without impaired intellectual development)
MIR99AHG
MIS18A
MRAP	607398 (Glucocorticoid deficiency 2)		MRAP null mice have dysregulated Sonic signaling adrenal glands (PMID: 29879378)
MRPL39
MRPS6
MX1
MX2
N6AMT1
NCAM2
NDUFV3
NRIP1	618270 (?Congenital anomalies of kidney and urinary tract 3)
OLIG1		Increased interneuron production in cerebellum	Sonic increases oligodendroglial progenitors in adult mouse brain (PMID: 16805844); maintenance of olig1 expression requires hedgehog signaling (PMID: 19253391)
OLIG2		Hypotonia, tremors, abnormal hindbrain morphology	Many publications linking hedgehog and OLIG2
PAXBP1
PCBP3
PCP4		Impaired motor learning on Rotarod
PDE9A				Paramecium cilium proteome (PMID: 20428338)
PDXK	618511 (Neuropathy, hereditary motor and sensory, type VIC, with optic atrophy)			Detected in mouse photoreceptor sensory cilium proteome (PMID: 17494944)
PFKL				Detected in mouse photoreceptor sensory cilium proteome (PMID: 17494944)
PIGP	617599 (Developmental and epileptic encephalopathy 55)
PKNOX1
PLAC4
POFUT2
PRDM15			Mutations in PRDM15 cause holoprosencephaly (PMID: 31950080)
PRMT2
PSMG1		Tremors, ataxia, decreased cerebellar granule cells, decreased cerebellar granule cell precursor proliferation (PMID: 20498273)
PTTG1IP
PWP2
RBM11
RCAN1
RIPK4	214350 (CHAND syndrome), 263650 (Popliteal pterygium syndrome, Bartsocas-Papas type 1)
RIPPLY3		Ventricular septal defect, abnormal neural crest migration, small thymus (PMID: 21177346)
RRP1
RSPH1	615481 (Ciliary dyskinesia, primary, 24)	Oligozoospermia, abnormal cranium morphology, male infertility		Human cilium proteome (PMID: 12169685), Ciona intestinalis sperm tail proteome (PMID: 21710637)
RUNX1	601626 (Leukemia, acute myeloid), 601399 (Platelet disorder, familial, with associated myeloid malignancy)		Sonic upregulates RUNX1 in hESCs (PMID: 33994358), Runx1 binds to Indian hedgehog promoter during osteogenesis (PMID: 32391876)
RWDD2B			Associated with osteoarthritis (PMID: 32755071)
S100B
SAMSN1
SCAF4			Mutations in SCAF4 associated with intellectual disability and various skeletal and structural anomalies (PMID: 32730804)
SETD4
SH3BGR
SIK1	616341 (Developmental and epileptic encephalopathy 30)		SIK1 involved in Purkinje cell neurite self avoidance (PMID: 30208308)
SIM2		Cleft palate	SIM2 activates SHH expression in mouse CNS (PMID: 11023872)
SLC19A1	601775 (?Megaloblastic anemia, folate-responsive)
SLC37A1
SLC5A3
SMIM11A
SOD1	105400 (Amyotrophic lateral sclerosis 1), 618598 (Spastic tetraplegia and axial hypotonia, progressive)	Impaired balance, tremors	Overexpression of SOD1 upregulates GLI (PMID: 21979788), Sod1 mutation in mouse causes reduced Sonic signaling (PMID: 27984541)	Detected in mouse photoreceptor sensory cilium proteome (PMID: 17494944)
SPATC1L		Male infertility with acephalic sperm and detached sperm tails, absent sperm flagellum		Sperm flagellar axonemes proteome (PMID: 16452089)
SUMO3
SYNJ1-145	617389 (Developmental and epileptic encephalopathy 53), 615530 (Parkinson disease 20, early-onset)			Detected in mouse photoreceptor sensory cilium proteome (PMID: 17494944)
SYNJ-170	617389 (Developmental and epileptic encephalopathy 53), 615530 (Parkinson disease 20, early-onset)			Detected in mouse photoreceptor sensory cilium proteome (PMID: 17494944)
TCP10L
TFF1
TFF2
TFF3
TIAM1		Anencephaly, exencephaly	Tiam1 interacts with Smoothened (PMID: 20654717), Desert hedgehog activates Rac1 via Tiam1 (PMID: 32151560)
TMEM50B
TMPRSS15	226200 (Enterokinase deficiency)
TMPRSS2
TMPRSS3	601072 (Deafness, autosomal recessive 8/10)	Abnormal kinocilium morphology, impaired coordination on Rotarod
TPTE		Asthenozoospermia, impaired fertilization
TRAPPC10		Atrioventricular or ventricular septal defects, thymus hypoplasia, microphthalmia or anophthalmia, holoprosencephaly, anencephaly, severe craniofacial defects	Knockdown of TRAPPC10 impairs ciliogenesis in RPE cells (PMID: 21273506) , TRAPPC10 mutation idnetified in patient with holoprosencephaly (PMID: 30508070)	Detected in mouse photoreceptor sensory cilium proteome (PMID: 17494944)
TRPM2
TTC3
U2AF1				Human centriole proteome (PMID: 14654843)
UBASH3A
UBE2G2
URB1-AS1
USP16
USP25			Hedgehog inhibitor Vismodegib downregulates USP25 (PMID: 32578360)
VPS26C
WDR4	618347 (Galloway-Mowat syndrome 6), 618346 (Microcephaly, growth deficiency, seizures, and brain malformations)
YBEY
ZBTB21
BAGE3*
BAGE4*
C21orf58*
C21orf62-AS1*
CBSL*†
CRYAA2*†
DNAJC28*				Detected in mouse photoreceptor sensory cilium proteome (PMID: 17494944)
ERVH48-1*
FAM243A*
FAM243B*†
GATD3A*
GATD3B*†
GET1-SH3BGR*
H2BS1*
ICOSLG*
KCNE1B*†
LOC101927345*
LOC102723996*
LOC102724159*
LOC102724200*
LOC102724334*
LOC107987288*
LOC107987289*
LOC388813*
MORC3*
PCNT*	210720 (Microcephalic osteodysplastic primordial dwarfism, type II)	Septal defects, cleft palate, microcephaly, polydactyly, syndactyly, kidney cysts, microphthalmia, anophthalmia	Overexpression of PCNT disrupts ciliogenesis (PMID: 30100262)	Human centriole proteome (PMID: 14654843), detected in mouse photoreceptor sensory cilium proteome (PMID: 17494944), human centrosome proteome (PMID: 21399614)
POTED*				Giardia basal body proteome (PMID: 21723868)
RRP1B*
SIK1B*†
SMIM11B*†
SMIM34A*
SMIM34B*†
SON*	617140 (ZTTK syndrome)		Knockdown of son causes body curvature, eye malformations, and microcephaly in zebrafish (PMID: 27545680)
TSPEAR*	614861 (?Deafness, autosomal recessive 98), 618180 (Ectodermal dysplasia 14, hair/tooth type with or without hypohidrosis)
U2AF1L5*
UMODL1*
URB1*
* Protein coding gene not in Hsa21 Gene Expression Set
† Copy of Hsa21q gene located on Hsa21p may represent annotation error
