## Supplemental Table 3 for "Overexpression screen of chromosome 21 genes reveals modulators of Sonic hedgehog signaling relevant to Down syndrome"

### Sheet: Plasmid information
Supplementary Table 3: Plasmid Information
Gene Name	NCBI Accession #	Plasmid ID (Addgene)	Backbone	Assay	Notes (from Edie et al., 2018)
ABCG1	NM_004915	53952	pCSDest	Shh-LIGHT2 and SmoA1-LIGHT
ADAMTS1	BC036515	53807	pCSDest	Shh-LIGHT2 and SmoA1-LIGHT
ADAMTS5	BC093777	53819	pCSDest	Shh-LIGHT2 and SmoA1-LIGHT
ADARB1	BC065545	53939	pCSDest	Shh-LIGHT2 and SmoA1-LIGHT
AGPAT3	BC011971	53928	pCSDest	Shh-LIGHT2 and SmoA1-LIGHT
AIRE	BC103511	53891	pCSDest	Shh-LIGHT2 and SmoA1-LIGHT	Mouse gene transcript variant 5; 67% identical, 73 % conserved with human
ANKRD20A11P	Q8NFU9	53837	pCSDest	Shh-LIGHT2 and SmoA1-LIGHT	Pseudogene; clone encodes 90 aa protein; now in Invitrogen ORFanage
APP	EU832797.1	53877	pCSDest	Shh-LIGHT2 and SmoA1-LIGHT
ATP5O	NM_001697	53812	pCSDest	Shh-LIGHT2 and SmoA1-LIGHT
ATP5PF	NM_001003696	53854	pCSDest	Shh-LIGHT2 and SmoA1-LIGHT
B3GALT5	BC104864	53941	pCSDest	Shh-LIGHT2 and SmoA1-LIGHT
B3GALT5-AS1	BC119737	53950	pCSDest	Shh-LIGHT2 and SmoA1-LIGHT	B3GALT5-AS1; ncRNA; clone includes 591 bp cDNA
BACE2	NM_012105	53915	pCSDest	Shh-LIGHT2 and SmoA1-LIGHT
BACH1	BC063307	53820	pCSDest	Shh-LIGHT2 and SmoA1-LIGHT
BAGE	NM_001187	53801	pCSDest	Shh-LIGHT2 and SmoA1-LIGHT
BRWD1	NM_001007246	53894	pCSDest	Shh-LIGHT2 and SmoA1-LIGHT
BTG3	NM_001130914	53865	pCSDest	Shh-LIGHT2 and SmoA1-LIGHT
C21orf62-AS1	AK096601	53846	pCSDest	Shh-LIGHT2 and SmoA1-LIGHT	C21ORF62-AS1; clone encodes 80 aa protein
C21orf77	BC027970	53868	pCSDest	Shh-LIGHT2 and SmoA1-LIGHT	Encodes 126 aa protein; sequence overlaps 3' end of TCP10L mRNA and 5' end of LINC00846
C21orf91	BC015468	53876	pCSDest	Shh-LIGHT2 and SmoA1-LIGHT
C2CD2	BC062323	53916	pCSDest	Shh-LIGHT2 and SmoA1-LIGHT	Shorter than either Refseq isoform or other species
CBR1	NM_001757	53826	pCSDest	Shh-LIGHT2 and SmoA1-LIGHT
CBR3	NM_001236	53838	pCSDest	Shh-LIGHT2 and SmoA1-LIGHT
CBS	BC011381	53909	pCSDest	Shh-LIGHT2 and SmoA1-LIGHT
CCT8	BC035472	53795	pCSDest	Shh-LIGHT2 and SmoA1-LIGHT
CFAP298	BC000709	53798	pCSDest	Shh-LIGHT2 and SmoA1-LIGHT
CFAP410	NM_001271441	53911	pCSDest	Shh-LIGHT2 and SmoA1-LIGHT
CHAF1B	NM_005441	53862	pCSDest	Shh-LIGHT2 and SmoA1-LIGHT
CHODL	NM_024944	53793	pCSDest	Shh-LIGHT2 and SmoA1-LIGHT
CLDN14	NM_012130	53873	pCSDest	Shh-LIGHT2 and SmoA1-LIGHT
CLDN17	NM_012131	53844	pCSDest	Shh-LIGHT2 and SmoA1-LIGHT
CLDN8	NM_199328	53811	pCSDest	Shh-LIGHT2 and SmoA1-LIGHT
CLIC6	BC075706	53789	pCSDest	Shh-LIGHT2 and SmoA1-LIGHT	Encodes mouse protein; 65% identical and 71% conserved compared to human isoform 2
Col18a1	NM_001109991	53930	pCSDest	Shh-LIGHT2 and SmoA1-LIGHT	Encodes mouse protein; 77% identical and 84% conserved with human isoform 2
COL6A1	BC052575	53893	pCSDest	Shh-LIGHT2 and SmoA1-LIGHT
COL6A2	BC065509	53903	pCSDest	Shh-LIGHT2 and SmoA1-LIGHT
CRYAA	BC069528	53927	pCSDest	Shh-LIGHT2 and SmoA1-LIGHT
CRYZL1	NM_145858	53882	pCSDest	Shh-LIGHT2 and SmoA1-LIGHT
CSTB	NM_000100	53910	pCSDest	Shh-LIGHT2 and SmoA1-LIGHT
CXADR	BC010536	53853	pCSDest	Shh-LIGHT2 and SmoA1-LIGHT
CYYR1	BC036761	53794	pCSDest	Shh-LIGHT2 and SmoA1-LIGHT
DIP2A	NM_001146115	53885	pCSDest	Shh-LIGHT2 and SmoA1-LIGHT
DNMT3L	BC002560	53955	pCSDest	Shh-LIGHT2 and SmoA1-LIGHT
DONSON	BC043316	53870	pCSDest	Shh-LIGHT2 and SmoA1-LIGHT	Encodes mouse protein; 77% identical and 84% conserved with human
DOP1B	BC057081	53850	pCSDest	Shh-LIGHT2 and SmoA1-LIGHT	Encodes mouse protein; partial cds 1228 aa-missing ~850 aa C term and 244 C terminus compared to mouse and human
DSCAM	AB384859	53906	pCSDest	Shh-LIGHT2 and SmoA1-LIGHT
DSCR10	BC093855	53852	pCSDest	Shh-LIGHT2 and SmoA1-LIGHT	Identified as 860 nt ncRNA; clone encodes 87 aa protein
DSCR4	NM_005867	53816	pCSDest	Shh-LIGHT2 and SmoA1-LIGHT	Identified as ncRNA; clone encodes 118 aa protein
DSCR8	AA707621	53828	pCSDest	Shh-LIGHT2 and SmoA1-LIGHT	Identified as ncRNA; clone encodes 38 aa protein
DSCR9	BC029827	53863	pCSDest	Shh-LIGHT2 and SmoA1-LIGHT	Identified as ncRNA; clone encodes 149 aa protein
DYRK1A	BC156309	53791	pCSDest	Shh-LIGHT2 and SmoA1-LIGHT
ERG	BC040168	53864	pCSDest	Shh-LIGHT2 and SmoA1-LIGHT
ETS2	BC017040	53875	pCSDest	Shh-LIGHT2 and SmoA1-LIGHT
EVA1C	BC038710	53857	pCSDest	Shh-LIGHT2 and SmoA1-LIGHT
FAM207A	NM_058190	53912	pCSDest	Shh-LIGHT2 and SmoA1-LIGHT
FAM3B	NM_058186	53933	pCSDest	Shh-LIGHT2 and SmoA1-LIGHT
FTCD	BC052248	53913	pCSDest	Shh-LIGHT2 and SmoA1-LIGHT
GABPA	BC035031	53890	pCSDest	Shh-LIGHT2 and SmoA1-LIGHT
GART	NM_175085	53859	pCSDest	Shh-LIGHT2 and SmoA1-LIGHT
GET1	BC012415	53856	pCSDest	Shh-LIGHT2 and SmoA1-LIGHT
GRIK1	BC156975	53832	pCSDest	Shh-LIGHT2 and SmoA1-LIGHT
HLCS	BC060787	53803	pCSDest	Shh-LIGHT2 and SmoA1-LIGHT
HMGN1	NM_004965	53904	pCSDest	Shh-LIGHT2 and SmoA1-LIGHT
HSF2BP	NM_007031	53796	pCSDest	Shh-LIGHT2 and SmoA1-LIGHT
HSPA13	BC036370	53872	pCSDest	Shh-LIGHT2 and SmoA1-LIGHT
HUNK	NM_014586	53809	pCSDest	Shh-LIGHT2 and SmoA1-LIGHT
IFNAR1	BC021825	53881	pCSDest	Shh-LIGHT2 and SmoA1-LIGHT
IFNAR2	BC002793	53914	pCSDest	Shh-LIGHT2 and SmoA1-LIGHT
IFNGR2	NM_005534	53823	pCSDest	Shh-LIGHT2 and SmoA1-LIGHT
IGSF5	BC157006	53886	pCSDest	Shh-LIGHT2 and SmoA1-LIGHT
IL10RB	NM_000628.4	53799	pCSDest	Shh-LIGHT2 and SmoA1-LIGHT
ITGB2	BC005861	53892	pCSDest	Shh-LIGHT2 and SmoA1-LIGHT
ITSN1	BC116186	53800	pCSDest	Shh-LIGHT2 and SmoA1-LIGHT
JAM2	NM_021219	53842	pCSDest	Shh-LIGHT2 and SmoA1-LIGHT
KCNE1	BC036452	53871	pCSDest	Shh-LIGHT2 and SmoA1-LIGHT	Encodes a 105 bp protein; missing 22 aa at C-terminus compared to refseq proteins and other species
KCNE2	BC093892	53848	pCSDest	Shh-LIGHT2 and SmoA1-LIGHT
KCNJ15	BC013327	53840	pCSDest	Shh-LIGHT2 and SmoA1-LIGHT
KCNJ6	NM_002240	53804	pCSDest	Shh-LIGHT2 and SmoA1-LIGHT
LCA5L	BC031059	53923	pCSDest	Shh-LIGHT2 and SmoA1-LIGHT
LINC00313	P59037	53954	pCSDest	Shh-LIGHT2 and SmoA1-LIGHT	579 bp ncRNA (Refseq); clone encodes 77 aa protein
LINC00314	NR_027246	53831	pCSDest	Shh-LIGHT2 and SmoA1-LIGHT	583 bp ncRNA (Refseq); clone encodes this ncRNA
LINC01549	BC144391	53841	pCSDest	Shh-LIGHT2 and SmoA1-LIGHT	LINC01549; clone encodes 440 bp cDNA
LIPI	NM_198996	53849	pCSDest	Shh-LIGHT2 and SmoA1-LIGHT
LRRC3	BC119648	53929	pCSDest	Shh-LIGHT2 and SmoA1-LIGHT
LSS	BC035638	53931	pCSDest	Shh-LIGHT2 and SmoA1-LIGHT
LTN1	BC150284	53855	pCSDest	Shh-LIGHT2 and SmoA1-LIGHT
MAP3K7CL	AM393774	53808	pCSDest	Shh-LIGHT2 and SmoA1-LIGHT
MCM3AP	BC104960	53940	pCSDest	Shh-LIGHT2 and SmoA1-LIGHT
MIR99AHG	AA451643	53829	pCSDest	Shh-LIGHT2 and SmoA1-LIGHT	MIR99AHG; now in Invitrogen ORFanage; clone encodes 74 aa protein
MIS18A	NM_018944	53821	pCSDest	Shh-LIGHT2 and SmoA1-LIGHT
MRAP	NM_178817	53833	pCSDest	Shh-LIGHT2 and SmoA1-LIGHT
MRPL39	BC107719	53830	pCSDest	Shh-LIGHT2 and SmoA1-LIGHT
MRPS6	NM_032476	53824	pCSDest	Shh-LIGHT2 and SmoA1-LIGHT
MX1	BC032602	53951	pCSDest	Shh-LIGHT2 and SmoA1-LIGHT
MX2	BC035293	53942	pCSDest	Shh-LIGHT2 and SmoA1-LIGHT
N6AMT1	BC011554	53843	pCSDest	Shh-LIGHT2 and SmoA1-LIGHT
NCAM2	BC052946	53818	pCSDest	Shh-LIGHT2 and SmoA1-LIGHT
NDUFV3	NM_001001503	53889	pCSDest	Shh-LIGHT2 and SmoA1-LIGHT
NRIP1	BC040361	53805	pCSDest	Shh-LIGHT2 and SmoA1-LIGHT
OLIG1	NM_138983	53869	pCSDest	Shh-LIGHT2 and SmoA1-LIGHT
OLIG2	BC036245	53858	pCSDest	Shh-LIGHT2 and SmoA1-LIGHT
PAXBP1	BC030539	53834	pCSDest	Shh-LIGHT2 and SmoA1-LIGHT	Encodes 398 aa from the N terminus; refesq proteins are 815 and 917 aa
PCBP3	BC012061	53957	pCSDest	Shh-LIGHT2 and SmoA1-LIGHT	Missing 32 aa at N terminus relative to other human isoforms, but this start conserved with rat, cow, zf, Drosophila
PCP4	BC013791	53896	pCSDest	Shh-LIGHT2 and SmoA1-LIGHT
PDE9A	NM_001001567	53944	pCSDest	Shh-LIGHT2 and SmoA1-LIGHT
PDXK	BC000123	53900	pCSDest	Shh-LIGHT2 and SmoA1-LIGHT
PFKL	BC007536	53901	pCSDest	Shh-LIGHT2 and SmoA1-LIGHT
PIGP	NM_153681	53827	pCSDest	Shh-LIGHT2 and SmoA1-LIGHT
PKNOX1	NM_004571	53899	pCSDest	Shh-LIGHT2 and SmoA1-LIGHT
PLAC4	BC093685	53924	pCSDest	Shh-LIGHT2 and SmoA1-LIGHT	Identified as ncRNA; clone encodes 125 aa protein
POFUT2	NM_133635	53921	pCSDest	Shh-LIGHT2 and SmoA1-LIGHT
PRDM15	BC067102	53907	pCSDest	Shh-LIGHT2 and SmoA1-LIGHT
PRMT2	BC000727	53905	pCSDest	Shh-LIGHT2 and SmoA1-LIGHT
PSMG1	NM_003720	53884	pCSDest	Shh-LIGHT2 and SmoA1-LIGHT
PTTG1IP	NM_004339	53956	pCSDest	Shh-LIGHT2 and SmoA1-LIGHT
PWP2	BC013309	53946	pCSDest	Shh-LIGHT2 and SmoA1-LIGHT
RBM11	NM_144770	53861	pCSDest	Shh-LIGHT2 and SmoA1-LIGHT
RCAN1	BC002864	53883	pCSDest	Shh-LIGHT2 and SmoA1-LIGHT	Encodes C-terminal 197 aa from isoform a (missing 55 aa), but multiple different isoforms exist with different N-termini
RIPK4	BC110617	53897	pCSDest	Shh-LIGHT2 and SmoA1-LIGHT
RIPPLY3	NM_018962	53815	pCSDest	Shh-LIGHT2 and SmoA1-LIGHT
RRP1	NM_003683	53919	pCSDest	Shh-LIGHT2 and SmoA1-LIGHT
RSPH1	BC101519	53926	pCSDest	Shh-LIGHT2 and SmoA1-LIGHT
RUNX1	BC136381	53802	pCSDest	Shh-LIGHT2 and SmoA1-LIGHT
RWDD2B	NM_016940	53866	pCSDest	Shh-LIGHT2 and SmoA1-LIGHT
S100B	NM_006272	53895	pCSDest	Shh-LIGHT2 and SmoA1-LIGHT
SAMSN1	NM_022136	53792	pCSDest	Shh-LIGHT2 and SmoA1-LIGHT
SCAF4	NM_020706	53797	pCSDest	Shh-LIGHT2 and SmoA1-LIGHT
SETD4	NM_001007259	53814	pCSDest	Shh-LIGHT2 and SmoA1-LIGHT
SH3BGR	NM_001001713	53932	pCSDest	Shh-LIGHT2 and SmoA1-LIGHT
SIK1	BC038504	53936	pCSDest	Shh-LIGHT2 and SmoA1-LIGHT
SIM2	NM_009586.4	53790	pCSDest	Shh-LIGHT2 and SmoA1-LIGHT
SLC19A1	BC003068	53948	pCSDest	Shh-LIGHT2 and SmoA1-LIGHT
SLC37A1	BC152997	53935	pCSDest	Shh-LIGHT2 and SmoA1-LIGHT
SLC5A3	BC146536	53836	pCSDest	Shh-LIGHT2 and SmoA1-LIGHT
SMIM11A	NM_058182	53860	pCSDest	Shh-LIGHT2 and SmoA1-LIGHT
SOD1	NM_000454	53879	pCSDest	Shh-LIGHT2 and SmoA1-LIGHT
SPATC1L	NM_032261	53922	pCSDest	Shh-LIGHT2 and SmoA1-LIGHT
SUMO3	NM_006936	53947	pCSDest	Shh-LIGHT2 and SmoA1-LIGHT
SYNJ1-145	AF009039	53810	pCSDest	Shh-LIGHT2 and SmoA1-LIGHT
SYNJ-170	NM_003895	53822	pCSDest	Shh-LIGHT2 and SmoA1-LIGHT
TCP10L	BC033855	53880	pCSDest	Shh-LIGHT2 and SmoA1-LIGHT
TFF1	NM_003225	53908	pCSDest	Shh-LIGHT2 and SmoA1-LIGHT
TFF2	BC032820	53898	pCSDest	Shh-LIGHT2 and SmoA1-LIGHT
TFF3	BC017859	53888	pCSDest	Shh-LIGHT2 and SmoA1-LIGHT	21 aa missing from C terminus; BC017859 seems to be a partial cDNA clone
TIAM1	BC117196	53867	pCSDest	Shh-LIGHT2 and SmoA1-LIGHT
TMEM50B	NM_006134	53835	pCSDest	Shh-LIGHT2 and SmoA1-LIGHT
TMPRSS15	BC111749	53806	pCSDest	Shh-LIGHT2 and SmoA1-LIGHT
TMPRSS2	NM_005656	53887	pCSDest	Shh-LIGHT2 and SmoA1-LIGHT
TMPRSS3	NM_032405	53839	pCSDest	Shh-LIGHT2 and SmoA1-LIGHT
TPTE	BC028719	53788	pCSDest	Shh-LIGHT2 and SmoA1-LIGHT
TRAPPC10	AB001517	53937	pCSDest	Shh-LIGHT2 and SmoA1-LIGHT	Partial cDNA only encodes 276 aa; most (including other species) isoforms are about 1200 aa
TRPM2	BC112342	53920	pCSDest	Shh-LIGHT2 and SmoA1-LIGHT
TTC3	BC137345	53851	pCSDest	Shh-LIGHT2 and SmoA1-LIGHT
U2AF1	NM_006758	53918	pCSDest	Shh-LIGHT2 and SmoA1-LIGHT
UBASH3A	BC028138	53917	pCSDest	Shh-LIGHT2 and SmoA1-LIGHT	Shorter compared to the numerous refseq isoforms at c-terminus
UBE2G2	NM_182688.2	53938	pCSDest	Shh-LIGHT2 and SmoA1-LIGHT
URB1-AS1	NR_026845	53845	pCSDest	Shh-LIGHT2 and SmoA1-LIGHT	URB1-AS1; ncRNA; clone encodes 61aa protein
USP16	BC030777	53878	pCSDest	Shh-LIGHT2 and SmoA1-LIGHT
USP25	BC075792	53817	pCSDest	Shh-LIGHT2 and SmoA1-LIGHT
VPS26C	BC110655	53874	pCSDest	Shh-LIGHT2 and SmoA1-LIGHT
WDR4	BC006341	53953	pCSDest	Shh-LIGHT2 and SmoA1-LIGHT
YBEY	NM_001006114	53958	pCSDest	Shh-LIGHT2 and SmoA1-LIGHT
ZBTB21	BC027135	53925	pCSDest	Shh-LIGHT2 and SmoA1-LIGHT	Mouse, 85% identical and 90% conserved with human isoform S
GFP			pCSDest	Shh-LIGHT2 and SmoA1-LIGHT
ABCG1	NM_004915	176944	pcDNA6.2/EmGFP-Bsd	C3H10T1/2	Subcloned from pCSDest
APP	EU832797.1	176954	pcDNA6.2/EmGFP-Bsd	C3H10T1/2	Subcloned from pCSDest
BACE2	NM_012105	176942	pcDNA6.2/EmGFP-Bsd	C3H10T1/2	Subcloned from pCSDest
CBR3	NM_001236	176961	pcDNA6.2/EmGFP-Bsd	C3H10T1/2	Subcloned from pCSDest
CCT8	BC035472		pcDNA6.2/EmGFP-Bsd	C3H10T1/2	Subcloned from pCSDest
CFAP410	NM_001271441	176948	pcDNA6.2/EmGFP-Bsd	C3H10T1/2	Subcloned from pCSDest
CHAF1B	NM_005441	176969	pcDNA6.2/EmGFP-Bsd	C3H10T1/2	Subcloned from pCSDest
CLDN8	NM_199328	176963	pcDNA6.2/EmGFP-Bsd	C3H10T1/2	Subcloned from pCSDest
CRYAA	BC069528		pcDNA6.2/EmGFP-Bsd	C3H10T1/2	Subcloned from pCSDest
CRYZL1	NM_145858	176941	pcDNA6.2/EmGFP-Bsd	C3H10T1/2	Subcloned from pCSDest
CYYR1	BC036761	176986	pcDNA6.2/EmGFP-Bsd	C3H10T1/2	Subcloned from pCSDest
DOP1B	BC156374.1	176979	pcDNA6.2/EmGFP-Bsd	C3H10T1/2	Subcloned from the ORFeome Collaboration (HsCD00431873)
DYRK1A	BC156309		pcDNA6.2/EmGFP-Bsd	C3H10T1/2	Subcloned from pCSDest
FAM207A	NM_058190	176950	pcDNA6.2/EmGFP-Bsd	C3H10T1/2	Subcloned from pCSDest
GABPA	BC035031	176970	pcDNA6.2/EmGFP-Bsd	C3H10T1/2	Subcloned from pCSDest
GET1	BC012415	176985	pcDNA6.2/EmGFP-Bsd	C3H10T1/2	Subcloned from pCSDest
HMGN1	NM_004965	176943	pcDNA6.2/EmGFP-Bsd	C3H10T1/2	Subcloned from pCSDest
HSF2BP	NM_007031	176947	pcDNA6.2/EmGFP-Bsd	C3H10T1/2	Subcloned from pCSDest
IFNAR2	BC002793	176938	pcDNA6.2/EmGFP-Bsd	C3H10T1/2	Subcloned from pCSDest
IFNGR2	NM_005534	176939	pcDNA6.2/EmGFP-Bsd	C3H10T1/2	Subcloned from pCSDest
IL10RB	NM_000628.4		pcDNA6.2/EmGFP-Bsd	C3H10T1/2	Subcloned from pCSDest
ITGB2	BC157006	176983	pcDNA6.2/EmGFP-Bsd	C3H10T1/2	Subcloned from pCSDest
ITSN1	BC116186		pcDNA6.2/EmGFP-Bsd	C3H10T1/2	Subcloned from pCSDest
JAM2	NM_021219	176966	pcDNA6.2/EmGFP-Bsd	C3H10T1/2	Subcloned from pCSDest
KCNE1	NM_000219.5		pcDNA6.2/EmGFP-Bsd	C3H10T1/2	Subcloned from ThermoFisher Ultimate ORF Clone IOH54610
KCNE2	BC093892	176980	pcDNA6.2/EmGFP-Bsd	C3H10T1/2	Subcloned from pCSDest
KCNJ15	BC013327	176981	pcDNA6.2/EmGFP-Bsd	C3H10T1/2	Subcloned from pCSDest
LINC000313	P59037		pcDNA6.2/EmGFP-Bsd	C3H10T1/2	Subcloned from pCSDest
LRRC3	BC119648	176972	pcDNA6.2/EmGFP-Bsd	C3H10T1/2	Subcloned from pCSDest
MCM3AP	BC104960		pcDNA6.2/EmGFP-Bsd	C3H10T1/2	Subcloned from pCSDest
MIS18A	NM_018944	176973	pcDNA6.2/EmGFP-Bsd	C3H10T1/2	Subcloned from pCSDest
MRAP	NM_178817	176937	pcDNA6.2/EmGFP-Bsd	C3H10T1/2	Subcloned from pCSDest
N6AMT1	BC011554		pcDNA6.2/EmGFP-Bsd	C3H10T1/2	Subcloned from pCSDest
NDUFV3	NM_001001503	176946	pcDNA6.2/EmGFP-Bsd	C3H10T1/2	Subcloned from pCSDest
PCBP3	BC012061	176958	pcDNA6.2/EmGFP-Bsd	C3H10T1/2	Subcloned from pCSDest
PDE9A	NM_001001567	176945	pcDNA6.2/EmGFP-Bsd	C3H10T1/2	Subcloned from pCSDest
POFUT2	NM_133635	176960	pcDNA6.2/EmGFP-Bsd	C3H10T1/2	Subcloned from pCSDest
PRMT2	BC000727	176953	pcDNA6.2/EmGFP-Bsd	C3H10T1/2	Subcloned from pCSDest
Rcan1	NM_019466.4	176978	pcDNA6.2/EmGFP-Bsd	C3H10T1/2	Mouse Rcan1 subcloned from Dharmacon Mammalian Gene Collection 4236038
RRP1	NM_003683	176957	pcDNA6.2/EmGFP-Bsd	C3H10T1/2	Subcloned from pCSDest
RUNX1	BC136381	176974	pcDNA6.2/EmGFP-Bsd	C3H10T1/2	Subcloned from pCSDest
RWDD2B	NM_016940	176956	pcDNA6.2/EmGFP-Bsd	C3H10T1/2	Subcloned from pCSDest
S100B	NM_006272	176952	pcDNA6.2/EmGFP-Bsd	C3H10T1/2	Subcloned from pCSDest
SLC19A1	BC003068	176951	pcDNA6.2/EmGFP-Bsd	C3H10T1/2	Subcloned from pCSDest
SOD1	NM_000454	176964	pcDNA6.2/EmGFP-Bsd	C3H10T1/2	Subcloned from pCSDest
SUMO3	NM_006936	176949	pcDNA6.2/EmGFP-Bsd	C3H10T1/2	Subcloned from pCSDest
TMEM50B	NM_006134	176940	pcDNA6.2/EmGFP-Bsd	C3H10T1/2	Subcloned from pCSDest
TPTE	BC028719		pcDNA6.2/EmGFP-Bsd	C3H10T1/2	Subcloned from pCSDest
TTC3	BC137345		pcDNA6.2/EmGFP-Bsd	C3H10T1/2	Subcloned from pCSDest
UBASH3A	BC028138		pcDNA6.2/EmGFP-Bsd	C3H10T1/2	Subcloned from pCSDest
USP25	BC075792		pcDNA6.2/EmGFP-Bsd	C3H10T1/2	Subcloned from pCSDest
VPS26C	BC110655	176982	pcDNA6.2/EmGFP-Bsd	C3H10T1/2	Subcloned from pCSDest
WDR4	BC006341	176984	pcDNA6.2/EmGFP-Bsd	C3H10T1/2	Subcloned from pCSDest
YBEY	NM_001006114		pcDNA6.2/EmGFP-Bsd	C3H10T1/2	Subcloned from pCSDest
GNAS	BC008855.2	176976	pcDNA6.2/EmGFP-Bsd	C3H10T1/2	Subcloned from the ORFeome Collaboration (HsCD00288799)
MOSMO	NM_001164579.2	176975	pcDNA6.2/EmGFP-Bsd	C3H10T1/2	Subcloned from GeneCopoeia (EX-H4481-M02)
GLI1	NM_005269.2	176968	pcDNA6.2/EmGFP-Bsd	C3H10T1/2	Subcloned from pDONR223_GLI_WT (Addgene plasmid #82123)
B3GALT5	BC104864	177006	plenti-CAG-gate-FLAG-IRES-GFP	Primary granule cell precursors	Subcloned from pCSDest
CBR1	NM_001757	177008	plenti-CAG-gate-FLAG-IRES-GFP	Primary granule cell precursors	Subcloned from pCSDest
CHAF1B	NM_005441	177009	plenti-CAG-gate-FLAG-IRES-GFP	Primary granule cell precursors	Subcloned from pCSDest
CRYZL1	NM_145858	177004	plenti-CAG-gate-FLAG-IRES-GFP	Primary granule cell precursors	Subcloned from pCSDest
ETS2	BC017040	177005	plenti-CAG-gate-FLAG-IRES-GFP	Primary granule cell precursors	Subcloned from pCSDest
GABPA	BC035031	176999	plenti-CAG-gate-FLAG-IRES-GFP	Primary granule cell precursors	Subcloned from pCSDest
HMGN1	NM_004965	176995	plenti-CAG-gate-FLAG-IRES-GFP	Primary granule cell precursors	Subcloned from pCSDest
JAM2	NM_021219	176997	plenti-CAG-gate-FLAG-IRES-GFP	Primary granule cell precursors	Subcloned from pCSDest
KCNE1	NM_000219.5		plenti-CAG-gate-FLAG-IRES-GFP	Primary granule cell precursors	Subcloned from ThermoFisher Ultimate ORF Clone IOH54610
MIS18A	NM_018944	176996	plenti-CAG-gate-FLAG-IRES-GFP	Primary granule cell precursors	Subcloned from pCSDest
Rcan1	NM_019466.4	177000	plenti-CAG-gate-FLAG-IRES-GFP	Primary granule cell precursors	Mouse Rcan1 subcloned from Dharmacon Mammalian Gene Collection 4236038
RWDD2B	NM_016940	177001	plenti-CAG-gate-FLAG-IRES-GFP	Primary granule cell precursors	Subcloned from pCSDest
DsRed2		177010	plenti-CAG-gate-FLAG-IRES-GFP	Primary granule cell precursors	Subcloned from pENTR-DsRed2 N1 (Addgene #22523)
SHH	BC111925		plenti-CAG-gate-FLAG-IRES-GFP	Primary granule cell precursors	Subcloned from the ORFeome Collaboration (HsCD00082632)
GLI1	NM_005269.2	176992	plenti-CAG-gate-FLAG-IRES-GFP	Primary granule cell precursors	Subcloned from pDONR223_GLI_WT (Addgene plasmid #82123)
Sufu	NM_001025391.2	176993	plenti-CAG-gate-FLAG-IRES-GFP	Primary granule cell precursors	Subcloned from pEGFPC3-mSufu (Addgene #65431)
GNAS	BC008855.2	176991	plenti-CAG-gate-FLAG-IRES-GFP	Primary granule cell precursors	Subcloned from the ORFeome Collaboration (HsCD00288799)
