## Supplemental Table 4 for "Overexpression screen of chromosome 21 genes reveals modulators of Sonic hedgehog signaling relevant to Down syndrome"

### Sheet: Shh-LIGHT2
Supplementary Table 4: Shh-LIGHT2 Screen
Gene Name	NCBI Accession #	Plasmid ID (Addgene)	# Wells	Fluc/Rluc	Net Induction	Z-score
ABCG1	NM_004915	53952	32	1.2832	0.273594	2.83898
ADAMTS1	BC036515	53807	24	0.99578	-0.0138262	-0.143469
ADAMTS5	BC093777	53819	8	0.99407	-0.0155362	-0.161213
ADARB1	BC065545	53939	23	1.0503	0.0406938	0.422264
AGPAT3	BC011971	53928	16	0.91655	-0.0930562	-0.965608
AIRE	BC103511	53891	14	0.98468	-0.0249262	-0.258649
ANKRD20A11P	Q8NFU9	53837	16	0.99662	-0.0129862	-0.134753
APP	EU832797.1	53877	24	1.0241	0.0144938	0.150397
ATP5O	NM_001697	53812	16	0.98708	-0.0225262	-0.233745
ATP5PF	NM_001003696	53854	16	0.99535	-0.0142562	-0.147931
B3GALT5	BC104864	53941	24	0.95815	-0.0514562	-0.533941
B3GALT5-AS1	BC119737	53950	8	1.0422	0.0325938	0.338214
BACE2	NM_012105	53915	40	0.99824	-0.0113662	-0.117942
BACH1	BC063307	53820	16	1.0723	0.0626938	0.65055
BAGE	NM_001187	53801	32	1.0125	0.00289383	0.0300281
BRWD1	NM_001007246	53894	8	1.0063	-0.00330617	-0.0343069
BTG3	NM_001130914	53865	16	0.98592	-0.0236862	-0.245782
C21orf62-AS1	AK096601	53846	8	0.98394	-0.0256662	-0.266328
C21orf77	BC027970	53868	8	1.0721	0.0624938	0.648475
C21orf91	BC015468	53876	16	1.0182	0.00859383	0.0891749
C2CD2	BC062323	53916	24	1.0408	0.0311938	0.323686
CBR1	NM_001757	53826	16	0.94994	-0.0596662	-0.619133
CBR3	NM_001236	53838	24	0.92251	-0.0870962	-0.903764
CBS	BC011381	53909	24	0.95715	-0.0524562	-0.544318
CCT8	BC035472	53795	16	0.96703	-0.0425762	-0.441797
CFAP298	BC000709	53798	24	0.99555	-0.0140562	-0.145856
CFAP410	NM_001271441	53911	16	1.0363	0.0266938	0.276992
CHAF1B	NM_005441	53862	16	1.0711	0.0614938	0.638098
CHODL	NM_024944	53793	16	0.90324	-0.106366	-1.10372
CLDN14	NM_012130	53873	8	1.0831	0.0734938	0.762617
CLDN17	NM_012131	53844	8	0.97839	-0.0312162	-0.323918
CLDN8	NM_199328	53811	8	0.96235	-0.0472562	-0.490359
CLIC6	BC075706	53789	8	0.9534	-0.0562062	-0.58323
Col18a1	NM_001109991	53930	24	0.9541	-0.0555062	-0.575966
COL6A1	BC052575	53893	16	0.99551	-0.0140962	-0.146271
COL6A2	BC065509	53903	24	0.94293	-0.0666762	-0.691873
CRYAA	BC069528	53927	24	1.3909	0.381294	3.95654
CRYZL1	NM_145858	53882	40	0.85642	-0.153186	-1.58955
CSTB	NM_000100	53910	16	1.0375	0.0278938	0.289444
CXADR	BC010536	53853	32	0.98597	-0.0236362	-0.245264
CYYR1	BC036761	53794	16	0.85323	-0.156376	-1.62266
DIP2A	NM_001146115	53885	8	0.97469	-0.0349162	-0.362312
DNMT3L	BC002560	53955	24	0.93172	-0.0778862	-0.808195
DONSON	BC043316	53870	16	0.94687	-0.0627362	-0.650989
DOP1B	BC057081	53850	80	1.2488	0.239194	2.48202
DSCAM	AB384859	53906	24	1.1048	0.0951938	0.98779
DSCR10	BC093855	53852	16	0.92304	-0.0865662	-0.898264
DSCR4	NM_005867	53816	16	1.0435	0.0338938	0.351703
DSCR8	AA707621	53828	24	1.019	0.00939383	0.0974762
DSCR9	BC029827	53863	16	1.0061	-0.00350617	-0.0363822
DYRK1A	BC156309	53791	40	1.4772	0.467594	4.85204
ERG	BC040168	53864	32	1.0573	0.0476938	0.494901
ETS2	BC017040	53875	40	0.92916	-0.0804462	-0.834759
EVA1C	BC038710	53857	24	0.9683	-0.0413062	-0.428618
FAM207A	NM_058190	53912	8	1.0799	0.0702938	0.729412
FAM3B	NM_058186	53933	16	1.0911	0.0814938	0.84563
FTCD	BC052248	53913	16	1.0285	0.0188938	0.196054
GABPA	BC035031	53890	40	0.95717	-0.0524362	-0.54411
GART	NM_175085	53859	16	0.98907	-0.0205362	-0.213096
GET1	BC012415	53856	16	0.80798	-0.201626	-2.0922
GRIK1	BC156975	53832	16	0.97688	-0.0327262	-0.339587
HLCS	BC060787	53803	16	1.0331	0.0234938	0.243786
HMGN1	NM_004965	53904	24	0.87782	-0.131786	-1.36749
HSF2BP	NM_007031	53796	56	0.8547	-0.154906	-1.6074
HSPA13	BC036370	53872	8	1.0155	0.00589383	0.061158
HUNK	NM_014586	53809	16	1.0532	0.0435938	0.452356
IFNAR1	BC021825	53881	32	1.1405	0.130894	1.35824
IFNAR2	BC002793	53914	8	1.0622	0.0525938	0.545746
IFNGR2	NM_005534	53823	40	1.0273	0.0176938	0.183602
IGSF5	BC157006	53886	16	1.0669	0.0572938	0.594516
IL10RB	NM_000628.4	53799	24	0.83839	-0.171216	-1.77664
ITGB2	BC005861	53892	24	0.82425	-0.185356	-1.92337
ITSN1	BC116186	53800	24	1.3171	0.307494	3.19075
JAM2	NM_021219	53842	64	0.91939	-0.0902162	-0.936139
KCNE1	BC036452	53871	8	0.96653	-0.0430762	-0.446985
KCNE2	BC093892	53848	24	0.90207	-0.107536	-1.11586
KCNJ15	BC013327	53840	24	0.8232	-0.186406	-1.93427
KCNJ6	NM_002240	53804	8	0.9417	-0.0679062	-0.704636
LCA5L	BC031059	53923	8	1.0116	0.00199383	0.0206892
LINC00313	P59037	53954	24	1.0031	-0.00650617	-0.0675121
LINC00314	NR_027246	53831	24	1.0725	0.0628938	0.652625
LINC01549	BC144391	53841	16	0.89867	-0.110936	-1.15114
LIPI	NM_198996	53849	24	1.1055	0.0958938	0.995054
LRRC3	BC119648	53929	48	0.93878	-0.0708262	-0.734936
LSS	BC035638	53931	24	1.0166	0.00699383	0.0725723
LTN1	BC150284	53855	16	0.91562	-0.0939862	-0.975259
MAP3K7CL	AM393774	53808	16	0.98873	-0.0208762	-0.216624
MCM3AP	BC104960	53940	24	1.2632	0.253594	2.63145
MIR99AHG	AA451643	53829	72	1.11481	0.105206	1.09168
MIS18A	NM_018944	53821	8	0.96334	-0.0462662	-0.480086
MRAP	NM_178817	53833	32	1.018	0.00839383	0.0870995
MRPL39	BC107719	53830	40	1.0554	0.0457938	0.475185
MRPS6	NM_032476	53824	16	0.99352	-0.0160862	-0.16692
MX1	BC032602	53951	24	1.0039	-0.00570617	-0.0592108
MX2	BC035293	53942	32	1.1059	0.0962938	0.999204
N6AMT1	BC011554	53843	32	1.2416	0.231994	2.40731
NCAM2	BC052946	53818	16	1.0253	0.0156938	0.162849
NDUFV3	NM_001001503	53889	8	0.99012	-0.0194862	-0.202201
NRIP1	BC040361	53805	8	1.0658	0.0561938	0.583102
OLIG1	NM_138983	53869	8	0.97652	-0.0330862	-0.343323
OLIG2	BC036245	53858	16	0.89775	-0.111856	-1.16069
PAXBP1	BC030539	53834	24	1.0275	0.0178938	0.185677
PCBP3	BC012061	53957	16	1.0853	0.0756938	0.785446
PCP4	BC013791	53896	16	1.0538	0.0441938	0.458582
PDE9A	NM_001001567	53944	8	1.083	0.0733938	0.76158
PDXK	BC000123	53900	24	1.0328	0.0231938	0.240673
PFKL	BC007536	53901	16	1.0093	-0.000306172	-0.00317703
PIGP	NM_153681	53827	8	1.0175	0.00789383	0.0819112
PKNOX1	NM_004571	53899	16	1.0312	0.0215938	0.224071
PLAC4	BC093685	53924	16	0.95815	-0.0514562	-0.533941
POFUT2	NM_133635	53921	16	0.96405	-0.0455562	-0.472719
PRDM15	BC067102	53907	24	1.0176	0.00799383	0.0829489
PRMT2	BC000727	53905	8	0.97957	-0.0300362	-0.311674
PSMG1	NM_003720	53884	8	1.0194	0.00979383	0.101627
PTTG1IP	NM_004339	53956	8	0.95531	-0.0542962	-0.563411
PWP2	BC013309	53946	16	1.0169	0.00729383	0.0756853
RBM11	NM_144770	53861	16	0.94801	-0.0615962	-0.63916
RCAN1	BC002864	53883	40	0.90996	-0.0996462	-1.03399
RIPK4	BC110617	53897	16	0.97399	-0.0356162	-0.369575
RIPPLY3	NM_018962	53815	16	0.9375	-0.0721062	-0.748218
RRP1	NM_003683	53919	16	1.0842	0.0745938	0.774032
RSPH1	BC101519	53926	16	0.97199	-0.0376162	-0.390329
RUNX1	BC136381	53802	16	0.92379	-0.0858162	-0.890482
RWDD2B	NM_016940	53866	40	1.0058	-0.00380617	-0.0394952
S100B	NM_006272	53895	64	0.8094	-0.200206	-2.07746
SAMSN1	NM_022136	53792	16	1.1207	0.111094	1.15278
SCAF4	NM_020706	53797	8	1.0068	-0.00280617	-0.0291186
SETD4	NM_001007259	53814	16	0.97422	-0.0353862	-0.367189
SH3BGR	NM_001001713	53932	16	0.93915	-0.0704562	-0.731097
SIK1	BC038504	53936	16	1.0406	0.0309938	0.321611
SIM2	NM_009586.4	53790	48	1.0737	0.0640938	0.665077
SLC19A1	BC003068	53948	8	1.0652	0.0555938	0.576876
SLC37A1	BC152997	53935	24	1.0083	-0.00130617	-0.0135536
SLC5A3	BC146536	53836	16	1.0881	0.0784938	0.8145
SMIM11A	NM_058182	53860	8	0.98389	-0.0257162	-0.266847
SOD1	NM_000454	53879	16	1.0977	0.0880938	0.914116
SPATC1L	NM_032261	53922	8	1.0152	0.00559383	0.058045
SUMO3	NM_006936	53947	40	1.0325	0.0228938	0.23756
SYNJ1-145	AF009039	53810	32	1.1723	0.162694	1.68821
SYNJ-170	NM_003895	53822	16	0.90165	-0.107956	-1.12022
TCP10L	BC033855	53880	24	0.97713	-0.0324762	-0.336993
TFF1	NM_003225	53908	16	1.1194	0.109794	1.13929
TFF2	BC032820	53898	16	0.95736	-0.0522462	-0.542139
TFF3	BC017859	53888	16	0.97628	-0.0333262	-0.345813
TIAM1	BC117196	53867	16	1.0549	0.0452938	0.469997
TMEM50B	NM_006134	53835	16	1.0771	0.0674938	0.700358
TMPRSS15	BC111749	53806	16	0.92201	-0.0875962	-0.908952
TMPRSS2	NM_005656	53887	8	1.0279	0.0182938	0.189828
TMPRSS3	NM_032405	53839	8	0.98611	-0.0234962	-0.243811
TPTE	BC028719	53788	24	0.94073	-0.0688762	-0.714702
TRAPPC10	AB001517	53937	8	0.99185	-0.0177562	-0.184249
TRPM2	BC112342	53920	24	1.0072	-0.00240617	-0.0249679
TTC3	BC137345	53851	16	1.1134	0.103794	1.07703
U2AF1	NM_006758	53918	8	1.0946	0.0849938	0.881948
UBASH3A	BC028138	53917	56	0.88279	-0.126816	-1.31592
UBE2G2	NM_182688.2	53938	16	0.92901	-0.0805962	-0.836316
URB1-AS1	NR_026845	53845	8	0.9836	-0.0260062	-0.269856
USP16	BC030777	53878	8	1.0245	0.0148938	0.154548
USP25	BC075792	53817	32	1.1127	0.103094	1.06977
VPS26C	BC110655	53874	32	1.144	0.134394	1.39455
WDR4	BC006341	53953	24	0.87089	-0.138716	-1.4394
YBEY	NM_001006114	53958	16	0.97885	-0.0307562	-0.319145
ZBTB21	BC027135	53925	24	0.96247	-0.0471362	-0.489114
GFP		N/A	1902	0.99841	-0.0111962	-0.116178
