## Supplemental Table 5 for "Overexpression screen of chromosome 21 genes reveals modulators of Sonic hedgehog signaling relevant to Down syndrome"

### Sheet: SmoA1-LIGHT
Supplementary Table 5: SmoA1-LIGHT Screen
Gene Name	NCBI Accession #	Plasmid ID (Addgene)	# Wells	Fluc/Rluc	Net Induction	Z-score
ABCG1	NM_004915	53952	80	0.53985	-0.464576	-3.12109
ADAMTS1	BC036515	53807	14	1.1854	0.180974	1.21581
ADAMTS5	BC093777	53819	8	0.9379	-0.0665261	-0.446932
ADARB1	BC065545	53939	14	0.97593	-0.0284961	-0.191441
AGPAT3	BC011971	53928	23	0.86894	-0.135486	-0.910216
AIRE	BC103511	53891	24	0.94455	-0.0598761	-0.402257
ANKRD20A11P	Q8NFU9	53837	8	1.1791	0.174674	1.17348
APP	EU832797.1	53877	24	1.0111	0.00667387	0.044836
ATP5O	NM_001697	53812	8	1.1349	0.130474	0.876543
ATP5PF	NM_001003696	53854	8	0.98759	-0.0168361	-0.113108
B3GALT5	BC104864	53941	16	0.90283	-0.101596	-0.682538
B3GALT5-AS1	BC119737	53950	8	1.2286	0.224174	1.50603
BACE2	NM_012105	53915	16	0.82231	-0.182116	-1.22348
BACH1	BC063307	53820	8	1.1863	0.181874	1.22186
BAGE	NM_001187	53801	8	0.92218	-0.0822461	-0.552542
BRWD1	NM_001007246	53894	8	1.1342	0.129774	0.87184
BTG3	NM_001130914	53865	8	1.047	0.0425739	0.286017
C21orf62-AS1	AK096601	53846	8	0.99996	-0.00446613	-0.0300041
C21orf77	BC027970	53868
C21orf91	BC015468	53876	16	1.0077	0.00327387	0.0219943
C2CD2	BC062323	53916	8	0.93679	-0.0676361	-0.454389
CBR1	NM_001757	53826	8	1.0184	0.0139739	0.0938785
CBR3	NM_001236	53838	8	0.86987	-0.134556	-0.903968
CBS	BC011381	53909	16	1.0295	0.0250739	0.16845
CCT8	BC035472	53795	16	1.0141	0.00967387	0.0649904
CFAP298	BC000709	53798	24	1.0136	0.00917387	0.0616314
CFAP410	NM_001271441	53911	8	0.75829	-0.246136	-1.65358
CHAF1B	NM_005441	53862	8	0.8069	-0.197526	-1.32701
CHODL	NM_024944	53793	8	1.1897	0.185274	1.2447
CLDN14	NM_012130	53873	8	1.099	0.0945739	0.635361
CLDN17	NM_012131	53844	8	0.90286	-0.101566	-0.682336
CLDN8	NM_199328	53811	8	0.97254	-0.0318861	-0.214216
CLIC6	BC075706	53789	8	1.0924	0.0879739	0.591021
Col18a1	NM_001109991	53930	24	1.1498	0.145374	0.976643
COL6A1	BC052575	53893	16	1.1548	0.150374	1.01023
COL6A2	BC065509	53903	15	0.98064	-0.0237861	-0.159799
CRYAA	BC069528	53927	32	1.1755	0.171074	1.1493
CRYZL1	NM_145858	53882	40	0.91054	-0.0938861	-0.630741
CSTB	NM_000100	53910	8	0.96368	-0.0407461	-0.273739
CXADR	BC010536	53853	24	0.99949	-0.00493613	-0.0331617
CYYR1	BC036761	53794	24	1.0643	0.0598739	0.402241
DIP2A	NM_001146115	53885	8	0.97105	-0.0333761	-0.224226
DNMT3L	BC002560	53955	16	1.0206	0.0161739	0.108658
DONSON	BC043316	53870	24	1.13	0.125574	0.843624
DOP1B	BC057081	53850	48	0.97619	-0.0282361	-0.189694
DSCAM	AB384859	53906	8	0.98989	-0.0145361	-0.0976559
DSCR10	BC093855	53852	8	0.97068	-0.0337461	-0.226711
DSCR4	NM_005867	53816	8	1.1284	0.123974	0.832875
DSCR8	AA707621	53828	8	1.1567	0.152274	1.023
DSCR9	BC029827	53863	8	0.9549	-0.0495261	-0.332724
DYRK1A	BC156309	53791	16	1.4163	0.411874	2.76703
ERG	BC040168	53864	16	1.0117	0.00727387	0.0488669
ETS2	BC017040	53875	24	0.86664	-0.137786	-0.925667
EVA1C	BC038710	53857	24	0.83098	-0.173446	-1.16524
FAM207A	NM_058190	53912	8	0.77829	-0.226136	-1.51922
FAM3B	NM_058186	53933	8	0.97927	-0.0251561	-0.169003
FTCD	BC052248	53913	16	1.0741	0.0696739	0.468079
GABPA	BC035031	53890	8	1.1577	0.153274	1.02972
GART	NM_175085	53859	8	1.043	0.0385739	0.259145
GET1	BC012415	53856	24	0.89487	-0.109556	-0.736014
GRIK1	BC156975	53832	16	1.1678	0.163374	1.09757
HLCS	BC060787	53803	16	0.92525	-0.0791761	-0.531917
HMGN1	NM_004965	53904	24	0.72358	-0.280846	-1.88677
HSF2BP	NM_007031	53796	32	1.0557	0.0512739	0.344465
HSPA13	BC036370	53872	8	1.0812	0.0767739	0.515778
HUNK	NM_014586	53809	16	1.1439	0.139474	0.937006
IFNAR1	BC021825	53881	16	1.0222	0.0177739	0.119407
IFNAR2	BC002793	53914	8	1.6622	0.657774	4.41902
IFNGR2	NM_005534	53823	8	0.82907	-0.175356	-1.17807
IGSF5	BC157006	53886	24	0.92415	-0.0802761	-0.539307
IL10RB	NM_000628.4	53799	24	1.0761	0.0716739	0.481516
ITGB2	BC005861	53892	16	0.96071	-0.0437161	-0.293691
ITSN1	BC116186	53800	24	1.2438	0.239374	1.60815
JAM2	NM_021219	53842	16	0.9187	-0.0857261	-0.575921
KCNE1	BC036452	53871	16	0.67403	-0.330396	-2.21965
KCNE2	BC093892	53848	16	0.95616	-0.0482661	-0.324259
KCNJ15	BC013327	53840	16	0.85334	-0.151086	-1.01502
KCNJ6	NM_002240	53804	8	1.1313	0.126874	0.852357
LCA5L	BC031059	53923	8	0.98382	-0.0206061	-0.138435
LINC00313	P59037	53954	32	0.80089	-0.203536	-1.36739
LINC00314	NR_027246	53831	24	0.96721	-0.0372161	-0.250023
LINC01549	BC144391	53841	8	1.0389	0.0344739	0.2316
LIPI	NM_198996	53849	24	1.0713	0.0668739	0.449268
LRRC3	BC119648	53929	8	0.89021	-0.114216	-0.767321
LSS	BC035638	53931	8	0.95169	-0.0527361	-0.354289
LTN1	BC150284	53855	8	1.2071	0.202674	1.36159
MAP3K7CL	AM393774	53808	24	1.1704	0.165974	1.11504
MCM3AP	BC104960	53940	32	1.1914	0.186974	1.25612
MIR99AHG	AA451643	53829	8	0.89354	-0.110886	-0.744949
MIS18A	NM_018944	53821	8	0.80647	-0.197956	-1.3299
MRAP	NM_178817	53833	32	0.79307	-0.211356	-1.41992
MRPL39	BC107719	53830	8	1.4012	0.396774	2.66558
MRPS6	NM_032476	53824	8	1.1738	0.169374	1.13788
MX1	BC032602	53951	16	0.99139	-0.0130361	-0.0875787
MX2	BC035293	53942	24	0.94825	-0.0561761	-0.3774
N6AMT1	BC011554	53843	24	1.2627	0.258274	1.73512
NCAM2	BC052946	53818	24	0.90605	-0.0983761	-0.660905
NDUFV3	NM_001001503	53889	8	0.64484	-0.359586	-2.41575
NRIP1	BC040361	53805	16	1.0931	0.0886739	0.595724
OLIG1	NM_138983	53869	8	0.96702	-0.0374061	-0.2513
OLIG2	BC036245	53858	16	1.0105	0.00607387	0.0408051
PAXBP1	BC030539	53834	8	0.99929	-0.00513613	-0.0345053
PCBP3	BC012061	53957	24	1.0661	0.0616739	0.414334
PCP4	BC013791	53896	15	0.95478	-0.0496461	-0.33353
PDE9A	NM_001001567	53944	8	1.2971	0.292674	1.96623
PDXK	BC000123	53900	24	0.95604	-0.0483861	-0.325065
PFKL	BC007536	53901	16	0.9303	-0.0741261	-0.49799
PIGP	NM_153681	53827	8	0.85837	-0.146056	-0.981227
PKNOX1	NM_004571	53899	8	0.95235	-0.0520761	-0.349855
PLAC4	BC093685	53924	8	1.0011	-0.00332613	-0.0223455
POFUT2	NM_133635	53921	8	0.84146	-0.162966	-1.09483
PRDM15	BC067102	53907	16	0.95556	-0.0488661	-0.32829
PRMT2	BC000727	53905	8	0.66291	-0.341516	-2.29436
PSMG1	NM_003720	53884	8	1.0415	0.0370739	0.249068
PTTG1IP	NM_004339	53956	8	0.86723	-0.137196	-0.921704
PWP2	BC013309	53946	8	1.0579	0.0534739	0.359245
RBM11	NM_144770	53861	8	1.191	0.186574	1.25343
RCAN1	BC002864	53883	8	0.89522	-0.109206	-0.733663
RIPK4	BC110617	53897	8	0.89821	-0.106216	-0.713576
RIPPLY3	NM_018962	53815	8	1.0607	0.0562739	0.378056
RRP1	NM_003683	53919	8	1.1001	0.0956739	0.642751
RSPH1	BC101519	53926	8	0.90416	-0.100266	-0.673603
RUNX1	BC136381	53802	16	0.94737	-0.0570561	-0.383311
RWDD2B	NM_016940	53866	8	1.0258	0.0213739	0.143593
S100B	NM_006272	53895	32	1.0139	0.00947387	0.0636468
SAMSN1	NM_022136	53792	8	0.94277	-0.0616561	-0.414215
SCAF4	NM_020706	53797	8	1.062	0.0575739	0.38679
SETD4	NM_001007259	53814	8	0.86741	-0.137016	-0.920494
SH3BGR	NM_001001713	53932	8	1.046	0.0415739	0.279299
SIK1	BC038504	53936	16	1.0083	0.00387387	0.0260252
SIM2	NM_009586.4	53790	8	1.1245	0.120074	0.806674
SLC19A1	BC003068	53948	8	1.2812	0.276774	1.85941
SLC37A1	BC152997	53935	24	0.91447	-0.0899561	-0.604338
SLC5A3	BC146536	53836	16	1.072	0.0675739	0.453971
SMIM11A	NM_058182	53860	8	1.0293	0.0248739	0.167106
SOD1	NM_000454	53879	8	0.97797	-0.0264561	-0.177736
SPATC1L	NM_032261	53922	8	0.88081	-0.123616	-0.830471
SUMO3	NM_006936	53947	8	1.212	0.207574	1.39451
SYNJ1-145	AF009039	53810	14	1.1007	0.0962739	0.646782
SYNJ-170	NM_003895	53822	8	1.0899	0.0854739	0.574226
TCP10L	BC033855	53880	24	1.0446	0.0401739	0.269894
TFF1	NM_003225	53908	8	0.92571	-0.0787161	-0.528827
TFF2	BC032820	53898	15	0.8879	-0.116526	-0.78284
TFF3	BC017859	53888	8	1.0557	0.0512739	0.344465
TIAM1	BC117196	53867	16	1.055	0.0505739	0.339763
TMEM50B	NM_006134	53835	8	0.78008	-0.224346	-1.50719
TMPRSS15	BC111749	53806	24	0.90808	-0.0963461	-0.647267
TMPRSS2	NM_005656	53887	8	1.0095	0.00507387	0.034087
TMPRSS3	NM_032405	53839	8	1.0564	0.0519739	0.349168
TPTE	BC028719	53788	16	0.72832	-0.276106	-1.85492
TRAPPC10	AB001517	53937	8	0.93977	-0.0646561	-0.434369
TRPM2	BC112342	53920	8	1.059	0.0545739	0.366635
TTC3	BC137345	53851	24	1.2193	0.214874	1.44355
U2AF1	NM_006758	53918	8	0.86065	-0.143776	-0.965909
UBASH3A	BC028138	53917	8	0.84507	-0.159356	-1.07058
UBE2G2	NM_182688.2	53938	8	0.9827	-0.0217261	-0.145959
URB1-AS1	NR_026845	53845	8	1.0594	0.0549739	0.369322
USP16	BC030777	53878	8	0.95285	-0.0515761	-0.346496
USP25	BC075792	53817	8	0.95258	-0.0518461	-0.34831
VPS26C	BC110655	53874	24	1.3021	0.297674	1.99982
WDR4	BC006341	53953	24	0.88883	-0.115596	-0.776592
YBEY	NM_001006114	53958	23	1.0392	0.0347739	0.233616
ZBTB21	BC027135	53925	24	1.0787	0.0742739	0.498983
GFP		N/A	1055	1.0179	0.0134739	0.0905194
