## Supplemental Table 6 for "Overexpression screen of chromosome 21 genes reveals modulators of Sonic hedgehog signaling relevant to Down syndrome"

### Sheet: Screen comparisons
Supplementary Table 6: Screen Comparisons		This publication		Jacob et al., 2011				Breslow et al., 2018					Pusapati et al., 2018
		cDNA	cDNA	3T3-ShhFL, siRNA		3T3-ShhFL, siRNA		NIH-3T3, CRISPR					HiSHH-Top5%GFP								HiSHH-Low10%GFP
Gene Name	NCBI Accession #	Shh-LIGHT2 z-score	SmoA1-LIGHT z-score	Dharmacon Library z-score	Dharmacon hit?	Qiagen Library z-score	Qiagen hit?	Signaling casTLE Effect	Signaling casTLE Score	Signaling casTLE p-value	10% FDR hit?	20% FDR hit?	neg|p-value	neg|fdr	neg|rank	neg|lfc	pos|p-value	pos|fdr	pos|rank	pos|lfc	neg|p-value	neg|fdr	neg|rank	neg|lfc	pos|p-value	pos|fdr	pos|rank	pos|lfc
ABCG1	NM_004915	2.83898	-3.12109	-1.28817	0	1.11948	0	0.1	0.226	0.795	0	0	0.35129	0.924229	7566	-0.85152	0.61667	1	11721	-0.85152	0.22527	0.858277	5208	-0.064468	0.43813	0.946228	8983	-0.064468
ADAMTS1	BC036515	-0.143469	1.21581	0.624283	0	-0.463388	0	0.07	0.0987	0.848	0	0	0.076823	0.753996	1843	-1.4701	0.92339	1	17787	-1.4701	0.29625	0.892512	6577	-0.12273	0.51004	0.946228	10579	-0.12273
ADAMTS5	BC093777	-0.161213	-0.446932	0.871865	0	-0.943493	0	0.03	0	0.873	0	0	0.32867	0.924229	7013	-0.8322	0.18141	0.953358	3832	-0.8322	0.73366	0.996969	14442	0.1876	0.24496	0.91864	5359	0.1876
ADARB1	BC065545	0.422264	-0.191441	-2.03838	1	0.524874	0	0.18	0.355	0.775	0	0	0.64716	0.98153	13061	-0.22643	0.068328	0.779591	1782	-0.22643	0.86466	1	16870	0.093329	0.46874	0.946228	9696	0.093329
AGPAT3	BC011971	-0.965608	-0.910216	0.188966	0	1.14044	0	-0.22	0.478	0.709	0	0	0.15904	0.831741	3783	-0.67143	0.72761	1	14082	-0.67143	0.47989	0.933487	10015	-0.10341	0.73146	0.990305	14362	-0.10341
AIRE	BC103511	-0.258649	-0.402257	-0.648328	0	-0.874245	0	-0.16	0.437	0.749	0	0	0.77844	1	15272	0.15842	0.28705	1	5678	0.15842	0.57317	0.933487	11965	0.1277	0.30378	0.946228	6404	0.1277
ANKRD20A11P	Q8NFU9	-0.134753	1.17348
APP	EU832797.1	0.150397	0.044836	-0.84653	0	0.806631	0	-0.14	0.44	0.703	0	0	0.88259	1	17328	0.062373	0.50912	1	9785	0.062373	0.35734	0.931688	7673	0.049895	0.32739	0.946228	6827	0.049895
ATP5O	NM_001697	-0.233745	0.876543	-0.248662	0			-0.76	10.8	0.0241	0	1	0.37817	0.924316	8127	-0.12561	0.47743	1	9330	-0.12561	0.44869	0.933487	9329	-0.17183	0.89312	1	17290	-0.17183
ATP5PF	NM_001003696	-0.147931	-0.113108	-0.487076	0	0.894735	0	0.64	3.85	0.207	0	0	0.60932	0.964708	12552	0.10519	0.38442	1	7385	0.10519	0.12495	0.823148	3035	-0.3242	0.72831	0.990305	14244	-0.3242
B3GALT5	BC104864	-0.533941	-0.682538	0.561339	0	2.2269	1	0.35	2.45	0.349	0	0	0.37185	0.924316	8019	0.066231	0.1624	0.908968	3571	0.066231	0.57922	0.933487	12135	0.35042	0.066739	0.749936	1710	0.35042
B3GALT5-AS1	BC119737	0.338214	1.50603
BACE2	NM_012105	-0.117942	-1.22348	-0.140801	0	0.505305	0	1.22	4.83	0.147	0	0	0.52859	0.959416	10956	-0.030743	0.45732	1	8876	-0.030743	0.77468	0.996969	15133	-0.059898	0.85857	1	16702	-0.059898
BACH1	BC063307	0.65055	1.22186	-0.300293	0	-1.65092	0	-0.02	0	0.906	0	0	0.51382	0.951695	10756	-0.029241	0.53097	1	10006	-0.029241	0.49626	0.933487	10261	-0.20922	0.8289	0.999118	16202	-0.20922
BAGE	NM_001187	0.0300281	-0.552542
BRWD1	NM_001007246	-0.0343069	0.87184	0.0338232	0	0.659943	0	-0.54	4.71	0.153	0	0	0.4632	0.928375	9910	-1.0459	0.86961	1	16675	-1.0459	0.3452	0.925888	7462	-0.071402	0.15971	0.868961	3630	-0.071402
BTG3	NM_001130914	-0.245782	0.286017	-0.110166	0			-0.92	1.78	0.431	0	0	0.076604	0.753996	1810	-1.0177	0.94509	1	18331	-1.0177	0.11844	0.815421	2941	-0.25026	0.69238	0.990305	13715	-0.25026
C21orf62-AS1	AK096601	-0.266328	-0.0300041
C21orf77	BC027970	0.648475
C21orf91	BC015468	0.0891749	0.0219943					-0.31	1.06	0.554	0	0
C2CD2	BC062323	0.323686	-0.454389	-0.116053	0	-0.0714322	0	0.02	0	0.873	0	0	0.08078	0.753996	1960	-1.0608	0.8543	1	16375	-1.0608	0.11306	0.815421	2727	-0.20923	0.41881	0.946228	8556	-0.20923
CBR1	NM_001757	-0.619133	0.0938785	2.51843	1	1.56681	0	0.69	0.876	0.607	0	0	0.12395	0.82135	3029	-1.4364	0.873	1	16723	-1.4364	0.28893	0.892512	6410	-0.19003	0.86208	1	16765	-0.19003
CBR3	NM_001236	-0.903764	-0.903968	-1.48842	0	-0.0618366	0	0	0	0.906	0	0	0.012915	0.470222	555	-0.95856	0.45276	1	8800	-0.95856	0.17321	0.854293	3976	-0.19643	0.85397	1	16637	-0.19643
CBS	BC011381	-0.544318	0.16845	0.238212	0	0.407566	0	0	0	0.873	0	0	0.40153	0.928375	8558	0.11197	0.24418	0.996317	4914	0.11197	0.19113	0.858277	4438	-0.12396	0.61883	0.97254	12514	-0.12396
CCT8	BC035472	-0.441797	0.0649904	1.14886	0	-0.475588	0	-0.64	2.11	0.397	Excluded due to growth defect	Excluded due to growth defect	0.55838	0.961786	11437	-1.3333	0.81001	1	15353	-1.3333	0.98971	1	19274	1.1748	0.0022348	0.228728	202	1.1748
CFAP298	BC000709	-0.145856	0.0616314	0.315846	0	-0.352653	0	-1.26	3.54	0.232	Excluded due to growth defect	Excluded due to growth defect	0.58881	0.961786	12086	-1.0481	0.67906	1	12944	-1.0481	0.49784	0.933487	10287	-0.15365	0.059096	0.749936	1496	-0.15365
CFAP410	NM_001271441	0.276992	-1.65358	0.083729	0	-0.148292	0	-0.9	7.56	0.0734	0	0	0.53391	0.959732	11076	-0.061813	0.37212	1	7105	-0.061813	0.95536	1	18606	0.33564	0.24123	0.917291	5272	0.33564
CHAF1B	NM_005441	0.638098	-1.32701	-0.167812	0	-0.204891	0	0.96	8.64	0.0588	Excluded due to growth defect	Excluded due to growth defect	0.012184	0.460487	538	-2.9759	0.99421	1	19461	-2.9759	0.032476	0.58054	1121	-0.62721	0.87338	1	17043	-0.62721
CHODL	NM_024944	-1.10372	1.2447	1.12102	0	-0.0722208	0	0.1	0.139	0.748	0	0	0.7205	0.999746	14139	0.35845	0.078266	0.808951	1944	0.35845	0.18798	0.858277	4399	-0.1327	0.64651	0.974546	13034	-0.1327
CLDN14	NM_012130	0.762617	0.635361	1.35841	0	-0.318838	0	-0.28	1.29	0.516	0	0	0.869	1	16947	0.032409	0.59764	1	11430	0.032409	0.2141	0.858277	4878	-0.29926	0.98227	1	19164	-0.29926
CLDN17	NM_012131	-0.323918	-0.682336	-0.214129	0	0.651312	0	0	0	0.906	0	0	0.72694	0.999746	14265	0.34233	0.091802	0.818133	2140	0.34233	0.13819	0.832158	3340	-0.19828	0.53392	0.946228	11006	-0.19828
CLDN8	NM_199328	-0.490359	-0.214216	0.138909	0	1.27728	0	-1.9	5.69	0.11	0	0	0.82196	1	15875	0.29752	0.25018	0.996317	4997	0.29752	0.91015	1	17677	0.0029661	0.83098	0.999118	16283	0.0029661
CLIC6	BC075706	-0.58323	0.591021	-2.95582	0	0.112222	0	-0.18	0.834	0.616	0	0	0.28812	0.908645	6350	-1.0717	0.58201	1	11153	-1.0717	0.46559	0.933487	9656	-0.021592	0.49054	0.946228	10138	-0.021592
Col18a1	NM_001109991	-0.575966	0.976643	1.36818	0	-1.53493	0	0.02	0	0.873	0	0
COL6A1	BC052575	-0.146271	1.01023	-1.40282	0	-0.776615	0	-1.19	0.126	0.817	0	0	0.22925	0.875564	5224	-0.83878	0.35053	1	6702	-0.83878	0.19112	0.858277	4437	-0.27646	0.52958	0.946228	10981	-0.27646
COL6A2	BC065509	-0.691873	-0.159799	0.383474	0	0.322913	0	-1.07	4.13	0.183	0	0	0.27192	0.908645	6003	-0.40876	0.72883	1	14121	-0.40876	0.12542	0.823148	3079	-0.24076	0.49511	0.946228	10303	-0.24076
CRYAA	BC069528	3.95654	1.1493	1.33569	0	0.246368	0	-2.96	11.1	0.0381	0	0	0.95194	1	18572	0.48505	0.17856	0.952906	3779	0.48505	0.21074	0.858277	4834	0.18989	0.089111	0.818057	2181	0.18989
CRYZL1	NM_145858	-1.58955	-0.630741	2.0716	1	0.998269	0	-0.08	0.179	0.794	0	0	0.79234	1	15453	0.040225	0.30141	1	5865	0.040225	0.20661	0.858277	4693	0.33671	0.0038737	0.279073	285	0.33671
CSTB	NM_000100	0.289444	-0.273739	1.32102	0	0.378601	0	-0.07	0.0779	0.858	0	0	0.24406	0.88334	5597	-1.2911	0.79269	1	15070	-1.2911	0.31646	0.901418	7023	-0.13388	0.59555	0.965469	12131	-0.13388
CXADR	BC010536	-0.245264	-0.0331617	0.15717	0	0.885906	0	-0.88	6.18	0.0941	0	0	0.16531	0.837964	3985	-0.99822	0.84051	1	16021	-0.99822	0.2775	0.887269	6299	-0.031291	0.27387	0.929879	5913	-0.031291
CYYR1	BC036761	-1.62266	0.402241			-0.514321	0	0	0	0.84	0	0	0.65336	0.98153	13184	0.097996	0.32708	1	6272	0.097996	0.9266	1	17985	0.19895	0.32648	0.946228	6817	0.19895
DIP2A	NM_001146115	-0.362312	-0.224226					-0.52	1.84	0.438	0	0	0.29923	0.915281	6610	-0.094296	0.58321	1	11181	-0.094296	0.80588	0.999183	15810	0.19862	0.4638	0.946228	9554	0.19862
DNMT3L	BC002560	-0.808195	0.108658	-1.21182	0	-0.52127	0	-0.07	0.0676	0.881	0	0	0.46173	0.928375	9795	-0.16734	0.080341	0.813406	2005	-0.16734	0.39084	0.933487	8091	-0.12898	0.72509	0.990305	14122	-0.12898
DONSON	BC043316	-0.650989	0.843624	-0.185229	0	-0.78024	0	-2.31	14.4	0.0275	0	1	0.9468	1	18398	0.11832	0.744	1	14363	0.11832	0.47428	0.933487	9856	-0.24128	0.58516	0.964449	11888	-0.24128
DOP1B	BC057081	2.48202	-0.189694					0.29	2.81	0.305	0	0	0.24092	0.877404	5560	-0.1159	0.3022	1	5875	-0.1159	0.43091	0.933487	8885	-0.18655	0.64629	0.974546	12992	-0.18655
DSCAM	AB384859	0.98779	-0.0976559	-0.0198901	0	-0.957107	0	0.39	2.09	0.399	0	0	0.045063	0.750111	1204	-0.81612	0.34956	1	6636	-0.81612	0.071398	0.722828	1978	-0.21412	0.53392	0.946228	11005	-0.21412
DSCR10	BC093855	-0.898264	-0.226711
DSCR4	NM_005867	0.351703	0.832875
DSCR8	AA707621	0.0974762	1.023
DSCR9	BC029827	-0.0363822	-0.332724
DYRK1A	BC156309	4.85204	2.76703	0.263043	0	1.10545	0	-1.7	0.568	0.683	0	0	0.00018414	0.157426	23	-1.9669	0.84267	1	16114	-1.9669	1	1	19670	1.1312	2.3946e-07	0.000177	7	1.1312
ERG	BC040168	0.494901	0.0488669	-0.146752	0	0.337871	0	0.6	1.67	0.447	0	0	0.97948	1	19126	0.52187	0.1624	0.908968	3578	0.52187	0.23454	0.858277	5335	-0.14323	0.34389	0.946228	7101	-0.14323
ETS2	BC017040	-0.834759	-0.925667	-0.541016	0	-0.0283997	0	0.3	0.137	0.832	0	0	0.047506	0.750111	1283	-0.35452	0.98347	1	19199	-0.35452	0.7759	0.996969	15135	0.073888	0.75089	0.990305	14850	0.073888
EVA1C	BC038710	-0.428618	-1.16524			2.93204	1	0.13	0.297	0.794	0	0	0.18531	0.84723	4418	-0.27141	0.83182	1	15888	-0.27141	0.90324	1	17498	0.20185	0.41881	0.946228	8560	0.20185
FAM207A	NM_058190	0.729412	-1.51922	0.313079	0	-0.404168	0	-0.28	1.27	0.514	0	0	0.11397	0.807332	2761	-1.3148	0.85144	1	16297	-1.3148	0.051093	0.668655	1551	-0.46689	0.96044	1	18738	-0.46689
FAM3B	NM_058186	0.84563	-0.169003	-0.665194	0	0.693757	0	-0.12	0.325	0.785	0	0	0.21132	0.868392	4923	-0.79964	0.94111	1	18252	-0.79964	0.51485	0.933487	10833	-0.034431	0.49955	0.946228	10372	-0.034431
FTCD	BC052248	0.196054	0.468079	-1.37651	0	-1.00756	0	0.04	0	0.89	0	0	0.85998	1	16787	0.12903	0.418	1	8085	0.12903	0.86466	1	16872	0.11526	0.68489	0.990081	13572	0.11526
GABPA	BC035031	-0.54411	1.02972	0.559579	0	0.841581	0	-0.65	5.05	0.137	0	0	0.39435	0.928375	8453	-0.92837	0.63341	1	12068	-0.92837	0.29067	0.892512	6477	-0.12974	0.4841	0.946228	9997	-0.12974
GART	NM_175085	-0.213096	0.259145	-0.705618	0	0.169437	0	-0.37	0.598	0.675	0	0	0.13122	0.831741	3140	-1.7372	0.85334	1	16359	-1.7372	0.7078	0.993687	13999	-0.18677	0.95049	1	18517	-0.18677
GET1	BC012415	-2.0922	-0.736014	0.537523	0	1.17516	0	-0.24	0.366	0.726	Excluded due to growth defect	Excluded due to growth defect	0.93342	1	18137	0.43771	0.19259	0.969751	3994	0.43771	0.00020761	0.116002	37	-0.57791	0.65352	0.975666	13141	-0.57791
GRIK1	BC156975	-0.339587	1.09757	0.624164	0	1.57158	0	-0.14	0.0886	0.834	0	0
HLCS	BC060787	0.243786	-0.531917	0.978752	0	0.406733	0	0.07	0.156	0.823	0	0	0.89638	1	17559	0.061889	0.84466	1	16196	0.061889	0.05889	0.713658	1677	-0.44941	0.97511	1	19009	-0.44941
HMGN1	NM_004965	-1.36749	-1.88677	-0.430198	0	-0.323952	0	-0.73	3.52	0.228	0	0	0.34067	0.924229	7307	-0.96408	0.24094	0.996317	4844	-0.96408	0.73628	0.996969	14462	0.12983	0.20492	0.907641	4447	0.12983
HSF2BP	NM_007031	-1.6074	0.344465			-4.05339	1	-0.96	5.43	0.12	0	0	0.44068	0.928375	9321	-0.78759	0.92411	1	17856	-0.78759	0.11844	0.815421	2937	-0.50378	0.77842	0.990325	15354	-0.50378
HSPA13	BC036370	0.061158	0.515778	0.132939	0	-0.648633	0	-0.94	2.57	0.333	0	0	0.087492	0.753996	2345	-0.65463	0.8436	1	16175	-0.65463	0.55	0.933487	11545	-0.075925	0.74334	0.990305	14659	-0.075925
HUNK	NM_014586	0.452356	0.937006	-1.80062	0	0.295014	0	0.05	0.0224	0.898	0	0	0.92242	1	18032	0.018953	0.88043	1	16889	0.018953	0.06965	0.722828	1922	-0.41781	0.78484	0.990325	15447	-0.41781
IFNAR1	BC021825	1.35824	0.119407	0.00481267	0	-0.125338	0	-1.78	1.65	0.45	0	0	0.68709	0.985816	13715	-0.13489	0.88606	1	17006	-0.13489	0.93458	1	18192	0.20465	0.27582	0.930584	5923	0.20465
IFNAR2	BC002793	0.545746	4.41902	1.18366	0	-0.0300623	0	0.1	0.248	0.787	0	0	0.67082	0.985816	13414	0.8347	0.02248	0.644371	705	0.8347	0.82183	0.999993	16095	0.4791	0.067045	0.749936	1725	0.4791
IFNGR2	NM_005534	0.183602	-1.17807	0.208242	0	1.15408	0	-0.36	3.02	0.274	0	0	0.15127	0.831741	3586	-0.87754	0.72645	1	14054	-0.87754	0.70124	0.992977	13853	0.23836	0.070427	0.749936	1872	0.23836
IGSF5	BC157006	0.594516	-0.539307	-0.343317	0	0.596404	0	0	0	0.84	0	0	0.15909	0.831741	3806	-0.53784	0.90959	1	17479	-0.53784	0.41924	0.933487	8695	0.039439	0.39475	0.946228	8186	0.039439
IL10RB	NM_000628.4	-1.77664	0.481516	0.54011	0	0.824956	0	1.33	2.07	0.389	0	0	0.33719	0.924229	7214	-0.27582	0.84051	1	16015	-0.27582	0.95903	1	18695	0.1937	0.41881	0.946228	8551	0.1937
ITGB2	BC005861	-1.92337	-0.293691	-1.46931	0	-0.718803	0	-0.22	0.741	0.626	0	0	0.41502	0.928375	8928	0.17399	0.066566	0.777157	1685	0.17399	0.43091	0.933487	8914	-0.40067	0.63754	0.973468	12845	-0.40067
ITSN1	BC116186	3.19075	1.60815			0.498874	0	-0.03	0	0.906	0	0	0.31453	0.924229	6800	-0.95531	0.53097	1	10039	-0.95531	0.69079	0.989446	13697	-0.024213	0.37755	0.946228	7706	-0.024213
JAM2	NM_021219	-0.936139	-0.575921	0.628033	0	-0.869236	0	0.45	1.49	0.355	0	0	0.11616	0.807332	2854	-1.4326	0.859	1	16504	-1.4326	0.53849	0.933487	11209	0.20897	0.17516	0.878296	4023	0.20897
KCNE1	BC036452	-0.446985	-2.21965	-1.48851	0	-0.555566	0	0.26	0.892	0.591	0	0	0.98971	1	19370	0.60974	0.023374	0.655689	732	0.60974	0.17889	0.854293	4215	-0.37757	0.73895	0.990305	14543	-0.37757
KCNE2	BC093892	-1.11586	-0.324259	-1.24315	0	0.0975529	0	-0.93	4.16	0.186	0	0	0.037104	0.675863	1113	-0.70566	0.63072	1	11982	-0.70566	0.47187	0.933487	9831	-0.046313	0.45268	0.946228	9319	-0.046313
KCNJ15	BC013327	-1.93427	-1.01502	-0.559021	0	-0.038907	0	0	0	0.89	0	0	0.011555	0.460487	499	-1.1602	0.76008	1	14572	-1.1602	0.29809	0.892512	6650	-0.17484	0.83103	0.999118	16315	-0.17484
KCNJ6	NM_002240	-0.704636	0.852357	-0.651777	0	0.447218	0	-0.02	0	0.89	0	0	0.092747	0.76095	2457	-1.156	0.54393	1	10387	-1.156	0.0071523	0.395365	370	-0.43626	0.22902	0.917291	4916	-0.43626
LCA5L	BC031059	0.0206892	-0.138435			0.964306	0	-0.69	1.01	0.565	0	0	0.33073	0.924229	7062	-0.74897	0.059704	0.777157	1467	-0.74897	0.94882	1	18481	0.3452	0.15966	0.868961	3609	0.3452
LINC00313	P59037	-0.0675121	-1.36739
LINC00314	NR_027246	0.652625	-0.250023
LINC01549	BC144391	-1.15114	0.2316
LIPI	NM_198996	0.995054	0.449268	0.844168	0	0.0315097	0	0.1	0.208	0.802	0	0	0.40169	0.928375	8575	-0.56017	0.15194	0.908968	3306	-0.56017	0.79372	0.996969	15597	-0.016117	0.25346	0.923997	5441	-0.016117
LRRC3	BC119648	-0.734936	-0.767321	0.160128	0	-0.401846	0	0	0	0.906	0	0	0.84605	1	16539	0.0031279	0.85042	1	16291	0.0031279	0.40046	0.933487	8336	0.048823	0.63168	0.973468	12706	0.048823
LSS	BC035638	0.0725723	-0.354289			-0.801624	0	0.04	0	0.89	0	0
LTN1	BC150284	-0.975259	1.36159			-0.509757	0	-1.87	17.4	0.0187	0	1	0.202	0.867186	4670	-1.0677	0.37218	1	7168	-1.0677	0.96353	1	18788	0.29034	0.097352	0.840783	2341	0.29034
MAP3K7CL	AM393774	-0.216624	1.11504	-0.414915	0	-0.480098	0	1.15	4.12	0.111	0	0	0.8146	1	15804	0.1394	0.58361	1	11215	0.1394	0.12542	0.823148	3072	-0.30567	0.63147	0.973468	12654	-0.30567
MCM3AP	BC104960	2.63145	1.25612	-2.42409	1	-1.18188	0	-1.45	2.22	0.367	0	0	0.063179	0.753996	1482	-1.1713	0.98079	1	19124	-1.1713	0.55532	0.933487	11592	0.1192	0.13595	0.868961	3044	0.1192
MIR99AHG	AA451643	1.09168	-0.744949			0.0951822	0
MIS18A	NM_018944	-0.480086	-1.3299			-0.508016	0	-1.77	11.5	0.0364	Excluded due to growth defect	Excluded due to growth defect	0.19023	0.860555	4484	-2.2179	0.86789	1	16631	-2.2179	0.91205	1	17716	-0.0047096	0.89383	1	17309	-0.0047096
MRAP	NM_178817	0.0870995	-1.41992	-1.4093	0	0.0199397	0	-2.32	5.71	0.11	0	0	0.76711	0.999746	15047	-0.040078	0.77354	1	14827	-0.040078	0.1851	0.858277	4322	-0.43734	0.76354	0.990325	15068	-0.43734
MRPL39	BC107719	0.475185	2.66558	0.613901	0	-1.64062	0	0	0	0.906	0	0	0.057416	0.753996	1373	-1.4935	0.98235	1	19171	-1.4935	0.1874	0.858277	4381	-0.26779	0.77842	0.990325	15350	-0.26779
MRPS6	NM_032476	-0.16692	1.13788	-0.145124	0			-0.27	1.9	0.428	0	0	0.25178	0.895163	5694	-0.42096	0.65774	1	12467	-0.42096	0.028896	0.57225	996	-0.40826	0.49792	0.946228	10320	-0.40826
MX1	BC032602	-0.0592108	-0.0875787	0.510109	0	0.822545	0	0.5	2.05	0.275	0	0
MX2	BC035293	0.999204	-0.3774	-1.08564	0	1.09157	0	0.99	0.483	0.597	0	0
N6AMT1	BC011554	2.40731	1.73512	-0.676556	0	1.2451	0	-1.61	11.7	0.0354	0	0	0.11432	0.807332	2774	-2.4506	0.92928	1	17984	-2.4506	0.67897	0.98166	13589	0.48225	0.11456	0.855881	2688	0.48225
NCAM2	BC052946	0.162849	-0.660905	0.282205	0	1.92913	0	-1.18	1.28	0.512	0	0	0.94921	1	18469	0.39967	0.37558	1	7291	0.39967	0.81724	0.999993	15953	0.064496	0.65926	0.97611	13214	0.064496
NDUFV3	NM_001001503	-0.202201	-2.41575	0.0559795	0	-0.644457	0	0.59	3.88	0.2	0	0	0.43613	0.928375	9244	-1.1949	0.6999	1	13519	-1.1949	0.39183	0.933487	8113	0.0018447	0.19996	0.907641	4382	0.0018447
NRIP1	BC040361	0.583102	0.595724	0.698235	0	0.232007	0	-0.15	0.449	0.717	0	0	0.17033	0.844685	4061	-0.50584	0.32623	1	6255	-0.50584	0.29062	0.892512	6458	-0.24497	0.63168	0.973468	12723	-0.24497
OLIG1	NM_138983	-0.343323	-0.2513	0.1403	0	0.0704073	0	0.11	0.375	0.741	0	0	0.56957	0.961786	11744	-0.13332	0.70001	1	13557	-0.13332	0.028896	0.57225	993	-0.37824	0.87076	1	16984	-0.37824
OLIG2	BC036245	-1.16069	0.0408051	0.837176	0	-0.805563	0	-0.95	6.05	0.0954	0	0	0.72709	0.999746	14278	0.38374	0.036364	0.777157	902	0.38374	0.17889	0.854293	4214	-0.32266	0.43701	0.946228	8968	-0.32266
PAXBP1	BC030539	0.185677	-0.0345053			-2.4062	1	-0.26	1.23	0.558	0	0	0.085042	0.753996	2217	-2.2917	0.51787	1	9882	-2.2917	0.69735	0.991272	13820	-0.060088	0.67217	0.981132	13452	-0.060088
PCBP3	BC012061	0.785446	0.414334	0.433628	0	2.77637	1	-0.24	0.588	0.706	0	0	0.81091	1	15762	0.13538	0.3877	1	7490	0.13538	0.40065	0.933487	8359	-0.23001	0.90973	1	17629	-0.23001
PCP4	BC013791	0.458582	-0.33353	0.274481	0	-0.885124	0	-0.41	0.986	0.581	0	0	0.91263	1	17869	0.43318	0.30462	1	5989	0.43318	0.56748	0.933487	11873	-0.28413	0.86908	1	16903	-0.28413
PDE9A	NM_001001567	0.76158	1.96623	0.300001	0	0.618914	0	0.31	2.77	0.3	0	0	0.16003	0.831741	3830	-1.5002	0.8436	1	16160	-1.5002	0.63814	0.961727	13045	0.45415	0.012977	0.48296	549	0.45415
PDXK	BC000123	0.240673	-0.325065	0.0552939	0	-0.295956	0	-0.02	0	0.89	0	0	0.70173	0.992667	13963	0.04907	0.36634	1	7018	0.04907	0.50336	0.933487	10383	0.191	0.15329	0.868961	3408	0.191
PFKL	BC007536	-0.00317703	-0.49799	0.585048	0	0.0468696	0	-0.88	6.69	0.0773	Excluded due to growth defect	Excluded due to growth defect	0.0012665	0.290924	90	-3.3789	0.92875	1	17977	-3.3789	0.43218	0.933487	9028	-0.06899	0.72819	0.990305	14231	-0.06899
PIGP	NM_153681	0.0819112	-0.981227	0.191602	0	-0.100665	0	-0.03	0	0.84	0	0	0.43293	0.928375	9195	-0.67572	0.96515	1	18720	-0.67572	0.86097	1	16806	-0.038689	0.40344	0.946228	8376	-0.038689
PKNOX1	NM_004571	0.224071	-0.349855	1.33348	0	-0.369144	0	0	0	0.906	0	0	0.96272	1	18813	0.32872	0.21838	0.994344	4375	0.32872	0.9271	1	18022	0.23815	0.18043	0.882539	4067	0.23815
PLAC4	BC093685	-0.533941	-0.0223455
POFUT2	NM_133635	-0.472719	-1.09483	0.280207	0	-2.00692	1	-1.48	4.21	0.182	0	0	0.25109	0.895163	5660	-0.57014	0.92709	1	17959	-0.57014	0.0070144	0.395365	356	-1.2018	0.66374	0.97611	13365	-1.2018
PRDM15	BC067102	0.0829489	-0.32829			-2.24828	1	-1.94	35.9	0.00025	1	0	0.20471	0.867186	4741	-0.93857	0.41314	1	8040	-0.93857	0.98863	1	19246	0.33637	0.13801	0.868961	3167	0.33637
PRMT2	BC000727	-0.311674	-2.29436	0.669398	0	-0.0308887	0	-0.39	3.14	0.262	0	0	0.89648	1	17585	0.0684	0.69464	1	13293	0.0684	0.79866	0.996969	15707	0.29779	0.15838	0.868961	3564	0.29779
PSMG1	NM_003720	0.101627	0.249068	-0.0405289	0	0.648424	0	-0.95	3	0.28	0	0	0.081156	0.753996	2001	-1.0172	0.55639	1	10595	-1.0172	0.5812	0.933487	12234	0.49683	0.060253	0.749936	1556	0.49683
PTTG1IP	NM_004339	-0.563411	-0.921704			0.340442	0	0	0	0.89	0	0	0.63677	0.980677	12890	0.17849	0.13115	0.866265	3056	0.17849	0.51037	0.933487	10643	0.17854	0.30094	0.946228	6331	0.17854
PWP2	BC013309	0.0756853	0.359245	-0.524432	0	-1.05661	0	2.05	4.83	0.0806	Excluded due to growth defect	Excluded due to growth defect	0.14589	0.831741	3380	-1.4176	0.82526	1	15703	-1.4176	0.33543	0.919788	7288	0.2039	0.10076	0.85201	2383	0.2039
RBM11	NM_144770	-0.63916	1.25343	-0.835483	0	1.41513	0	-0.13	0.138	0.853	0	0	0.0066997	0.445369	306	-2.1747	0.95992	1	18589	-2.1747	0.27002	0.878425	6187	-0.25099	0.89312	1	17291	-0.25099
RCAN1	BC002864	-1.03399	-0.733663	-0.632452	0	-0.466496	0	-0.14	0.25	0.81	0	0	0.8298	1	16138	0.15661	0.58366	1	11226	0.15661	0.14187	0.832158	3447	-0.83164	0.96786	1	18896	-0.83164
RIPK4	BC110617	-0.369575	-0.713576	-2.68376	1	0.46476	0	-0.12	0.221	0.797	0	0	0.70643	0.995109	14018	-0.17403	0.87642	1	16802	-0.17403	0.0038229	0.352833	224	-0.74866	0.87333	1	17027	-0.74866
RIPPLY3	NM_018962	-0.748218	0.378056	-0.849658	0	0.859728	0	0	0	0.906	0	0	0.024111	0.580979	838	-0.89049	0.99075	1	19353	-0.89049	0.29139	0.892512	6507	-0.24859	0.95892	1	18672	-0.24859
RRP1	NM_003683	0.774032	0.642751					-0.81	2.42	0.235	Excluded due to growth defect	Excluded due to growth defect	0.4743	0.931054	10152	-0.64385	0.36299	1	6965	-0.64385	0.92876	1	18082	0.062371	0.8924	1	17288	0.062371
RSPH1	BC101519	-0.390329	-0.673603	-0.458313	0	-1.04002	0	-0.08	0.124	0.837	0	0	0.95532	1	18662	0.29944	0.39822	1	7804	0.29944	0.93358	1	18160	0.18404	0.36053	0.946228	7433	0.18404
RUNX1	BC136381	-0.890482	-0.383311	0.751359	0	1.44395	0	-0.43	6.08	0.0946	0	0	0.99554	1	19493	0.65702	0.011301	0.55126	417	0.65702	0.77737	0.996969	15217	0.1891	0.16037	0.868961	3675	0.1891
RWDD2B	NM_016940	-0.0394952	0.143593	0.0845922	0	-0.368376	0	-0.13	0.388	0.764	0	0	0.30562	0.922733	6666	-0.7454	0.12633	0.862328	2941	-0.7454	0.74038	0.996969	14575	-0.0076166	0.66368	0.97611	13342	-0.0076166
S100B	NM_006272	-2.07746	0.0636468			-0.0583577	0	-0.53	0.786	0.658	0	0	0.22375	0.875564	5125	-1.1099	0.53821	1	10297	-1.1099	0.83574	0.999993	16355	0.13265	0.33205	0.946228	6921	0.13265
SAMSN1	NM_022136	1.15278	-0.414215			-1.32166	0	-0.3	2.1	0.385	0	0	0.72901	0.999746	14301	0.00084512	0.42666	1	8320	0.00084512	0.97628	1	19029	0.21164	0.41092	0.946228	8416	0.21164
SCAF4	NM_020706	-0.0291186	0.38679			-0.916489	0	-0.68	14	0.0216	0	1	0.33073	0.924229	7064	-0.48825	0.8415	1	16070	-0.48825	0.9282	1	18055	0.13891	0.54012	0.946228	11199	0.13891
SETD4	NM_001007259	-0.367189	-0.920494	0.345393	0	0.198806	0	0	0	0.873	0	0	0.15904	0.831741	3768	-1.3662	0.92477	1	17902	-1.3662	0.9244	1	17930	0.45399	0.042191	0.676697	1260	0.45399
SH3BGR	NM_001001713	-0.731097	0.279299	0.329461	0	-0.692183	0	-1.09	5.08	0.0728	0	0	0.747	0.999746	14642	0.26688	0.17453	0.942414	3717	0.26688	0.84405	0.999993	16543	0.31019	0.20488	0.907641	4436	0.31019
SIK1	BC038504	0.321611	0.0260252	-0.0885182	0	0.0133467	0	-0.11	0.0479	0.808	0	0
SIM2	NM_009586.4	0.665077	0.806674	1.38287	0	-0.418134	0	0.15	0.647	0.662	0	0	0.023587	0.580979	821	-1.3627	0.80464	1	15261	-1.3627	0.69079	0.989446	13713	0.017854	0.61021	0.966697	12390	0.017854
SLC19A1	BC003068	0.576876	1.85941	-0.850328	0	0.0262576	0	-0.19	0.792	0.613	0	0	0.72188	0.999746	14202	-0.071433	0.77225	1	14781	-0.071433	0.90816	1	17640	0.36757	0.19766	0.907641	4358	0.36757
SLC37A1	BC152997	-0.0135536	-0.604338	-0.905343	0	-0.967217	0	0	0	0.89	0	0	0.8007	1	15582	0.070042	0.71469	1	13799	0.070042	0.80239	0.997405	15791	0.11275	0.419	0.946228	8609	0.11275
SLC5A3	BC146536	0.8145	0.453971	0.809593	0	-0.399675	0	-0.28	1.11	0.584	0	0	0.12204	0.82135	3007	-1.195	0.60009	1	11504	-1.195	0.24098	0.858277	5506	-0.116	0.66072	0.97611	13264	-0.116
SMIM11A	NM_058182	-0.266847	0.167106	-0.951097	0	-0.662284	0	-1.72	3.84	0.126	0	0	0.0264	0.593258	910	-1.4107	0.34965	1	6657	-1.4107	0.40595	0.933487	8473	0.060457	0.2365	0.917291	5120	0.060457
SOD1	NM_000454	0.914116	-0.177736	-0.0868094	0			-2.5	18	0.0216	Excluded due to growth defect	Excluded due to growth defect	0.11661	0.807332	2890	-2.1526	0.90362	1	17343	-2.1526	0.0020734	0.306897	125	-2.4552	0.86741	1	16863	-2.4552
SPATC1L	NM_032261	0.058045	-0.830471	0.383671	0	-1.27081	0	-0.16	0.136	0.813	0	0	0.41212	0.928375	8775	-0.47502	0.97435	1	18963	-0.47502	0.69209	0.989446	13730	-0.014522	0.85857	1	16693	-0.014522
SUMO3	NM_006936	0.23756	1.39451	-1.29913	0	1.19242	0	1.04	0.66	0.645	0	0	0.28089	0.908645	6201	-0.19464	0.73983	1	14299	-0.19464	0.38456	0.933487	8010	-0.16718	0.58248	0.964449	11863	-0.16718
SYNJ1-145	AF009039	1.68821	0.646782			-0.525337	0	-0.13	0.255	0.809	0	0	0.30069	0.917154	6630	-0.82389	0.87306	1	16726	-0.82389	0.46095	0.933487	9568	0.14178	0.16043	0.868961	3705	0.14178
SYNJ-170	NM_003895	-1.12022	0.574226			-0.525337	0	-0.13	0.255	0.809	0	0	0.30069	0.917154	6630	-0.82389	0.87306	1	16726	-0.82389	0.46095	0.933487	9568	0.14178	0.16043	0.868961	3705	0.14178
TCP10L	BC033855	-0.336993	0.269894
TFF1	NM_003225	1.13929	-0.528827	1.43682	0	0.160016	0	-0.27	0.606	0.659	0	0	0.33356	0.924229	7154	-0.29055	0.50928	1	9837	-0.29055	0.56058	0.933487	11666	-0.064785	0.47489	0.946228	9844	-0.064785
TFF2	BC032820	-0.542139	-0.78284	0.376517	0	0.0359047	0	0	0	0.89	0	0	0.51699	0.952684	10816	-0.069012	0.80114	1	15164	-0.069012	0.39486	0.933487	8227	0.0089036	0.26578	0.923997	5747	0.0089036
TFF3	BC017859	-0.345813	0.344465	1.62568	0	0.182164	0	-0.14	0.449	0.701	0	0	0.80515	1	15644	0.1747	0.42676	1	8337	0.1747	0.19172	0.858277	4456	-0.01783	0.28346	0.932294	6077	-0.01783
TIAM1	BC117196	0.469997	0.339763	-0.548294	0	-0.105341	0	-0.13	0.513	0.699	0	0	0.99109	1	19397	0.41992	0.021512	0.644371	661	0.41992	0.8+AB14+N148:V148	0.997405	15758	0.30057	0.076427	0.781823	1977	0.30057
TMEM50B	NM_006134	0.700358	-1.50719	-2.89216	1	-0.318346	0	0	0	0.906	0	0	0.84039	1	16400	0.13772	0.39988	1	7858	0.13772	0.88416	1	17241	0.45917	0.0054052	0.31041	359	0.45917
TMPRSS15	BC111749	-0.908952	-0.647267			0.51495	0	1.69	5.48	0.116	0	0	0.98832	1	19351	0.60923	0.029106	0.767548	774	0.60923	0.98894	1	19265	0.6223	0.044312	0.687257	1309	0.6223
TMPRSS2	NM_005656	0.189828	0.034087	-0.260979	0	0.105431	0	-0.4	1.58	0.462	0	0	0.81001	1	15757	0.39538	0.17518	0.942414	3732	0.39538	0.41924	0.933487	8699	0.36786	0.071206	0.749936	1909	0.36786
TMPRSS3	NM_032405	-0.243811	0.349168	0.840752	0	-0.191876	0	0	0	0.906	0	0	0.59789	0.96276	12348	0.17012	0.12239	0.862328	2839	0.17012	0.95903	1	18697	0.30813	0.20931	0.907641	4599	0.30813
TPTE	BC028719	-0.714702	-1.85492	-0.397095	0	0.964432	0	0.93	3.11	0.264	0	0	0.81001	1	15752	0.23873	0.23196	0.994344	4698	0.23873	0.76661	0.996969	14932	0.29459	0.066452	0.749936	1697	0.29459
TRAPPC10	AB001517	-0.184249	-0.434369			0.47361	0	-0.57	0.652	0.69	0	0	0.27191	0.908645	6001	-0.94596	0.27999	1	5528	-0.94596	0.16883	0.854293	3882	-0.8029	0.27883	0.931856	5985	-0.8029
TRPM2	BC112342	-0.0249679	0.366635	-0.167684	0	-0.182881	0	0.22	0.768	0.631	0	0	0.7507	0.999746	14700	0.083265	0.32623	1	6249	0.083265	0.20661	0.858277	4692	0.079409	0.20488	0.907641	4433	0.079409
TTC3	BC137345	1.07703	1.44355	-0.263333	0	1.2582	0	-2.96	3.18	0.258	0	0	0.015107	0.488333	629	-1.0798	0.19541	0.97264	4032	-1.0798	0.33451	0.919788	7276	-0.11056	0.63758	0.973468	12856	-0.11056
U2AF1	NM_006758	0.881948	-0.965909	0.0275147	0			-3.41	22.9	0.00299	Excluded due to growth defect	Excluded due to growth defect	0.0048669	0.395844	246	-3.4243	0.99817	1	19564	-3.4243	0.76398	0.996969	14902	0.39353	0.35419	0.946228	7216	0.39353
UBASH3A	BC028138	-1.31592	-1.07058	0.570727	0	1.67444	0	0.43	2.28	0.359	0	0	0.67126	0.985816	13448	0.17186	0.12195	0.862328	2776	0.17186	0.0087767	0.41715	432	-0.33886	0.013605	0.48296	569	-0.33886
UBE2G2	NM_182688.2	-0.836316	-0.145959	-0.336851	0	-0.389506	0	0.77	8.77	0.0572	0	0	0.10918	0.807332	2647	-1.2105	0.79691	1	15118	-1.2105	0.13154	0.824346	3202	-0.38797	0.66943	0.979389	13422	-0.38797
URB1-AS1	NR_026845	-0.269856	0.369322
USP16	BC030777	0.154548	-0.346496	0.222148	0	-0.649749	0	0.94	5.49	0.116	0	0	0.69984	0.990866	13927	0.27578	0.19259	0.969751	4010	0.27578	0.011709	0.480286	500	-1.262	0.99493	1	19481	-1.262
USP25	BC075792	1.06977	-0.34831	0.565733	0	0.966462	0	0.16	0.537	0.72	0	0	0.27961	0.908645	6168	-0.92624	0.77558	1	14850	-0.92624	0.1515	0.854293	3570	-0.3375	0.4638	0.946228	9544	-0.3375
VPS26C	BC110655	1.39455	1.99982	0.156086	0	-0.756454	0	-0.69	10.1	0.0344	0	0	0.36195	0.924229	7825	-1.2431	0.57869	1	11089	-1.2431	0.54004	0.933487	11261	-0.098833	0.2365	0.917291	5125	-0.098833
WDR4	BC006341	-1.4394	-0.776592	-0.349025	0	0.437329	0	-1.17	13.7	0.0292	0	1	0.84885	1	16595	0.33143	0.37552	1	7252	0.33143	0.30497	0.892512	6821	-0.25719	0.86567	1	16829	-0.25719
YBEY	NM_001006114	-0.319145	0.233616	-0.163029	0	-0.490886	0	0.39	2.63	0.326	0	0	0.22438	0.875564	5150	-1.1945	0.71985	1	13878	-1.1945	0.70908	0.994064	14018	0.2013	0.21007	0.907641	4666	0.2013
ZBTB21	BC027135	-0.489114	0.498983	-0.483588	0	-0.321654	0	0.05	0.00559	0.904	0	0	0.30557	0.922733	6662	-0.86483	0.35874	1	6852	-0.86483	0.15717	0.854293	3702	-0.33453	0.79448	0.990325	15613	-0.33453
BAGE3
BAGE4
C21orf58								0.42	0.31	0.661	0	0
C21orf62-AS1
CBSL
CRYAA2
DNAJC28								0.54	0.963	0.586	0	0	0.2888	0.908645	6375	-0.30037	0.92491	1	17930	-0.30037	0.57154	0.933487	11930	0.026828	0.6118	0.966697	12444	0.026828
ERVH48-1
FAM243A
FAM243B
GATD3A
GATD3B
GET1-SH3BGR
H2BS1
ICOSLG								0.05	7.05e-05	0.873	0	0
KCNE1B								0.26	0.892	0.591	0	0
LOC101927345
LOC102723996
LOC102724159
LOC102724200
LOC102724334
LOC107987288
LOC107987289
LOC388813
MORC3								0.87	12.3	0.033	0	1	0.0088045	0.446954	392	-2.2516	0.63216	1	12027	-2.2516	0.68296	0.984775	13614	0.051376	0.36431	0.946228	7486	0.051376
PCNT				-0.442512	0	0.0365173	0	0.19	0.321	0.657	0	0	0.23907	0.875564	5524	-0.4815	0.48166	1	9361	-0.4815	0.94882	1	18476	0.35554	0.15063	0.868961	3363	0.35554
POTED
RRP1B								0.28	0.961	0.617	0	0	0.24406	0.88334	5596	-0.50688	0.96134	1	18613	-0.50688	0.7986	0.996969	15669	-0.034244	0.76874	0.990325	15092	-0.034244
SIK1B
SMIM11B
SMIM34A
SMIM34B
SON				-0.548415	0	-0.479766	0	-1.1	9.34	0.0513	0	0
TSPEAR								0.05	0.0093	0.869	0	0
U2AF1L5
UMODL1								-0.36	2.08	0.401	0	0	0.20363	0.867186	4715	-0.86887	0.21141	0.994344	4233	-0.86887	0.86377	1	16839	0.13947	0.57056	0.961983	11691	0.13947
URB1								-1.22	11.6	0.0359	Excluded due to growth defect	Excluded due to growth defect	0.11616	0.807332	2866	-1.6573	0.26583	1	5341	-1.6573	0.075946	0.750954	2044	-1.7629	0.92497	1	17961	-1.7629

### Sheet: Column Headings
Gene Name	Human gene name
NCBI Accession #	For genes included in the cDNA library, unique identifer for sequence record
Shh-LIGHT2 z-score	z-score for Fluc/Rluc ratio in Shh-LIGHT2 cells overexpressing chromosome 21 cDNAs. Values below -2 and above +2 are highlighted
SmoA1-LIGHT z-score	z-score for Fluc/Rluc ratio in SmoA1 cells overexpressing chromosome 21 cDNAs. Values below -2 and above +2 are highlighted
Dharmacon Library z-score	z-score for Fluc value in NIH3T3-ShhFL cells screened with Dharmacon siRNA library. Values below -2 and above +2 are highlighted (Jacob et al., 2011)
Dharmacon hit?	0 if gene was not identified by Dharmacon siRNA screen; 1 if gene was identified by Dharmacon siRNA screen (Jacob et al., 2011)
Qiagen Library z-score	z-score for Fluc value in NIH3T3-ShhFL cells screened with Qiagen siRNA library. Values below -2 and above +2 are highlighted (Jacob et al., 2011)
Qiagen hit?	0 if gene was not identified by Qiagen siRNA screen; 1 if gene was identified by Qiagen siRNA screen (Jacob et al., 2011)
Signaling casTLE Effect	Estimated magnitude of phenotype resulting from complete loss of function (Breslow et al., 2018)
Signaling casTLE Score	casTLE score (approximate likelihood ratio that the observed sgRNA abundance changes differ from those of negative control sgRNAs) (Breslow et al., 2018)
Signaling casTLE p-value	p-value determined using casTLE algoritm. 100.000 sgRNA permutations were performed to get p-values from casTLE scores (Breslow et al., 2018)
10% FDR hit?	0 if gene was not identified by CRISPR screen at 10% false discovery rate; 1 if gene was identified. Genes with severe growth defect when knocked out are excluded (Brewslow et al., 2018)
20% FDR hit?	0 if gene was not identified by CRISPR screen at 20% false discovery rate; 1 if gene was identified. Genes with severe growth defect when knocked out are excluded (Brewslow et al., 2018)
HiSHH-Top5%GFP	CRISPR screen results from cells with 8xGliBS-GFP reporter treated with SHH; this screen represents top 5% GFP expressing cells compared to unsorted cells (Pusapati et al., 2018)
HiSHH-Low10%GFP	CRISPR screen results from cells with 8xGliBS-GFP reporter treated with SHH; this screen represents bottom 10% GFP expressing cells compared to unsorted cells (Pusapati et al., 2018)
neg|p-value	The raw p-value (using permutation) of this gene in negative selection (Pusapati et al., 2018)
neg|fdr	The false discovery rate of this gene in negative selection (Pusapati et al., 2018)
neg|rank	The ranking of this gene in negative selection (Pusapati et al., 2018)
neg|lfc	The log fold change of this gene in negative selection (Pusapati et al., 2018)
pos|p-value	The raw p-value of this gene in positive selection (Pusapati et al., 2018)
pos|fdr	The false discovery rate of this gene in positive selection (Pusapati et al., 2018)
pos|rank	The ranking of this gene in positive selection (Pusapati et al., 2018)
pos|lfc	The log fold change of this gene in positive selection (Pusapati et al., 2018)
