## Supplemental Table 9 for "Overexpression screen of chromosome 21 genes reveals modulators of Sonic hedgehog signaling relevant to Down syndrome"

### Sheet: Ts65Dn_GSEA
Supplementary Table 9: Gene Set Enrichment Analysis in Ts65Dn Cerebellum
	ID	Description	setSize	enrichmentScore	NES	pvalue	p.adjust	qvalues	rank	leading_edge	core_enrichment
1	REACTOME_CELL_CYCLE_MITOTIC	REACTOME_CELL_CYCLE_MITOTIC	473	-0.376239	-1.93283	1e-10	5.395e-08	4.70526e-08	3412	tags=39%, list=25%, signal=30%	E2f3/Myc/Prim2/Chmp2b/Cul1/Prim1/Nup93/Cep41/Wapl/Psmd6/Tfdp2/Mcm10/Clasp1/Cenpo/Cdca5/Cdc16/Ppp2cb/Bub1b/Pcm1/Fbxw11/Wee1/Tuba1c/Taok1/Max/Rab1a/Fbxo5/Hmmr/Vrk2/Nupl2/Psma2/Ncaph/Ndel1/Nup50/Hdac1/Alms1/Ppp1cc/Kpnb1/Prkar2b/Nsl1/Ran/Lemd3/Tnpo1/Spdl1/Plk1/Haus2/Ankle2/Tubgcp3/Cdk7/Dsn1/Mis12/Aurka/Anapc4/Nup133/H2az1/Nup155/Sgo1/Tmpo/Rbbp4/Nup54/Rbl2/Pafah1b1/Cep290/Ccne2/Nde1/Ndc1/Cdc23/Jak2/Su…
2	REACTOME_EUKARYOTIC_TRANSLATION_ELONGATION	REACTOME_EUKARYOTIC_TRANSLATION_ELONGATION	76	0.628136	2.77011	1e-10	5.395e-08	4.70526e-08	4236	tags=78%, list=31%, signal=54%	Rpl21/Rps8/Rpl28/Rpl14/Rps26/Rpl37/Fau/Rpl23/Rpl31/Rps19/Rpl18a/Rpl10a/Rps15/Rpl6/Rpl38/Rps24/Rps27/Rpl8/Rpl35/Rpl36a/Rpl26/Rps21/Rps12/Rplp1/Rps29/Eef1d/Rps18/Rpsa/Rpl35a/Eef1g/Rpl11/Rpl18/Rps16/Rpl13/Rps4x/Rpl19/Rps5/Rps9/Rpl30/Rpl27a/Rpl37a/Rps23/Rpl39/Eef1a2/Rplp2/Rps14/Rps13/Eef2/Rplp0/Rpl14/Rps20/Rps11/Rpl10/Rps17/Rpl13a/Eef1b2/Rps28/Rpl17/Rps10/Rpl4
3	REACTOME_EUKARYOTIC_TRANSLATION_INITIATION	REACTOME_EUKARYOTIC_TRANSLATION_INITIATION	101	0.527029	2.46293	1.78906e-10	6.43465e-08	5.612e-08	4136	tags=65%, list=30%, signal=46%	Rpl21/Eif2s2/Rps8/Rpl28/Rpl14/Eif4ebp1/Rps26/Rpl37/Fau/Eif2s2/Eif3g/Rpl23/Eif5b/Rpl31/Rps19/Rpl18a/Rpl10a/Rps15/Rpl6/Rpl38/Rps24/Rps27/Rpl8/Rpl35/Rpl36a/Eif2b2/Rpl26/Rps21/Rps12/Rplp1/Rps29/Rps18/Rpsa/Rpl35a/Rpl11/Rpl18/Rps16/Rpl13/Rps4x/Rpl19/Rps5/Rps9/Eif3d/Rpl30/Rpl27a/Rpl37a/Rps23/Rpl39/Eif3a/Eif3k/Eif3b/Eif2b4/Eif2b3/Rplp2/Rps14/Rps13/Eif3c/Rplp0/Rpl14/Rps20/Rps11/Rpl10/Rps17/Rpl13a/Rps28/Pa…
4	REACTOME_RESPONSE_OF_EIF2AK4_GCN2_TO_AMINO_ACID_DEFICIENCY	REACTOME_RESPONSE_OF_EIF2AK4_GCN2_TO_AMINO_ACID_DEFICIENCY	82	0.563533	2.55279	3.96201e-10	1.06875e-07	9.32114e-08	4136	tags=70%, list=30%, signal=49%	Rpl21/Gcn1/Eif2s2/Rps8/Rpl28/Rpl14/Rps26/Rpl37/Fau/Eif2s2/Rpl23/Rpl31/Rps19/Rpl18a/Rpl10a/Ddit3/Rps15/Rpl6/Rpl38/Rps24/Rps27/Rpl8/Rpl35/Rpl36a/Rpl26/Rps21/Rps12/Rplp1/Rps29/Rps18/Rpsa/Rpl35a/Rpl11/Rpl18/Rps16/Rpl13/Rps4x/Rpl19/Rps5/Rps9/Rpl30/Rpl27a/Rpl37a/Rps23/Rpl39/Gcn1/Rplp2/Rps14/Rps13/Cebpg/Rplp0/Rpl14/Rps20/Rps11/Rpl10/Rps17/Rpl13a/Rps28/Rpl17/Rps10
5	REACTOME_CELL_CYCLE_CHECKPOINTS	REACTOME_CELL_CYCLE_CHECKPOINTS	245	-0.432716	-2.07237	5.47702e-10	1.18194e-07	1.03083e-07	2620	tags=38%, list=19%, signal=31%	Rmi1/Spdl1/Plk1/Hus1/Ube2v2/Dsn1/Mis12/Abraxas1/Anapc4/Nup133/Sgo1/Rad17/Pafah1b1/Ccne2/Nde1/Cdc23/Brip1/Sumo1/Nup98/Nup107/Zw10/Cdk2/Bard1/Clasp2/Aurkb/Cenpp/Rfc5/Cdkn1b/Orc3/Kif2c/Mdm4/Topbp1/Ndc80/Brcc3/Ube2c/Orc5/Brip1/Ckap5/Rad9a/Rfc4/Dbf4/Orc2/Cenpc1/Psma1/Rad9b/Anapc1/Mcm4/Ahctf1/Psmd5/Psmd14/Cenpq/Dynll1/Mcm8/Ccna2/Ppp2r1b/Sgo2a/Nuf2/Brca1/Zwilch/Cdc27/Xpo1/Anapc10/Exo1/Ccnb2/Rad1/Knl1/Ps…
6	REACTOME_NERVOUS_SYSTEM_DEVELOPMENT	REACTOME_NERVOUS_SYSTEM_DEVELOPMENT	498	0.305858	1.75366	3.61195e-09	5.73497e-07	5.00177e-07	4136	tags=42%, list=30%, signal=31%	Rpl21/Ezr/Rps8/Lhx9/Slit1/Dscam/Rpl28/Col5a3/Sptbn4/Rpl14/Myh14/Upf3a/Arpc1b/Itsn1/Irs2/Tubb4a/Psmd7/Rps26/Sox10/Tiam1/Pdlim7/Rpl37/Rbm8a/Fau/Gap43/Psmc5/Col4a2/Epha8/Rpl23/Pak6/Psmc1/Dnm1/Ptprc/Rpl31/Sptbn2/Upf3b/Rps19/Psme2/Col5a1/Dscaml1/Col4a1/Col6a2/Rpl18a/Psmb8/Ap2s1/Myl6/Agap2/Rpl10a/Git1/Rps15/Scn1b/Mpz/Efnb3/Dlg4/Col9a2/Pip5k1c/Rpl6/Rpl38/Efna1/Rhoc/Rps24/Nab2/Msi1/Clta/Rps27/Itga9/Zswim…
7	REACTOME_NONSENSE_MEDIATED_DECAY_NMD	REACTOME_NONSENSE_MEDIATED_DECAY_NMD	96	0.514711	2.38835	3.95736e-09	5.73497e-07	5.00177e-07	4136	tags=62%, list=30%, signal=44%	Rpl21/Rps8/Rpl28/Rpl14/Upf3a/Rps26/Rpl37/Rbm8a/Fau/Rpl23/Rpl31/Upf3b/Rps19/Rpl18a/Rpl10a/Rps15/Rpl6/Rpl38/Rps24/Rps27/Rpl8/Rpl35/Rpl36a/Rpl26/Rps21/Rps12/Rplp1/Rps29/Rps18/Rpsa/Rpl35a/Rpl11/Rpl18/Rps16/Rpl13/Rps4x/Rpl19/Rps5/Rps9/Smg9/Rpl30/Rpl27a/Rpl37a/Rps23/Rpl39/Rplp2/Rps14/Rps13/Casc3/Rplp0/Rpl14/Rps20/Rps11/Rpl10/Rps17/Rpl13a/Rps28/Smg6/Pabpc1/Rpl17/Rps10
8	REACTOME_M_PHASE	REACTOME_M_PHASE	337	-0.377784	-1.87098	4.25206e-09	5.73497e-07	5.00177e-07	2943	tags=36%, list=22%, signal=29%	Tuba1c/Taok1/Rab1a/Fbxo5/Vrk2/Nupl2/Psma2/Ncaph/Ndel1/Nup50/Alms1/Ppp1cc/Kpnb1/Prkar2b/Nsl1/Ran/Lemd3/Tnpo1/Spdl1/Plk1/Haus2/Ankle2/Tubgcp3/Dsn1/Mis12/Anapc4/Nup133/H2az1/Nup155/Sgo1/Tmpo/Nup54/Pafah1b1/Cep290/Nde1/Ndc1/Cdc23/Sumo1/Nup98/Nup107/Zw10/Cep290/Clasp2/Aurkb/Cenpp/Ncapd3/Mapk1/Cep290/Kif2c/Blzf1/Ndc80/Nme7/Ube2c/Spast/Ckap5/Cenpc1/Cep72/Uso1/Tnpo1/Psma1/Tuba4a/Anapc1/Ahctf1/Tnpo1/Pds5a…
9	REACTOME_EXTRACELLULAR_MATRIX_ORGANIZATION	REACTOME_EXTRACELLULAR_MATRIX_ORGANIZATION	225	0.381671	1.99275	6.12225e-09	7.3399e-07	6.40152e-07	2698	tags=34%, list=20%, signal=28%	Madcam1/Ltbp4/Klk1b22/Col27a1/Col27a1/App/Col27a1/Adamts14/Scube3/Itgb4/Itgb7/Col7a1/Adamts5/Matn4/Scube3/Col5a3/Col7a1/Bcan/Adamts14/Pdgfa/Capns1/Sparc/Timp1/Ttr/Plec/Tnxb/Adamts1/Emilin1/Furin/Col13a1/Hspg2/Tnxb/Ltbp3/Bgn/Eln/Bmp7/Lama5/Fbln2/Col4a2/Itgb4/Itgb4/Col23a1/Col14a1/Tnxb/Itgb5/Mfap2/Loxl1/Col5a1/Col4a1/Col6a2/Itgb7/Col9a2/Capn5/Vwf/Itga9/Mmp25/Ncam1/Mmp25/Actn1/Col18a1/Mfap1a/Phykpl/…
10	REACTOME_REGULATION_OF_EXPRESSION_OF_SLITS_AND_ROBOS	REACTOME_REGULATION_OF_EXPRESSION_OF_SLITS_AND_ROBOS	144	0.43251	2.14215	3.20982e-08	3.4634e-06	3.02061e-06	4136	tags=55%, list=30%, signal=39%	Rpl21/Rps8/Lhx9/Slit1/Rpl28/Rpl14/Upf3a/Psmd7/Rps26/Rpl37/Rbm8a/Fau/Psmc5/Rpl23/Psmc1/Rpl31/Upf3b/Rps19/Psme2/Rpl18a/Psmb8/Rpl10a/Rps15/Rpl6/Rpl38/Rps24/Msi1/Rps27/Zswim8/Rpl8/Psmd11/Rpl35/Rpl36a/Psmb10/Psme1/Rpl26/Rps21/Psmd4/Rps12/Rplp1/Rps29/Rps18/Rpsa/Rpl35a/Rpl11/Rpl18/Rps16/Rpl13/Rps4x/Rpl19/Psmd9/Elob/Rps5/Rps9/Rpl30/Rpl27a/Rpl37a/Psmd1/Rps23/Rpl39/Psmd2/Psma7/Psma4/Rplp2/Rps14/Rps13/Casc3…
11	REACTOME_RESOLUTION_OF_SISTER_CHROMATID_COHESION	REACTOME_RESOLUTION_OF_SISTER_CHROMATID_COHESION	112	-0.503129	-2.18861	4.76537e-08	4.42531e-06	3.85955e-06	3203	tags=51%, list=23%, signal=39%	Clasp1/Cenpo/Cdca5/Ppp2cb/Bub1b/Tuba1c/Taok1/Ndel1/Ppp1cc/Nsl1/Spdl1/Plk1/Dsn1/Mis12/Nup133/Sgo1/Pafah1b1/Nde1/Nup98/Nup107/Zw10/Clasp2/Aurkb/Cenpp/Kif2c/Ndc80/Ckap5/Cenpc1/Tuba4a/Ahctf1/Pds5a/Cenpq/Dynll1/Ppp2r1b/Sgo2a/Nuf2/Pds5b/Zwilch/Xpo1/Stag1/Ccnb2/Knl1/Ccnb1/Nup43/Cdk1/Kntc1/Nup37/Mad2l1/Stag2/Ranbp2/Cenpi/Nup160/Cenpl/Knl1/Ccnb1/Ska2/Bub1/Cenpi/Kif18a/Ercc6l
12	REACTOME_SRP_DEPENDENT_COTRANSLATIONAL_PROTEIN_TARGETING_TO_MEMBRANE	REACTOME_SRP_DEPENDENT_COTRANSLATIONAL_PROTEIN_TARGETING_TO_MEMBRANE	95	0.50015	2.31372	4.92157e-08	4.42531e-06	3.85955e-06	4136	tags=60%, list=30%, signal=42%	Rpl21/Rps8/Rpl28/Rpl14/Rps26/Rpl37/Fau/Spcs2/Rpl23/Rpl31/Rps19/Rpl18a/Rpl10a/Rps15/Rpl6/Rpl38/Rps24/Rps27/Srp19/Rpl8/Rpl35/Rpl36a/Rpl26/Rps21/Rps12/Rplp1/Rps29/Rps18/Rpsa/Rpl35a/Rpl11/Rpl18/Rps16/Rpl13/Rps4x/Rpl19/Rps5/Rps9/Rpl30/Rpl27a/Rpl37a/Rps23/Rpl39/Rplp2/Rps14/Rps13/Rplp0/Rpl14/Rps20/Sec61g/Rps11/Rpl10/Rps17/Rpl13a/Ssr2/Rps28/Rpl17/Rps10
13	REACTOME_MITOTIC_SPINDLE_CHECKPOINT	REACTOME_MITOTIC_SPINDLE_CHECKPOINT	109	-0.503215	-2.17861	5.50785e-08	4.57152e-06	3.98706e-06	3203	tags=50%, list=23%, signal=38%	Clasp1/Cenpo/Cdc16/Ppp2cb/Bub1b/Taok1/Ndel1/Ppp1cc/Nsl1/Spdl1/Plk1/Dsn1/Mis12/Anapc4/Nup133/Sgo1/Pafah1b1/Nde1/Cdc23/Nup98/Nup107/Zw10/Clasp2/Aurkb/Cenpp/Kif2c/Ndc80/Ube2c/Ckap5/Cenpc1/Anapc1/Ahctf1/Cenpq/Dynll1/Ppp2r1b/Sgo2a/Nuf2/Zwilch/Cdc27/Xpo1/Anapc10/Knl1/Nup43/Kntc1/Nup37/Mad2l1/Ranbp2/Cenpi/Nup160/Cenpl/Knl1/Ska2/Bub1/Cenpi/Kif18a/Ercc6l
14	REACTOME_MITOTIC_PROPHASE	REACTOME_MITOTIC_PROPHASE	86	-0.525859	-2.20647	1.53409e-07	1.18234e-05	1.03118e-05	2913	tags=47%, list=21%, signal=37%	Rab1a/Vrk2/Nupl2/Nup50/Lemd3/Plk1/Nup133/H2az1/Nup155/Tmpo/Nup54/Ndc1/Nup98/Nup107/Ncapd3/Mapk1/Blzf1/Uso1/Nup54/Rb1/Ppp2r1b/Nup88/Nek7/H3f3a/Ccnb2/Mastl/Nup153/Ncapg2/Ccnb1/Nup43/Cdk1/Nup37/Nup205/Ranbp2/Cnep1r1/Nup35/H2bc4/Nup160/Ccnb1/Lpin3/Nupl1
15	REACTOME_SELENOAMINO_ACID_METABOLISM	REACTOME_SELENOAMINO_ACID_METABOLISM	94	0.476504	2.20223	3.07351e-07	2.21088e-05	1.92822e-05	4136	tags=61%, list=30%, signal=43%	Rpl21/Gnmt/Rps8/Rpl28/Rpl14/Rps26/Rpl37/Fau/Rpl23/Rpl31/Rps19/Rpl18a/Rpl10a/Rps15/Rpl6/Rpl38/Rps24/Rps27/Rpl8/Rpl35/Rpl36a/Rpl26/Rps21/Rps12/Rplp1/Rps29/Rps18/Rpsa/Rpl35a/Rpl11/Rpl18/Rps16/Rpl13/Rps4x/Rpl19/Rps5/Rps9/Rpl30/Rpl27a/Kars/Rpl37a/Rps23/Rpl39/Rplp2/Rps14/Rps13/Rplp0/Rpl14/Rps20/Aimp1/Rps11/Sars/Rpl10/Rps17/Rpl13a/Rps28/Eefsec/Rpl17/Rps10
16	REACTOME_MITOTIC_PROMETAPHASE	REACTOME_MITOTIC_PROMETAPHASE	188	-0.41165	-1.91646	7.04319e-07	4.74975e-05	4.14251e-05	3203	tags=40%, list=23%, signal=31%	Clasp1/Cenpo/Cdca5/Ppp2cb/Bub1b/Pcm1/Tuba1c/Taok1/Ncaph/Ndel1/Alms1/Ppp1cc/Prkar2b/Nsl1/Spdl1/Plk1/Haus2/Tubgcp3/Dsn1/Mis12/Nup133/Sgo1/Pafah1b1/Cep290/Nde1/Nup98/Nup107/Zw10/Cep290/Clasp2/Aurkb/Cenpp/Cep290/Kif2c/Ndc80/Nme7/Ckap5/Cenpc1/Cep72/Tuba4a/Ahctf1/Pds5a/Tubgcp4/Cenpq/Dynll1/Ppp2r1b/Sgo2a/Nuf2/Alms1/Pds5b/Haus6/Zwilch/Nek7/Xpo1/Stag1/Ccnb2/Knl1/Plk4/Haus3/Tubgcp5/Mzt1/Ccnb1/Nup43/Cdk1/Kn…
17	REACTOME_ACTIVATION_OF_ATR_IN_RESPONSE_TO_REPLICATION_STRESS	REACTOME_ACTIVATION_OF_ATR_IN_RESPONSE_TO_REPLICATION_STRESS	35	-0.660646	-2.33795	9.83924e-07	6.24502e-05	5.44661e-05	2192	tags=55%, list=16%, signal=46%	Hus1/Rad17/Cdk2/Rfc5/Orc3/Orc5/Rad9a/Rfc4/Dbf4/Orc2/Rad9b/Mcm4/Mcm8/Rad1/Atr/Orc4/Rpa3/Chek1/Rpa3/Cdc7/Atr/Atr
18	REACTOME_COLLAGEN_CHAIN_TRIMERIZATION	REACTOME_COLLAGEN_CHAIN_TRIMERIZATION	32	0.656626	2.41439	1.50081e-06	8.9965e-05	7.84632e-05	2686	tags=53%, list=20%, signal=43%	Col27a1/Col27a1/Col27a1/Col7a1/Col5a3/Col7a1/Col13a1/Col4a2/Col23a1/Col14a1/Col5a1/Col4a1/Col6a2/Col9a2/Col18a1/Col9a3/Col11a2/Col16a1/Col2a1/Col23a1/Col6a1/Col15a1/Col3a1/Col5a3
19	REACTOME_MITOTIC_METAPHASE_AND_ANAPHASE	REACTOME_MITOTIC_METAPHASE_AND_ANAPHASE	214	-0.396205	-1.8826	2.28473e-06	0.000129749	0.000113161	3293	tags=43%, list=24%, signal=33%	Wapl/Psmd6/Clasp1/Cenpo/Cdca5/Cdc16/Ppp2cb/Bub1b/Tuba1c/Taok1/Fbxo5/Vrk2/Psma2/Ndel1/Ppp1cc/Kpnb1/Nsl1/Ran/Lemd3/Tnpo1/Spdl1/Plk1/Ankle2/Dsn1/Mis12/Anapc4/Nup133/Nup155/Sgo1/Tmpo/Nup54/Pafah1b1/Nde1/Ndc1/Cdc23/Sumo1/Nup98/Nup107/Zw10/Clasp2/Aurkb/Cenpp/Kif2c/Ndc80/Ube2c/Spast/Ckap5/Cenpc1/Tnpo1/Psma1/Tuba4a/Anapc1/Ahctf1/Tnpo1/Pds5a/Psmd5/Nup54/Psmd14/Cenpq/Dynll1/Ppp2r1b/Sgo2a/Nuf2/Pds5b/Lbr/Zwi…
20	REACTOME_NUCLEAR_ENVELOPE_BREAKDOWN	REACTOME_NUCLEAR_ENVELOPE_BREAKDOWN	52	-0.569081	-2.16539	2.4568e-06	0.000131515	0.000114701	2872	tags=54%, list=21%, signal=43%	Vrk2/Nupl2/Nup50/Lemd3/Plk1/Nup133/Nup155/Tmpo/Nup54/Ndc1/Nup98/Nup107/Nup54/Nup88/Nek7/Ccnb2/Nup153/Ccnb1/Nup43/Cdk1/Nup37/Nup205/Ranbp2/Cnep1r1/Nup35/Nup160/Ccnb1/Lpin3/Nupl1
21	REACTOME_CELLULAR_RESPONSE_TO_STARVATION	REACTOME_CELLULAR_RESPONSE_TO_STARVATION	129	0.40308	1.98265	2.5596e-06	0.000131515	0.000114701	3886	tags=50%, list=28%, signal=36%	Rpl21/Gcn1/Eif2s2/Rps8/Rpl28/Atp6v1g2/Rpl14/Rps26/Rpl37/Fau/Eif2s2/Lamtor2/Rpl23/Rpl31/Rps19/Rpl18a/Rpl10a/Ddit3/Rps15/Atp6v1f/Rpl6/Rpl38/Rps24/Rps27/Tcirg1/Rpl8/Rpl35/Rpl36a/Szt2/Rpl26/Rps21/Rps12/Rplp1/Rps29/Rps18/Rpsa/Rpl35a/Lamtor4/Rpl11/Castor2/Rpl18/Rps16/Rpl13/Rps4x/Rpl19/Itfg2/Rps5/Rps9/Kptn/Rpl30/BC048403/Rpl27a/Rpl37a/Rps23/Rpl39/Gcn1/Rplp2/Rps14/Rps13/Cebpg/Rplp0/Rpl14/Rps20/Rps11/Rpl1…
22	REACTOME_MUSCLE_CONTRACTION	REACTOME_MUSCLE_CONTRACTION	129	0.402234	1.97849	2.78097e-06	0.000136394	0.000118956	3061	tags=34%, list=22%, signal=27%	Myh8/Myh8/Actn2/Myh8/Casq1/Tnni3/Dysf/Kcne2/Dmpk/Fxyd1/Itpr3/Tnnc1/Tpm3/Ryr1/Tpm3/Itpr3/Cacng8/Fxyd7/Cacng4/Dysf/Sorbs3/Itgb5/Mybpc1/Myl6/Scn1b/Mylk/Kcnk12/Itpr3/Cacng7/Fxyd2/Camk2b/Des/Kcnh2/Itpr3/Pxn/Stim1/Anxa2/Myl4/Ryr1/Hipk2/Ryr1/Tpm4/Tln1/Tnnt3/Slc8a2/Tpm2/Fgf11/Dysf/Atp1a3/Tpm3/Prkaca/Cacna2d2/Atp1b2/Ryr1/Myl9/Npr1
23	REACTOME_SIGNALING_BY_ROBO_RECEPTORS	REACTOME_SIGNALING_BY_ROBO_RECEPTORS	188	0.367406	1.90954	2.97693e-06	0.000139657	0.000121802	4136	tags=49%, list=30%, signal=35%	Rpl21/Rps8/Lhx9/Slit1/Rpl28/Rpl14/Upf3a/Psmd7/Rps26/Rpl37/Rbm8a/Fau/Psmc5/Rpl23/Pak6/Psmc1/Rpl31/Upf3b/Rps19/Psme2/Rpl18a/Psmb8/Rpl10a/Rps15/Rpl6/Rpl38/Rps24/Msi1/Rps27/Zswim8/Rpl8/Psmd11/Rpl35/Rpl36a/Psmb10/Psme1/Srgap3/Rpl26/Rps21/Psmd4/Rps12/Rplp1/Rps29/Rps18/Rpsa/Rpl35a/Rpl11/Rpl18/Rps16/Rpl13/Enah/Rps4x/Rpl19/Psmd9/Evl/Elob/Rps5/Ntn1/Rps9/Rpl30/Prkaca/Rpl27a/Rpl37a/Pak4/Psmd1/Prkar2a/Rps23/R…
24	REACTOME_ANTIVIRAL_MECHANISM_BY_IFN_STIMULATED_GENES	REACTOME_ANTIVIRAL_MECHANISM_BY_IFN_STIMULATED_GENES	63	-0.539504	-2.13464	3.5126e-06	0.000157921	0.000137731	2843	tags=48%, list=21%, signal=38%	Nupl2/Nup50/Eif4g2/Nedd4/Kpnb1/Nup133/Nup155/Nup54/Ndc1/Nup98/Nup107/Ube2l6/Ddx58/Nup54/Kpna1/Nup88/Kpna4/Stat1/Stat1/Nup153/Eif4a2/Nup43/Eif4e/Nup37/Nup205/Kpna3/Ranbp2/Nup35/Nup160/Abce1/Nupl1/Kpna2
25	REACTOME_DEGRADATION_OF_THE_EXTRACELLULAR_MATRIX	REACTOME_DEGRADATION_OF_THE_EXTRACELLULAR_MATRIX	101	0.430495	2.0118	3.71146e-06	0.000160187	0.000139707	2698	tags=36%, list=20%, signal=29%	Klk1b22/Scube3/Col7a1/Adamts5/Scube3/Col5a3/Col7a1/Bcan/Capns1/Timp1/Adamts1/Furin/Col13a1/Hspg2/Eln/Lama5/Col4a2/Col23a1/Col14a1/Col5a1/Col4a1/Col6a2/Col9a2/Capn5/Mmp25/Mmp25/Col18a1/Phykpl/Col9a3/Col11a2/Mmp15/Mmp19/Col16a1/Capn15/Col2a1/Col23a1/Col6a1/Timp2/Mmp25/Bmp1/Col15a1/Mmp2/Col3a1/Col5a3/Adam15
26	REACTOME_NS1_MEDIATED_EFFECTS_ON_HOST_PATHWAYS	REACTOME_NS1_MEDIATED_EFFECTS_ON_HOST_PATHWAYS	36	-0.63238	-2.24913	4.38636e-06	0.000182034	0.000158761	2843	tags=62%, list=21%, signal=49%	Nupl2/Nup50/Kpnb1/Nup133/Nup155/Nup54/Ndc1/Nup98/Nup107/Nup54/Kpna1/Nup88/Kpna4/Nup153/Nup43/Nup37/Nup205/Kpna3/Ranbp2/Nup35/Nup160/Nupl1/Kpna2
27	REACTOME_RRNA_PROCESSING	REACTOME_RRNA_PROCESSING	177	0.358225	1.84328	5.21734e-06	0.000206539	0.000180134	4024	tags=46%, list=29%, signal=33%	Rpl21/Rps8/Rpl28/Rpl14/Fcf1/Ncl/Nol12/Rps26/Rpl37/Fau/Rrp1/Rpl23/Exosc2/Rpl31/Pes1/Las1l/Rps19/Rpl18a/Dkc1/Rpl10a/Rps15/Csnk1e/Rpl6/Rpl38/Rps24/Eri1/Rps27/Mterf4/Senp3/Rpl8/Rpl35/Rpl36a/Wdr46/Fbl/Fcf1/Rpl26/Rps21/Rps12/Rplp1/Gar1/Rps29/Rbm28/Exosc5/Rps18/Ebna1bp2/Rpsa/Rpl35a/Rpl11/Nop58/Rpl18/Rps16/Rpl13/Fbl/Rps4x/Rpl19/Nol6/Rps5/Rps9/Tsr3/Pelp1/Rpl30/Wdr12/Bud23/Rpl27a/Rpl37a/Riok1/Rps23/Nob1/Rp…
28	REACTOME_HDR_THROUGH_HOMOLOGOUS_RECOMBINATION_HRR	REACTOME_HDR_THROUGH_HOMOLOGOUS_RECOMBINATION_HRR	61	-0.537609	-2.1214	5.35968e-06	0.000206539	0.000180134	2192	tags=43%, list=16%, signal=37%	Rad17/Brip1/Bard1/Rad51/Rfc5/Topbp1/Brip1/Rad9a/Rfc4/Rad9b/Pole2/Brca1/Pcna/Exo1/Xrcc2/Polh/Rad1/Palb2/Atm/Polk/Atr/Wrn/Rpa3/Chek1/Rpa3/Rad51b/Atr/Gen1/Gen1/Atr
29	REACTOME_NUCLEAR_PORE_COMPLEX_NPC_DISASSEMBLY	REACTOME_NUCLEAR_PORE_COMPLEX_NPC_DISASSEMBLY	35	-0.631504	-2.23482	6.55617e-06	0.000243935	0.000212748	2843	tags=62%, list=21%, signal=49%	Nupl2/Nup50/Nup133/Nup155/Nup54/Ndc1/Nup98/Nup107/Nup54/Nup88/Nek7/Ccnb2/Nup153/Ccnb1/Nup43/Cdk1/Nup37/Nup205/Ranbp2/Nup35/Nup160/Ccnb1/Nupl1
30	REACTOME_HOMOLOGOUS_DNA_PAIRING_AND_STRAND_EXCHANGE	REACTOME_HOMOLOGOUS_DNA_PAIRING_AND_STRAND_EXCHANGE	40	-0.608776	-2.21633	9.22269e-06	0.00033171	0.000289301	2620	tags=57%, list=19%, signal=46%	Rmi1/Hus1/Rad17/Brip1/Bard1/Rad51/Rfc5/Topbp1/Brip1/Rad9a/Rfc4/Rad9b/Brca1/Exo1/Xrcc2/Rad1/Palb2/Atm/Atr/Wrn/Rpa3/Chek1/Rpa3/Rad51b/Atr/Atr
31	REACTOME_G2_M_DNA_DAMAGE_CHECKPOINT	REACTOME_G2_M_DNA_DAMAGE_CHECKPOINT	57	-0.540864	-2.10964	1.29451e-05	0.000450572	0.000392967	2620	tags=48%, list=19%, signal=39%	Rmi1/Hus1/Ube2v2/Abraxas1/Rad17/Brip1/Sumo1/Bard1/Rfc5/Topbp1/Brcc3/Brip1/Rad9a/Rfc4/Rad9b/Brca1/Exo1/Rad1/Atm/Ccnb1/Cdk1/Atr/Wrn/Rpa3/Chek1/H2bc4/Rpa3/Ccnb1/Atr/Atr
32	REACTOME_ECM_PROTEOGLYCANS	REACTOME_ECM_PROTEOGLYCANS	59	0.507845	2.13433	1.8174e-05	0.000596333	0.000520093	2688	tags=48%, list=20%, signal=39%	App/Matn4/Col5a3/Bcan/Sparc/Tnxb/Hspg2/Tnxb/Bgn/Lama5/Col4a2/Tnxb/Itgb5/Col5a1/Col4a1/Col6a2/Col9a2/Itga9/Ncam1/Col9a3/Tgfb1/Col2a1/Itga2b/Lamb2/Col6a1/Ptprs/Tgfb2/Ncan/Agrn/Col3a1/Itgb3/Vtn/Col5a3/Itga7
33	REACTOME_SEPARATION_OF_SISTER_CHROMATIDS	REACTOME_SEPARATION_OF_SISTER_CHROMATIDS	172	-0.390314	-1.79575	1.82382e-05	0.000596333	0.000520093	3293	tags=41%, list=24%, signal=31%	Wapl/Psmd6/Clasp1/Cenpo/Cdca5/Cdc16/Ppp2cb/Bub1b/Tuba1c/Taok1/Psma2/Ndel1/Ppp1cc/Nsl1/Spdl1/Plk1/Dsn1/Mis12/Anapc4/Nup133/Sgo1/Pafah1b1/Nde1/Cdc23/Nup98/Nup107/Zw10/Clasp2/Aurkb/Cenpp/Kif2c/Ndc80/Ube2c/Ckap5/Cenpc1/Psma1/Tuba4a/Anapc1/Ahctf1/Pds5a/Psmd5/Psmd14/Cenpq/Dynll1/Ppp2r1b/Sgo2a/Nuf2/Pds5b/Zwilch/Cdc27/Xpo1/Anapc10/Stag1/Knl1/Psmc6/Nup43/Kntc1/Nup37/Psmd11/Mad2l1/Stag2/Ranbp2/Psma3/Psme4/…
34	REACTOME_EXPORT_OF_VIRAL_RIBONUCLEOPROTEINS_FROM_NUCLEUS	REACTOME_EXPORT_OF_VIRAL_RIBONUCLEOPROTEINS_FROM_NUCLEUS	31	-0.620087	-2.13204	2.04993e-05	0.000650552	0.000567381	2843	tags=62%, list=21%, signal=50%	Nupl2/Nup50/Ran/Nup133/Nup155/Nup54/Ndc1/Nup98/Nup107/Nup54/Nup88/Xpo1/Nup153/Nup43/Nup37/Nup205/Ranbp2/Nup35/Nup160/Nupl1
35	REACTOME_COLLAGEN_BIOSYNTHESIS_AND_MODIFYING_ENZYMES	REACTOME_COLLAGEN_BIOSYNTHESIS_AND_MODIFYING_ENZYMES	52	0.50869	2.10356	2.83031e-05	0.000872543	0.00076099	2920	tags=45%, list=21%, signal=35%	Col27a1/Col27a1/Col27a1/Adamts14/Col7a1/Col5a3/Col7a1/Adamts14/Col13a1/Col4a2/Col23a1/Col14a1/Col5a1/Col4a1/Col6a2/Col9a2/Col18a1/Col9a3/Col11a2/Crtap/Col16a1/Col2a1/Col23a1/Col6a1/Bmp1/Col15a1/Col3a1/Col5a3/Pcolce/Col19a1
36	REACTOME_TRANSPORT_OF_THE_SLBP_DEPENDANT_MATURE_MRNA	REACTOME_TRANSPORT_OF_THE_SLBP_DEPENDANT_MATURE_MRNA	35	-0.609777	-2.15793	2.96001e-05	0.000887179	0.000773756	2843	tags=58%, list=21%, signal=46%	Nupl2/Nup50/Slbp/Nup133/Nup155/Nup54/Ndc1/Nup98/Nup107/Ncbp1/Nup54/Nup88/Nup153/Nup43/Eif4e/Nup37/Nup205/Ranbp2/Nup35/Nup160/Nupl1
37	REACTOME_DNA_DOUBLE_STRAND_BREAK_REPAIR	REACTOME_DNA_DOUBLE_STRAND_BREAK_REPAIR	123	-0.417496	-1.84157	3.4035e-05	0.000992535	0.000865642	2747	tags=38%, list=20%, signal=30%	Eya3/Tdp2/Rmi1/Hus1/Ube2v2/Tipin/Abraxas1/Rad17/Brip1/Sumo1/Ppp4r2/Cdk2/Bard1/Rad51/Lig3/Rfc5/Prkdc/Rnf4/Polq/Topbp1/Brcc3/Brip1/Rad9a/Rfc4/Xrcc5/Rad9b/Smarca5/Smarca5/Ccna2/Pole2/Prkdc/Brca1/Pcna/Exo1/Xrcc2/Polh/Rad1/Palb2/Atm/Polk/Atr/Rif1/Wrn/Rpa3/Mapk8/Chek1/H2bc4/Rpa3/Prkdc/Rad51b/Prkdc/Atr/Gen1/Gen1/Kpna2/Atr
38	REACTOME_RHO_GTPASES_ACTIVATE_FORMINS	REACTOME_RHO_GTPASES_ACTIVATE_FORMINS	125	-0.413071	-1.81734	4.23013e-05	0.00120113	0.00104757	3203	tags=42%, list=23%, signal=33%	Clasp1/Cenpo/Ppp2cb/Diaph3/Bub1b/Tuba1c/Taok1/Ndel1/Ppp1cc/Cdc42/Nsl1/Diaph3/Spdl1/Plk1/Dsn1/Mis12/Nup133/Sgo1/Pafah1b1/Nde1/Nup98/Nup107/Zw10/Clasp2/Aurkb/Diaph3/Cenpp/Scai/Kif2c/Ndc80/Ckap5/Cenpc1/Tuba4a/Ahctf1/Cenpq/Dynll1/Ppp2r1b/Sgo2a/Nuf2/Zwilch/Xpo1/Knl1/Nup43/Kntc1/Nup37/Mad2l1/Ranbp2/Cenpi/Nup160/Cenpl/Knl1/Ska2/Bub1/Cenpi/Kif18a/Ercc6l
39	REACTOME_REGULATION_OF_TP53_ACTIVITY_THROUGH_PHOSPHORYLATION	REACTOME_REGULATION_OF_TP53_ACTIVITY_THROUGH_PHOSPHORYLATION	81	-0.467577	-1.94087	5.17357e-05	0.00139658	0.00121803	3027	tags=45%, list=22%, signal=35%	Tbp/Prkab2/Prkaa2/Prkag2/Rmi1/Nuak1/Hus1/Aurka/Rad17/Brip1/Cdk2/Bard1/Aurkb/Rfc5/Mdm4/Topbp1/Brip1/Rad9a/Rfc4/Rad9b/Ccna2/Taf9b/Brca1/Taf2/Exo1/Rad1/Atm/Taf4b/Atr/Mdm4/Wrn/Rpa3/Chek1/Trp53inp1/Prkaa1/Rpa3/Atr/Taf4b/Atr
40	REACTOME_NUCLEAR_IMPORT_OF_REV_PROTEIN	REACTOME_NUCLEAR_IMPORT_OF_REV_PROTEIN	33	-0.605075	-2.10159	5.23581e-05	0.00139658	0.00121803	2843	tags=57%, list=21%, signal=45%	Nupl2/Nup50/Kpnb1/Ran/Nup133/Nup155/Nup54/Ndc1/Nup98/Nup107/Nup54/Nup88/Nup153/Nup43/Nup37/Nup205/Ranbp2/Nup35/Nup160/Nupl1
41	REACTOME_HOMOLOGY_DIRECTED_REPAIR	REACTOME_HOMOLOGY_DIRECTED_REPAIR	96	-0.443399	-1.88303	5.35673e-05	0.00139658	0.00121803	2620	tags=40%, list=19%, signal=33%	Rmi1/Hus1/Ube2v2/Tipin/Abraxas1/Rad17/Brip1/Sumo1/Ppp4r2/Cdk2/Bard1/Rad51/Lig3/Rfc5/Rnf4/Polq/Topbp1/Brcc3/Brip1/Rad9a/Rfc4/Rad9b/Ccna2/Pole2/Brca1/Pcna/Exo1/Xrcc2/Polh/Rad1/Palb2/Atm/Polk/Atr/Wrn/Rpa3/Chek1/H2bc4/Rpa3/Rad51b/Atr/Gen1/Gen1/Atr
42	REACTOME_TRANSLATION	REACTOME_TRANSLATION	264	0.302463	1.62465	5.43619e-05	0.00139658	0.00121803	4136	tags=43%, list=30%, signal=31%	N6amt1/Rpl21/Eif2s2/Mrpl27/Rps8/Rpl28/Rpl14/Eif4ebp1/Rps26/Rpl37/Fau/Eif2s2/Eif3g/Spcs2/Rpl23/Eif5b/Rpl31/Rps19/Rpl18a/Rpl10a/Mrpl39/Rps15/Mrpl54/Rpl6/Rpl38/Rps24/Hars/Rps27/Srp19/Mrpl58/Rpl8/Mrpl52/Rpl35/Rpl36a/Eif2b2/Mrpl28/Mrps15/Mrps7/Rpl26/Rps21/Mrps21/Rps12/Rplp1/Aars2/Sars2/Rps29/Eef1d/Rps18/Mrpl48/Mrpl9/Rpsa/Vars/Rpl35a/Eef1g/Rpl11/Mrps34/Fars2/Rpl18/Vars/Rps16/Rpl13/Rps4x/Rpl19/Rps5/Mrpl…
43	REACTOME_INTERACTIONS_OF_REV_WITH_HOST_CELLULAR_PROTEINS	REACTOME_INTERACTIONS_OF_REV_WITH_HOST_CELLULAR_PROTEINS	36	-0.585449	-2.08221	6.43755e-05	0.00161538	0.00140885	2843	tags=55%, list=21%, signal=44%	Nupl2/Nup50/Kpnb1/Ran/Nup133/Nup155/Nup54/Ndc1/Nup98/Nup107/Nup54/Nup88/Xpo1/Nup153/Nup43/Nup37/Nup205/Ranbp2/Nup35/Nup160/Nupl1
44	REACTOME_SUMOYLATION_OF_DNA_REPLICATION_PROTEINS	REACTOME_SUMOYLATION_OF_DNA_REPLICATION_PROTEINS	43	-0.564472	-2.06627	6.79769e-05	0.00166698	0.00145386	2843	tags=55%, list=21%, signal=43%	Nupl2/Nup50/Aurka/Nup133/Nup155/Nup54/Ndc1/Sumo1/Nup98/Nup107/Aurkb/Top2a/Top2b/Nup54/Nup88/Pcna/Nup153/Nup43/Nup37/Nup205/Ranbp2/Nup35/Nup160/Nupl1
45	REACTOME_PROCESSING_OF_DNA_DOUBLE_STRAND_BREAK_ENDS	REACTOME_PROCESSING_OF_DNA_DOUBLE_STRAND_BREAK_ENDS	57	-0.512004	-1.99708	8.16801e-05	0.00195851	0.00170812	2620	tags=50%, list=19%, signal=41%	Rmi1/Hus1/Ube2v2/Tipin/Abraxas1/Rad17/Brip1/Sumo1/Ppp4r2/Cdk2/Bard1/Rfc5/Rnf4/Topbp1/Brcc3/Brip1/Rad9a/Rfc4/Rad9b/Ccna2/Brca1/Exo1/Rad1/Atm/Atr/Wrn/Rpa3/Chek1/H2bc4/Rpa3/Atr/Atr
46	REACTOME_HDR_THROUGH_SINGLE_STRAND_ANNEALING_SSA	REACTOME_HDR_THROUGH_SINGLE_STRAND_ANNEALING_SSA	35	-0.593714	-2.10108	8.63307e-05	0.00202502	0.00176612	2620	tags=56%, list=19%, signal=46%	Rmi1/Hus1/Rad17/Brip1/Bard1/Rad51/Rfc5/Topbp1/Brip1/Rad9a/Rfc4/Rad9b/Brca1/Exo1/Rad1/Atm/Atr/Wrn/Rpa3/Rpa3/Atr/Atr
47	REACTOME_COLLAGEN_FORMATION	REACTOME_COLLAGEN_FORMATION	68	0.453596	1.96072	9.04363e-05	0.00203847	0.00177786	2987	tags=40%, list=22%, signal=31%	Col27a1/Col27a1/Col27a1/Adamts14/Itgb4/Col7a1/Col5a3/Col7a1/Adamts14/Plec/Col13a1/Col4a2/Itgb4/Itgb4/Col23a1/Col14a1/Loxl1/Col5a1/Col4a1/Col6a2/Col9a2/Col18a1/Col9a3/Col11a2/Crtap/Col16a1/Col2a1/Col23a1/Col6a1/Bmp1/Col15a1/Col3a1/Col5a3/Pcolce/Loxl2/Col19a1/Dst
48	REACTOME_STRIATED_MUSCLE_CONTRACTION	REACTOME_STRIATED_MUSCLE_CONTRACTION	21	0.671766	2.23954	9.06827e-05	0.00203847	0.00177786	589	tags=25%, list=4%, signal=24%	Myh8/Myh8/Actn2/Myh8/Tnni3/Tnnc1/Tpm3/Tpm3
49	REACTOME_ASSEMBLY_OF_COLLAGEN_FIBRILS_AND_OTHER_MULTIMERIC_STRUCTURES	REACTOME_ASSEMBLY_OF_COLLAGEN_FIBRILS_AND_OTHER_MULTIMERIC_STRUCTURES	46	0.520526	2.09961	9.25824e-05	0.0020387	0.00177806	2987	tags=44%, list=22%, signal=35%	Col27a1/Col27a1/Col27a1/Itgb4/Col7a1/Col5a3/Col7a1/Plec/Col4a2/Itgb4/Itgb4/Col14a1/Loxl1/Col5a1/Col4a1/Col6a2/Col9a2/Col18a1/Col9a3/Col11a2/Col2a1/Col6a1/Bmp1/Col15a1/Col3a1/Col5a3/Pcolce/Loxl2/Dst
50	REACTOME_COLLAGEN_DEGRADATION	REACTOME_COLLAGEN_DEGRADATION	46	0.516777	2.08449	0.000122651	0.00264681	0.00230843	2686	tags=46%, list=20%, signal=37%	Col7a1/Col5a3/Col7a1/Furin/Col13a1/Col4a2/Col23a1/Col14a1/Col5a1/Col4a1/Col6a2/Col9a2/Col18a1/Phykpl/Col9a3/Col11a2/Mmp15/Mmp19/Col16a1/Col2a1/Col23a1/Col6a1/Col15a1/Mmp2/Col3a1/Col5a3
51	REACTOME_G2_M_CHECKPOINTS	REACTOME_G2_M_CHECKPOINTS	124	-0.396196	-1.74555	0.000146467	0.00309879	0.00270262	2192	tags=36%, list=16%, signal=30%	Rmi1/Hus1/Ube2v2/Abraxas1/Rad17/Brip1/Sumo1/Cdk2/Bard1/Rfc5/Orc3/Topbp1/Brcc3/Orc5/Brip1/Rad9a/Rfc4/Dbf4/Orc2/Psma1/Rad9b/Mcm4/Psmd5/Psmd14/Mcm8/Brca1/Exo1/Ccnb2/Rad1/Psmc6/Atm/Ccnb1/Cdk1/Atr/Wrn/Psmd11/Psma3/Orc4/Psme4/Rpa3/Psma5/Chek1/H2bc4/Rpa3/Cdc7/Ccnb1/Atr/Atr
52	REACTOME_ACTIVATION_OF_THE_PRE_REPLICATIVE_COMPLEX	REACTOME_ACTIVATION_OF_THE_PRE_REPLICATIVE_COMPLEX	31	-0.576551	-1.98236	0.000231021	0.00478598	0.0041741	2005	tags=56%, list=15%, signal=48%	Cdc6/Mcm6/Prim2/Prim1/Mcm10/Cdk2/Orc3/Orc5/Dbf4/Orc2/Mcm4/Pola1/Mcm8/Pole2/Orc4/Rpa3/Rpa3/Cdc7
53	REACTOME_TRANSCRIPTIONAL_REGULATION_BY_SMALL_RNAS	REACTOME_TRANSCRIPTIONAL_REGULATION_BY_SMALL_RNAS	51	-0.501361	-1.91197	0.000235085	0.00478598	0.0041741	2843	tags=46%, list=21%, signal=37%	Nupl2/Nup50/Ran/Nup133/H2az1/Nup155/Nup54/Ndc1/Nup98/Nup107/Ipo8/Nup54/Polr2b/Nup88/H3f3a/Nup153/Nup43/Nup37/Nup205/Ranbp2/Nup35/H2bc4/Nup160/Nupl1
54	REACTOME_TRANSPORT_OF_MATURE_MRNAS_DERIVED_FROM_INTRONLESS_TRANSCRIPTS	REACTOME_TRANSPORT_OF_MATURE_MRNAS_DERIVED_FROM_INTRONLESS_TRANSCRIPTS	42	-0.55519	-2.02425	0.000241094	0.00481741	0.00420152	2843	tags=49%, list=21%, signal=39%	Nupl2/Nup50/Slbp/Nup133/Nup155/Nup54/Ndc1/Nup98/Nup107/Ncbp1/Nup54/Nup88/Nup153/Nup43/Eif4e/Nup37/Nup205/Ranbp2/Nup35/Nup160/Nupl1
55	REACTOME_TRNA_PROCESSING_IN_THE_NUCLEUS	REACTOME_TRNA_PROCESSING_IN_THE_NUCLEUS	56	-0.49555	-1.92059	0.000258307	0.00498363	0.00434648	2983	tags=51%, list=22%, signal=40%	Pop4/Zbtb8os/Nupl2/Nup50/Rpp14/Ran/Tsen15/Trnt1/Nup133/Nup155/Nup54/Ndc1/Nup98/Nup107/Rpp40/Xpot/Nup54/Clp1/Nup88/Rtraf/Nup153/Xpot/Nup43/Nup37/Nup205/Ranbp2/Nup35/AI597479/Nup160/Pop1/Nupl1
56	REACTOME_NCAM1_INTERACTIONS	REACTOME_NCAM1_INTERACTIONS	34	0.548236	2.06296	0.00025865	0.00498363	0.00434648	3427	tags=57%, list=25%, signal=43%	Col5a3/Col4a2/Col5a1/Col4a1/Col6a2/Col9a2/Ncam1/Col9a3/Col2a1/Cacnb3/Col6a1/Ncan/Agrn/Col3a1/Col5a3/Cacna1h/Cacna1g/Gfra2/Col6a1/Cacna1i/Gfra4/Col9a1/Cacnb1
57	REACTOME_SLC_TRANSPORTER_DISORDERS	REACTOME_SLC_TRANSPORTER_DISORDERS	64	-0.475704	-1.89076	0.000315899	0.00597992	0.0052154	2301	tags=39%, list=17%, signal=33%	Nup133/Nup155/Nup54/Slc40a1/Ndc1/Slc1a3/Slc11a2/Nup98/Nup107/Slc9a6/Slc2a10/Slc9a6/Nup54/Nup88/Slc35a1/Slc33a1/Nup153/Nup43/Nup37/Nup205/Slc16a1/Ranbp2/Nup35/Nup160/Slc35a3/Slc5a1/Nupl1/Slc24a4
58	REACTOME_SUMOYLATION_OF_SUMOYLATION_PROTEINS	REACTOME_SUMOYLATION_OF_SUMOYLATION_PROTEINS	33	-0.569204	-1.977	0.000332889	0.00619289	0.00540115	2843	tags=56%, list=21%, signal=44%	Nupl2/Nup50/Nup133/Nup155/Nup54/Ndc1/Sumo1/Nup98/Nup107/Nup54/Nup88/Nup153/Nup43/Nup37/Nup205/Ranbp2/Nup35/Nup160/Nupl1
59	REACTOME_TRNA_PROCESSING	REACTOME_TRNA_PROCESSING	101	-0.404887	-1.73455	0.000349582	0.00639319	0.00557584	2983	tags=40%, list=22%, signal=31%	Pop4/Thg1l/Zbtb8os/Nupl2/Nup50/Mto1/Rpp14/Osgep/Ran/Tsen15/Trnt1/Thada/Nup133/Nup155/Trdmt1/Nup54/Ndc1/Qtrt2/Nup98/Nup107/Nsun6/Rpp40/Cdkal1/Ftsj1/Xpot/Nup54/Clp1/Nup88/Trmt5/Rtraf/Nup153/Xpot/Nup43/Nup37/Trmt10c/Trmt11/Nup205/Ranbp2/Pus3/Nup35/AI597479/Nup160/Pop1/Nupl1/Trmt13
60	REACTOME_REGULATION_OF_GLUCOKINASE_BY_GLUCOKINASE_REGULATORY_PROTEIN	REACTOME_REGULATION_OF_GLUCOKINASE_BY_GLUCOKINASE_REGULATORY_PROTEIN	30	-0.584934	-1.98693	0.00035922	0.00645997	0.00563408	2843	tags=56%, list=21%, signal=45%	Nupl2/Nup50/Nup133/Nup155/Nup54/Ndc1/Nup98/Nup107/Nup54/Nup88/Nup153/Nup43/Nup37/Nup205/Ranbp2/Nup35/Nup160/Nupl1
61	REACTOME_POSTMITOTIC_NUCLEAR_PORE_COMPLEX_NPC_REFORMATION	REACTOME_POSTMITOTIC_NUCLEAR_PORE_COMPLEX_NPC_REFORMATION	27	-0.590998	-1.95628	0.00051818	0.00908543	0.00792388	2751	tags=64%, list=20%, signal=51%	Kpnb1/Ran/Tnpo1/Nup133/Nup155/Nup54/Ndc1/Sumo1/Nup98/Nup107/Tnpo1/Ahctf1/Tnpo1/Nup54/Tnpo1/Nup43/Nup37/Nup205/Nup35/Nup160/Nupl1
62	REACTOME_SUMOYLATION_OF_UBIQUITINYLATION_PROTEINS	REACTOME_SUMOYLATION_OF_UBIQUITINYLATION_PROTEINS	38	-0.533763	-1.9153	0.000522054	0.00908543	0.00792388	3030	tags=51%, list=22%, signal=40%	Pias2/Nupl2/Nup50/Nup133/Nup155/Nup54/Ndc1/Sumo1/Nup98/Nup107/Nup54/Nup88/Nup153/Nup43/Nup37/Nup205/Ranbp2/Nup35/Nup160/Nupl1
63	REACTOME_REGULATION_OF_HSF1_MEDIATED_HEAT_SHOCK_RESPONSE	REACTOME_REGULATION_OF_HSF1_MEDIATED_HEAT_SHOCK_RESPONSE	71	-0.450422	-1.82088	0.000534771	0.00915902	0.00798806	2492	tags=42%, list=18%, signal=34%	Hspa4l/Bag2/Bag4/Nup133/Nup155/Hspa14/Nup54/Ndc1/Nup98/Nup107/Mapk1/Dnajc2/Nup54/Dnajb6/Nup88/Hikeshi/Nup153/Atm/Nup43/Atr/Nup37/Nup205/Ranbp2/Rpa3/Nup35/Sirt1/Rpa3/Nup160/Hspa13/Atr/Nupl1/Atr
64	REACTOME_CHOLESTEROL_BIOSYNTHESIS	REACTOME_CHOLESTEROL_BIOSYNTHESIS	21	-0.634804	-1.95531	0.000575985	0.00967792	0.00844062	2471	tags=55%, list=18%, signal=45%	Sc5d/Nsdhl/Ggps1/Hmgcr/Hmgcs1/Ebp/Sqle/Cyp51/Lbr/Hsd17b7/Msmo1/Idi1
65	REACTOME_MRNA_SPLICING	REACTOME_MRNA_SPLICING	175	0.318818	1.63903	0.000583256	0.00967792	0.00844062	4977	tags=52%, list=36%, signal=33%	Gtf2f1/Zcrb1/Snrnp27/Cwc22/Sf3a2/Snrpa/Rbm8a/Sart1/Srrm1/Polr2i/Cdc5l/Dnajc8/Snrpd2/Polr2l/Cwc22/Upf3b/Hnrnpa1/Cwc27/Snrnp70/Rbm17/Dnajc8/Sf3a3/Snrpd1/Hnrnpm/Cwc22/Sf3b2/Ppie/Snrpd3/Polr2a/Fus/Wbp4/Wbp11/Syf2/Srrt/Srsf4/Srrm2/Pqbp1/Lsm4/Srsf5/Zrsr2/Sf3b4/Dhx38/U2af1l4/Hnrnpd/Snrnp25/Snrpb2/Slu7/Ddx23/Sf1/Hnrnpul1/Polr2f/Prcc/Snrnp35/Polr2e/Prpf31/Ppil4/Srsf11/Ccar1/Snrpf/Casc3/Hnrnpa2b1/Rbm17/Che…
66	REACTOME_INTERACTIONS_OF_VPR_WITH_HOST_CELLULAR_PROTEINS	REACTOME_INTERACTIONS_OF_VPR_WITH_HOST_CELLULAR_PROTEINS	35	-0.549773	-1.94558	0.000591976	0.00967792	0.00844062	2843	tags=56%, list=21%, signal=44%	Nupl2/Nup50/Nup133/Nup155/Nup54/Ndc1/Nup98/Nup107/Slc25a5/Nup54/Kpna1/Nup88/Nup153/Nup43/Nup37/Nup205/Ranbp2/Nup35/Nup160/Nupl1
67	REACTOME_SEMAPHORIN_INTERACTIONS	REACTOME_SEMAPHORIN_INTERACTIONS	56	0.448259	1.86594	0.00065611	0.0105663	0.00921543	3858	tags=43%, list=28%, signal=31%	Myh14/Ptprc/Myl6/Pip5k1c/Rhoc/Dpysl5/Sema4a/Rras/Cfl1/Fes/Dpysl4/Myh9/Tln1/Dpysl3/Dpysl2/Hsp90aa1/Myl9/Plxnd1/Plxnb1/Plxnb3/Sema6a/Gsk3b/Limk1/Trem2/Rock1/Hsp90ab1
68	REACTOME_INTERFERON_ALPHA_BETA_SIGNALING	REACTOME_INTERFERON_ALPHA_BETA_SIGNALING	41	0.493229	1.91662	0.000818571	0.0129888	0.0113282	1875	tags=38%, list=14%, signal=33%	Xaf1/Egr1/Gbp2/Ifnar2/H2-D1/Ifi27/Ifitm1/Irf7/H2-K1/Ifi35/Bst2/Ifnar1/Psmb8/Ifitm2/Irf8/Irf3
69	REACTOME_E2F_MEDIATED_REGULATION_OF_DNA_REPLICATION	REACTOME_E2F_MEDIATED_REGULATION_OF_DNA_REPLICATION	22	-0.596163	-1.86105	0.000961416	0.0150343	0.0131122	3771	tags=71%, list=28%, signal=51%	Tfdp1/Tfdp1/Prim2/Prim1/Tfdp2/Ppp2cb/Orc3/Orc5/Orc2/Pola1/Mcm8/Rb1/Ppp2r1b/Ccnb1/Cdk1/Orc4/Ccnb1
70	REACTOME_FORMATION_OF_THE_CORNIFIED_ENVELOPE	REACTOME_FORMATION_OF_THE_CORNIFIED_ENVELOPE	17	0.663534	2.09295	0.00109366	0.0166205	0.0144956	899	tags=33%, list=7%, signal=31%	Klk8/Krt18/Capns1/Krt8/Furin/Krt1
71	REACTOME_KERATINIZATION	REACTOME_KERATINIZATION	17	0.663534	2.09295	0.00109366	0.0166205	0.0144956	899	tags=33%, list=7%, signal=31%	Klk8/Krt18/Capns1/Krt8/Furin/Krt1
72	REACTOME_ACTIVATION_OF_THE_MRNA_UPON_BINDING_OF_THE_CAP_BINDING_COMPLEX_AND_EIFS_AND_SUBSEQUENT_BINDING_TO_43S	REACTOME_ACTIVATION_OF_THE_MRNA_UPON_BINDING_OF_THE_CAP_BINDING_COMPLEX_AND_EIFS_AND_SUBSEQUENT_BINDING_TO_43S	54	0.440163	1.8328	0.00110938	0.0166253	0.0144998	4136	tags=60%, list=30%, signal=42%	Eif2s2/Rps8/Eif4ebp1/Rps26/Fau/Eif2s2/Eif3g/Rps19/Rps15/Rps24/Rps27/Rps21/Rps12/Rps29/Rps18/Rpsa/Rps16/Rps4x/Rps5/Rps9/Eif3d/Rps23/Eif3a/Eif3k/Eif3b/Rps14/Rps13/Eif3c/Rps20/Rps11/Rps17/Rps28/Pabpc1/Rps10
73	REACTOME_SUMOYLATION_OF_CHROMATIN_ORGANIZATION_PROTEINS	REACTOME_SUMOYLATION_OF_CHROMATIN_ORGANIZATION_PROTEINS	53	-0.477184	-1.81963	0.00140208	0.0205256	0.0179014	3030	tags=48%, list=22%, signal=38%	Pias2/Nupl2/Nup50/Hdac1/Cbx5/Suz12/Nup133/Nup155/Nup54/Ndc1/Sumo1/Nup98/Nup107/Hdac2/Nup54/Nup88/Nup153/Nup43/Nup37/Nup205/Ranbp2/Rnf2/Bmi1/Nup35/Nup160/Nupl1
74	REACTOME_SUMOYLATION_OF_RNA_BINDING_PROTEINS	REACTOME_SUMOYLATION_OF_RNA_BINDING_PROTEINS	45	-0.485538	-1.8124	0.00140769	0.0205256	0.0179014	2301	tags=46%, list=17%, signal=38%	Nupl2/Nup50/Nup133/Nup155/Nup54/Ndc1/Sumo1/Nup98/Nup107/Nup54/Nup88/Nup153/Nup43/Nup37/Nup205/Ranbp2/Rnf2/Bmi1/Nup35/Nup160/Nupl1
75	REACTOME_NUCLEAR_ENVELOPE_NE_REASSEMBLY	REACTOME_NUCLEAR_ENVELOPE_NE_REASSEMBLY	61	-0.446705	-1.7627	0.00142723	0.020533	0.017908	2943	tags=49%, list=22%, signal=38%	Tuba1c/Vrk2/Kpnb1/Ran/Lemd3/Tnpo1/Ankle2/Nup133/Nup155/Tmpo/Nup54/Ndc1/Sumo1/Nup98/Nup107/Spast/Tnpo1/Tuba4a/Ahctf1/Tnpo1/Nup54/Lbr/Tnpo1/Ccnb2/Ccnb1/Nup43/Cdk1/Nup37/Nup205/Nup35/Nup160/Ccnb1/Nupl1
76	REACTOME_LGI_ADAM_INTERACTIONS	REACTOME_LGI_ADAM_INTERACTIONS	14	0.655892	1.95002	0.00144928	0.020576	0.0179454	2091	tags=57%, list=15%, signal=48%	Cacng2/Cacng8/Lgi1/Cacng4/Dlg4/Stx1b/Adam11/Cacng3
77	REACTOME_S_PHASE	REACTOME_S_PHASE	153	-0.349107	-1.59012	0.00170232	0.0238546	0.0208049	2214	tags=29%, list=16%, signal=25%	Rbbp4/Rbl2/Ccne2/Cdc23/Cks1b/Cdk2/Rfc5/Cdkn1b/Orc3/Gins2/Ccnh/Ube2c/Orc5/Lin54/Rfc4/Orc2/Psma1/Anapc1/Mcm4/Pds5a/Psmd5/Psmd14/Pola1/Mcm8/Ccna2/Rb1/Pole2/Pds5b/Cdc27/Pcna/Anapc10/Stag1/Gins3/Psmc6/Esco1/Psmd11/Stag2/Psma3/Orc4/Psme4/Rpa3/Psma5/Esco1/Rpa3/Lin9/Esco2/Skp2/Esco1
78	REACTOME_INTERFERON_GAMMA_SIGNALING	REACTOME_INTERFERON_GAMMA_SIGNALING	54	0.425839	1.77316	0.00175638	0.0242922	0.0211865	1890	tags=29%, list=14%, signal=25%	Mt2/H2-Ab1/Gbp2/H2-D1/Irf7/Gbp3/H2-K1/Trim21/Trim8/Ifngr2/Mid1/Ncam1/Irf8/Camk2b/Irf3/Trim3
79	REACTOME_TRANSLESION_SYNTHESIS_BY_POLK	REACTOME_TRANSLESION_SYNTHESIS_BY_POLK	14	-0.669938	-1.8702	0.00177858	0.0242922	0.0211865	2222	tags=53%, list=16%, signal=45%	Rev1/Rfc5/Rev3l/Rfc4/Pcna/Polk/Rpa3/Rpa3
80	REACTOME_MITOTIC_G1_PHASE_AND_G1_S_TRANSITION	REACTOME_MITOTIC_G1_PHASE_AND_G1_S_TRANSITION	139	-0.35169	-1.58466	0.00182429	0.0246051	0.0214594	4132	tags=47%, list=30%, signal=33%	Psmb1/Psmb9/Psmd8/Lyn/Akt3/Tyms/Cdkn2d/Cdc6/Mcm6/Tfdp1/Psmd10/E2f5/Tfdp1/E2f3/Myc/Prim2/Cul1/Prim1/Psmd6/Tfdp2/Mcm10/Ppp2cb/Wee1/Max/Fbxo5/Psma2/Hdac1/Cdk7/Rbbp4/Rbl2/Ccne2/Jak2/Cks1b/Cdk2/Cdkn1b/Orc3/Ccnh/Orc5/Lin54/Top2a/Dbf4/Orc2/Psma1/E2f6/Mcm4/Psmd5/Psmd14/Pola1/Mcm8/Ccna2/Rb1/Ppp2r1b/Pole2/Rbl1/Pcna/Psmc6/Ccnb1/Cdk1/Psmd11/Psma3/Orc4/Rpa3/Psma5/Rrm2/Rpa3/Cdc7/Lin9/Skp2/Ccnb1
81	REACTOME_CONDENSATION_OF_PROPHASE_CHROMOSOMES	REACTOME_CONDENSATION_OF_PROPHASE_CHROMOSOMES	18	-0.629844	-1.85727	0.00229936	0.0306298	0.0267139	2520	tags=53%, list=18%, signal=43%	Plk1/H2az1/Ncapd3/Rb1/H3f3a/Ncapg2/Ccnb1/Cdk1/H2bc4/Ccnb1
82	REACTOME_SPHINGOLIPID_METABOLISM	REACTOME_SPHINGOLIPID_METABOLISM	71	-0.420867	-1.7014	0.00236055	0.0310614	0.0270903	3995	tags=45%, list=29%, signal=32%	Degs1/Galc/Arsk/Osbp/Sgpl1/Prkd3/Sptlc1/Sgpp1/Smpd1/Cptp/Ppm1l/Kdsr/Sgms2/Neu4/Sgpp2/Samd8/Vapa/Ugcg/Glb1l/Ormdl2/Gla/Cers2/Esyt2/Sptssa/Ugt8a/Asah1/Aldh3a2/Cers6/Hexb/Acer3/B3galnt1/Ormdl1
83	REACTOME_MET_ACTIVATES_PTK2_SIGNALING	REACTOME_MET_ACTIVATES_PTK2_SIGNALING	25	0.535412	1.87825	0.00269602	0.034928	0.0304625	4559	tags=62%, list=33%, signal=41%	Col27a1/Col27a1/Col27a1/Col5a3/Lama5/Col5a1/Col11a2/Col2a1/Lamb2/Col3a1/Col5a3/Lamc3/Src/Itga3/Col1a2/Lama1/Col11a1/Lamc1/Col1a1/Lama2/Lamb1
84	REACTOME_INTEGRIN_CELL_SURFACE_INTERACTIONS	REACTOME_INTEGRIN_CELL_SURFACE_INTERACTIONS	67	0.387691	1.67634	0.00271914	0.034928	0.0304625	2688	tags=38%, list=20%, signal=31%	Madcam1/Itgb7/Col7a1/Col5a3/Col7a1/Col13a1/Hspg2/Col4a2/Col23a1/Itgb5/Col5a1/Col4a1/Col6a2/Itgb7/Col9a2/Vwf/Itga9/Col18a1/Col9a3/Col16a1/Col2a1/Col23a1/Itga2b/Col6a1/Itgb2/Agrn/Col3a1/Itgb3/Vtn/Col5a3/Itga7
85	REACTOME_PROTEIN_UBIQUITINATION	REACTOME_PROTEIN_UBIQUITINATION	58	-0.43808	-1.71077	0.00304362	0.0386361	0.0336966	2501	tags=40%, list=18%, signal=33%	Ube2v2/Ube2b/Ube2d3/Rad18/Prkdc/Vcp/Ube2c/Pex2/Tmem129/Ube2d3/Prkdc/Derl1/Pcna/Hltf/Pex12/Ube2a/Ube2t/Shprh/Uba6/Pex13/Usp9x/Bcl10/Usp9x/H2bc4/Prkdc/Prkdc/Ube2w
86	REACTOME_COMPLEMENT_CASCADE	REACTOME_COMPLEMENT_CASCADE	18	0.607854	1.9614	0.00312946	0.0389925	0.0340074	1684	tags=41%, list=12%, signal=36%	Fcna/Fcna/C2/Gzmm/Cd59b/C1qa/Cfp/C1qb/C1qc
87	REACTOME_PEROXISOMAL_PROTEIN_IMPORT	REACTOME_PEROXISOMAL_PROTEIN_IMPORT	51	-0.443011	-1.68945	0.00314398	0.0389925	0.0340074	2888	tags=38%, list=21%, signal=30%	Lonp2/Pex1/Amacr/Ube2d3/Phyh/Gnpat/Pex2/Idh1/Ube2d3/Pex7/Hacl1/Ehhadh/Pex12/Nos2/Pex13/Usp9x/Ide/Agps/Usp9x/Crot
88	REACTOME_RESOLUTION_OF_D_LOOP_STRUCTURES_THROUGH_SYNTHESIS_DEPENDENT_STRAND_ANNEALING_SDSA	REACTOME_RESOLUTION_OF_D_LOOP_STRUCTURES_THROUGH_SYNTHESIS_DEPENDENT_STRAND_ANNEALING_SDSA	25	-0.548728	-1.78208	0.00392246	0.0480947	0.0419459	4221	tags=68%, list=31%, signal=47%	Rbbp8/Mre11a/Blm/Dna2/Brca2/Brca2/Rad51c/Rmi1/Brip1/Bard1/Rad51/Brip1/Brca1/Exo1/Xrcc2/Palb2/Atm/Wrn/Rad51b
89	REACTOME_SYNTHESIS_OF_PIPS_AT_THE_EARLY_ENDOSOME_MEMBRANE	REACTOME_SYNTHESIS_OF_PIPS_AT_THE_EARLY_ENDOSOME_MEMBRANE	16	-0.633685	-1.83478	0.00405565	0.0491691	0.0428829	2399	tags=56%, list=18%, signal=46%	Pik3r4/Fig4/Pi4k2b/Mtmr2/Mtmr10/Pikfyve/Mtmr2/Inpp4b/Pik3c2a/Mtm1
