## Supplemental Table 10 for "Overexpression screen of chromosome 21 genes reveals modulators of Sonic hedgehog signaling relevant to Down syndrome"

### Sheet: RNAseq data
Supplementary Table 10: Summary of Expression Data in Human and Mouse Cerebellum						This publication																		Allen Brain Atlas														Rosenberg et al., 2018
						Mouse						Human						Human + Mouse						12 pcw	12 pcw	13 pcw	13 pcw	16 pcw	17 pcw	21 pcw	21 pcw	24 pcw	35 pcw	37 pcw	4 mos	4 mos		Mouse scRNAseq
Gene name	Mouse ortholog	Gene IDs	Mouse chromosome	Trisomic in Ts65Dn?	Trisomic in TcMAC21?	EuTs.avg	Ts65Dn.avg	EuTc.avg	TcMAC21.avg	Ts65Dn.foldchange	TcMAC21.foldchange	EuTs.avg	Ts65Dn.avg	EuTc.avg	TcMAC21.avg	Ts65Dn.foldchange	TcMAC21.foldchange	EuTs.avg	Ts65Dn.avg	EuTc.avg	TcMAC21.avg	Ts65Dn.foldchange	TcMAC21.foldchange	CB	CBC	CB	CB	CBC	CBC	CBC	CBC	CBC	CBC	CBC	CBC	CBC	FPKM <1?	GCPs	GCs	TPM <1?	Excluded based on expression data?
TPTE	Tpte		8	No	No																			0	0	0	0	0	0	0	0.002713	0.021765	0.147027	0	0	0	Yes	3.04782	2.9343
POTED	None	chr21.1616, chr21.1651 0	None	No	Yes							0.0198598	0.010975	0.0125383	12.9924	0.552623	1036.22	0.0198598	0.010975	0.0125383	12.9924	0.552623	1036.22	0	0	0	0	0	0	0	0	0.010413	0.116954	0	0	0	Yes
LIPI	Lipi		16	No	Yes																			0.199668	0.124254	0	0.025355	0.051978	0.077236	0.088768	0.021361	0.070629	0.083809	0.066935	0.025343	0	Yes	0	0.22836	Yes	Yes
RBM11	Rbm11	chr16.207588	16	No	Yes	1.68391	1.73449	2.31328	1.99053	1.03004	0.860479							1.68391	1.73449	2.31328	1.99053	1.03004	0.860479	2.65151	2.16582	0.894583	0.473896	0.634802	1.64913	1.76183	1.005	1.44189	0.327771	1.22287	2.67618	1.20884		0.718331	1.68395
HSPA13	Hspa13	chr21.1808, chr16.207589	16	No	Yes	8.50471	5.03077	9.94883	7.81218	0.591527	0.785236	0.00732295	0.00699852	0.00421765	6.07856	0.955696	1441.22	8.51204	5.03777	9.95305	13.8907	0.59184	1.39563	53.2493	62.716	15.7724	17.7863	19.2914	25.139	17.8408	25.2371	34.539	5.42155	18.1898	28.2842	15.875		13.4229	7.95002
SAMSN1	Samsn1		16	No	Yes																			0.519085	1.10201	0.341829	0.422885	0.410845	0.970251	0.715315	1.02609	0.859299	0.203708	1.23167	1.80508	0.439777		1.30514	0.683103
NRIP1	Nrip1	chr16.207624	16	No	No	5.7501	5.46505	7.6339	7.07965	0.950427	0.927396							5.7501	5.46505	7.6339	7.07965	0.950427	0.927396	19.574	17.8941	10.4705	7.87364	7.361	15.6005	15.9725	16.77	11.3902	2.68513	7.65071	9.91723	8.2744		136.662	141.756
MIR99AHG	Mir99ahg	chr21.2043, chr16.207842	16	No	Yes	2.48627	2.21023	2.39725	2.52794	0.888974	1.05451	0	0	0.035847	6.11961		170.715	2.48627	2.21023	2.4331	8.64755	0.888974	3.55413
USP25	Usp25	chr16.207722	16	No	No	5.88766	4.86203	6.71973	6.13023	0.8258	0.912274							5.88766	4.86203	6.71973	6.13023	0.8258	0.912274	5.25102	3.93151	3.1481	3.76562	3.14404	3.3762	3.57916	3.29345	2.72073	1.69281	2.09283	2.49453	1.89443		86.2626	75.0671
CXADR	Cxadr	chr21.2246, chr21.2257, chr16.208110	16	No	Yes	16.6422	11.9094	15.5861	14.0574	0.715614	0.901921	0.00266798	0	0.0329132	10.0764	0	306.151	16.6449	11.9094	15.619	24.1338	0.715499	1.54516	64.939	56.4099	11.6255	26.6535	21.3033	23.6059	18.8432	18.4175	32.6489	1.49808	4.93989	5.32343	3.25552		32.6113	29.0395
BTG3	Btg3	chr21.2258	16	No	Yes							0.00735294	0.00847751	0.00631488	11.0827	1.15294	1755.01	0.00735294	0.00847751	0.00631488	11.0827	1.15294	1755.01	9.24466	8.51066	9.36603	8.41811	12.0987	8.74138	6.167	9.15808	6.90386	11.4801	12.5145	9.48159	4.46943		21.074	2.85912
C21orf91	D16Ertd472e	chr16.208177	16	No	Yes	2.95937	2.77553	3.79238	3.55339	0.937877	0.936981							2.95937	2.77553	3.79238	3.55339	0.937877	0.936981	3.17105	2.84158	0.864602	0.795943	2.54034	2.88192	1.99324	2.64281	1.98457	0.848402	1.77008	2.26857	0.993382		10.761	2.5146
CHODL	Chodl	chr16.208188	16	No	No	1.88265	1.365	1.33574	1.25706	0.725043	0.941099							1.88265	1.365	1.33574	1.25706	0.725043	0.941099	6.27214	8.52033	5.81231	3.64089	8.77758	8.22647	6.42655	6.79799	11.0999	3.59806	2.00712	1.40954	0.629278		3.62988	0.543041
TMPRSS15	Tmprss15		16	No	No																			0	0.236236	0.037917	0.071185	0.035329	0.134238	0.129902	0.106398	0.226622	0.063821	0.047527	0	0.008627	Yes	0.408463	1.17602
NCAM2	Ncam2	chr16.208259	16	No	No	4.59343	4.65457	5.46429	5.08106	1.01331	0.929868							4.59343	4.65457	5.46429	5.08106	1.01331	0.929868	11.9078	9.94029	4.88501	6.7274	3.66766	9.6051	7.4579	9.82306	8.14006	2.91976	4.90441	12.1122	7.87105		158.142	386.267
MRPL39	Mrpl39	chr16.208463	16	Yes	Yes	13.2328	17.6115	13.6619	12.2722	1.33089	0.898277							13.2328	17.6115	13.6619	12.2722	1.33089	0.898277	12.2424	17.9053	9.75554	9.22719	10.8193	12.3587	10.0724	13.5724	11.7652	5.35229	11.0986	20.8885	9.38773		15.6936	14.0374
JAM2	Jam2	chr21.2677, chr16.208470	16	Yes	Yes	10.3563	11.9384	13.2363	10.5496	1.15277	0.797022	0	0	0.00922547	3.95326		428.516	10.3563	11.9384	13.2455	14.5029	1.15277	1.09493	6.95822	5.09599	8.6867	5.46642	14.0595	9.35577	7.95985	13.5321	16.8878	9.22751	31.3726	14.1637	7.46358		19.1867	3.86077
ATP5PF	Atp5j	chr21.2688, chr16.208497	16	Yes	Yes	56.8463	90.4511	65.3247	51.0072	1.59115	0.780825	0.0203065	0.0144636	0.0200192	16.2562	0.712264	812.033	56.8666	90.4655	65.3447	67.2634	1.59084	1.02936	25.3748	65.0677	31.217	37.3274	24.223	40.0765	23.7416	37.8092	31.0016	31.5132	25.532	65.1433	37.3906		18.7048	13.8559
GABPA	Gabpa	chr21.2711, chr16.208499	16	Yes	Yes	9.50047	10.1061	9.99088	7.7983	1.06375	0.780542	0.012574	0.0119481	0	3.02947	0.950226	Inf	9.51304	10.1181	9.99088	10.8278	1.0636	1.08377	7.89516	8.56968	2.79591	3.99011	3.91364	5.91329	4.62373	6.21066	5.53654	3.73674	4.58681	7.07688	3.5373		54.7619	38.3691
APP	App	chr21.2722, chr16.208543	16	Yes	Yes	144.158	246.223	156.73	164.55	1.70801	1.0499	0.124274	0.0860758	0.19908	97.8527	0.692629	491.523	144.282	246.309	156.929	262.403	1.70713	1.67211	161.489	147.383	213.667	190.386	250.904	176.144	170.399	190.268	239.69	84.0808	205.7	243.884	194.813		1006.23	598.854
CYYR1	Cyyr1	chr21.2879, chr16.208710	16	Yes	Yes	1.71494	2.64593	1.41311	1.43876	1.54287	1.01815	0	0	0.0392308	6.18115		157.559	1.71494	2.64593	1.45234	7.61992	1.54287	5.24665	1.4951	4.29625	4.55425	2.32557	4.97698	5.68003	4.18825	9.81307	4.39233	11.2952	14.6037	12.6368	6.38224		40.0432	5.51974
ADAMTS1	Adamts1	chr16.208734	16	Yes	Yes	8	11.4697	7.72513	8.74472	1.43371	1.13198							8	11.4697	7.72513	8.74472	1.43371	1.13198	0.481155	0.902859	1.43304	1.64025	2.08391	1.90299	3.94226	3.83102	2.65683	3.08742	22.0529	3.07868	1.48909		26.4011	3.29762
ADAMTS5	Adamts5	chr16.208745	16	Yes	No	1.68244	2.62722	1.62372	1.74373	1.56155	1.07391							1.68244	2.62722	1.62372	1.74373	1.56155	1.07391	3.10407	3.12671	0.60597	0.864775	1.27166	1.31238	1.83869	1.83362	1.27013	1.21729	2.04657	2.80151	2.98029		1.47106	3.46617
N6AMT1	N6amt1	chr16.208788	16	Yes	Yes	3.35636	9.07206	7.07612	9.00531	2.70295	1.27263							3.35636	9.07206	7.07612	9.00531	2.70295	1.27263	3.96951	2.37306	3.64265	3.36442	2.53183	2.89954	2.90063	2.93733	2.47924	1.75513	1.20366	2.79552	2.19472		11.2944	11.7662
LTN1	Ltn1	chr16.208809	16	Yes	Yes	6.19746	5.96198	6.44622	5.24994	0.962003	0.814421							6.19746	5.96198	6.44622	5.24994	0.962003	0.814421	5.21263	3.869	1.52064	2.48693	2.52613	3.53172	4.90727	3.85532	2.95165	1.52904	2.67993	4.14741	2.78238		82.9893	68.7964
RWDD2B	Rwdd2b	chr16.208838	16	Yes	Yes	2.39699	2.49173	1.67558	2.05859	1.03952	1.22858							2.39699	2.49173	1.67558	2.05859	1.03952	1.22858	2.62959	4.42688	2.02859	1.87952	3.41702	3.85567	3.09076	4.02711	4.61362	1.64027	3.53615	6.60898	3.3992		0.534144	3.20796
USP16	Usp16	chr21.3189, chr16.208842	16	Yes	Yes	7.66714	12.6606	8.13013	8.25264	1.65129	1.01507	0.0125756	0.00569086	0.0286533	8.6525	0.452532	301.972	7.67971	12.6663	8.15878	16.9051	1.64932	2.07202	6.05201	10.0652	3.58994	4.07874	3.98016	8.44762	6.96436	6.962	5.06912	6.99151	3.69355	7.29627	6.27767		75.3787	77.1965
CCT8	Cct8	chr21.3218, chr16.208841	16	Yes	Yes	47.8459	55.9543	50.3754	41.6939	1.16947	0.827663	0.0219846	0.0139479	0.0478215	19.0634	0.634441	398.636	47.8679	55.9683	50.4232	60.7572	1.16922	1.20495	29.5268	42.2758	32.6178	31.0977	22.5656	39.638	21.8824	29.509	34.0108	29.3868	20.9715	32.2147	23.1142		38.3673	27.1493
MAP3K7CL	Map3k7cl		16	Yes	Yes																																	0.480393	0.104893	Yes
BACH1	Bach1	chr21.3282, chr21.3285, chr16.208879	16	Yes	Yes	12.7913	16.4459	13.5674	13.6381	1.28571	1.00521	0.0211082	0	0	6.47334	0	Inf	12.8124	16.4459	13.5674	20.1115	1.28359	1.48233	10.8316	9.86671	4.4113	5.5863	4.81771	4.77248	5.17798	4.93868	4.40277	1.87838	5.27207	5.02587	3.79952		45.844	32.5242
GRIK1	Grik1	chr16.208944	16	Yes	Yes	4.18485	5.20558	4.87226	4.6118	1.24391	0.946543							4.18485	5.20558	4.87226	4.6118	1.24391	0.946543	10.9393	16.8374	19.4157	15.2128	16.0732	24.4719	43.326	31.9219	27.2537	6.26814	18.5058	23.2576	19.9222		23.9957	79.3122
CLDN17	Cldn17		16	Yes	Yes																			0	0	0	0	0	0	0	0	0	0.293502	0	0	0	Yes
CLDN8	Cldn8		16	Yes	Yes																			0	0.018434	0	0	0	0.022481	0	0	0	0	0	0	0	Yes	0	0	Yes	Yes
TIAM1	Tiam1	chr21.3657, chr21.3906, chr16.209069	16	Yes	Yes	5.79102	8.28388	5.51014	5.9751	1.43047	1.08438	0.00433717	0.00147814	0.0209662	15.1622	0.340807	723.174	5.79536	8.28536	5.5311	21.1373	1.42965	3.82154	9.41648	7.12094	10.641	7.14899	8.04066	11.6832	16.0065	19.1973	14.4021	11.8602	14.4784	25.2816	45.3158		119.803	175.739
SOD1	Sod1	chr21.4091, chr16.209264	16	Yes	Yes	48.2335	84.0005	41.0371	45.4322	1.74154	1.1071	0.113927	0.0791089	0.184632	102.921	0.694379	557.441	48.3474	84.0796	41.2217	148.354	1.73907	3.59892	48.1047	99.7938	88.8011	72.7102	74.6871	83.564	54.0176	83.3681	78.6004	63.4079	70.3408	171.002	123.69		13.9342	5.88584
SCAF4	Scaf4	chr21.4104, chr16.209265	16	Yes	Yes	9.44749	15.1582	8.25153	8.36145	1.60447	1.01332	0.0305519	0.036054	0.0524497	8.11413	1.18009	154.703	9.47804	15.1943	8.30398	16.4756	1.6031	1.98406	6.44149	5.45464	8.08527	7.14607	6.38809	6.78844	8.01319	9.1413	5.07352	6.41249	4.83862	3.36317	5.51054		119.344	79.2082
HUNK	Hunk	chr21.4148, chr16.209316	16	Yes	Yes	5.87857	8.73356	6.87527	6.20656	1.48566	0.902736	0.00246171	0.0095733	0.0161379	5.65577	3.88889	350.466	5.88104	8.74314	6.89141	11.8623	1.48667	1.72132	10.8659	12.3183	16.7792	11.8073	8.02622	12.7064	14.6514	18.3916	17.7097	5.09387	5.09032	3.85874	5.25622		176.376	22.2024
MIS18A	Mis18a	chr21.4221, chr16.209404	16	Yes	Yes	15.0313	15.7496	10.7069	9.91353	1.04778	0.925899	0	0	0.0124059	8.43121		679.614	15.0313	15.7496	10.7193	18.3447	1.04778	1.71137	5.84668	6.93033	4.63548	4.15247	4.04896	6.86212	5.88382	8.87261	6.05347	4.73745	4.56236	10.3866	6.19296		10.6773	1.01625
MRAP	Mrap		16	Yes	Yes																			1.74315	1.74485	2.30112	2.21578	2.67878	3.50588	2.86507	3.72471	4.37709	5.6441	1.43553	2.39406	3.83674		0	0	Yes
URB1	Urb1	chr21.4231, chr21.4234, chr21.4237, chr21.4238, chr21.4253, chr16.209411	16	Yes	Yes	3.8014	5.14942	2.75987	2.76099	1.35461	1.00041	0	0.0347538	0.0234481	24.993	Inf	1065.89	3.8014	5.18417	2.78332	27.754	1.36375	9.97157	3.18392	3.30118	4.99772	3.74437	6.01078	4.12423	4.1346	5.05119	5.25531	2.4473	3.13779	3.13293	4.30922		52.0679	16.584
EVA1C	Eva1c	chr16.209430	16	Yes	Yes	1.83231	3.17469	1.69006	1.7766	1.73261	1.0512							1.83231	3.17469	1.69006	1.7766	1.73261	1.0512	0.7868	1.40309	1.81974	1.60761	0.856634	2.13442	2.94871	2.92521	2.68324	1.00302	1.67786	1.22972	1.25798		91.5692	7.71903
CFAP298.TCP10L	None		None	No	Yes																			1.12448	1.69577	3.72736	1.38011	1.01562	2.48389	2.60686	4.01659	3.57665	2.46666	1.75963	0.582988	1.09139
TCP10L	None		None	No	Yes																			1.41991	2.09151	3.23584	2.35015	0.648498	3.56582	4.07001	4.5773	2.81215	2.99162	2.50469	0.886385	1.06451
CFAP298	Cfap298	chr21.4299, chr16.209449	16	Yes	Yes	14.0541	24.6266	12.7926	15.498	1.75227	1.21148	0.043826	0.0131958	0.0279111	17.523	0.301095	627.814	14.0979	24.6398	12.8206	33.021	1.74776	2.57563	8.03868	19.1055	21.0525	11.9032	13.8589	22.2364	27.4228	22.788	16.7834	32.4723	12.1376	15.3117	13.7967		11.592	5.74867
SYNJ1	Synj1	chr21.4324, chr21.4325, chr21.4328, chr16.209458	16	Yes	Yes	13.819	18.5133	15.3131	14.76	1.3397	0.963876	0.0117144	0.0104741	0.0344401	14.2804	0.894118	414.643	13.8307	18.5238	15.3476	29.0403	1.33932	1.89218	7.87986	5.68165	4.86493	4.99892	6.03459	7.04446	8.24132	7.37809	7.57215	5.55397	4.86005	10.1788	9.0471		131.597	168.048
PAXBP1	Paxbp1	chr21.4326, chr16.209501	16	Yes	Yes	9.11632	13.1699	12.1728	12.2584	1.44465	1.00703	0.331309	0.290151	0.485251	7.62916	0.875772	15.7221	9.44763	13.46	12.6581	19.8875	1.4247	1.57113	3.51522	2.83851	2.16642	2.53857	1.5736	5.06435	11.7108	5.55733	3.49172	9.63014	3.84282	4.55117	3.52657		110.512	88.5381
C21orf62	4932438H23Rik		16	Yes	Yes																			1.58218	0.45058	0.345946	0.692427	1.63674	0.737481	0.367429	0.504798	0.496849	0.017826	0.364666	0.17887	0.088976		0.38255	1.28866
OLIG2	Olig2	chr21.4411, chr16.209532	16	Yes	Yes	10.8436	17.5944	8.03744	7.58228	1.62256	0.943369	0.0320411	0	0	3.73299	0	Inf	10.8756	17.5944	8.03744	11.3153	1.61778	1.40782	3.37488	3.88704	4.21101	3.89006	4.4405	9.40174	3.84362	8.91903	6.18278	3.16104	7.52045	2.07638	1.89582		0.596738	0.708353	Yes
OLIG1	Olig1		16	Yes	Yes																			8.1496	10.8829	9.80271	12.7435	13.4357	30.7085	9.0898	24.9555	19.091	12.1332	15.2532	8.94738	11.5058		1.09752	0
IFNAR2	Ifnar2	chr21.4418, chr16.209551	16	Yes	Yes	7.73934	11.9728	9.11857	9.02401	1.54701	0.989631	0.0119153	0.0157767	0	5.18138	1.32407	Inf	7.75125	11.9886	9.11857	14.2054	1.54667	1.55785	3.83304	2.80204	2.54532	2.75255	2.79645	4.34555	4.58329	3.83301	3.2642	4.83987	4.82977	4.17652	4.25022		18.6812	16.8438
IL10RB	Il10rb	chr16.209568	16	Yes	Yes	2.51681	3.107	2.81012	2.61778	1.2345	0.931554							2.51681	3.107	2.81012	2.61778	1.2345	0.931554	2.69984	4.27431	4.74186	2.95877	5.48454	3.58374	4.64895	5.20816	4.09523	6.22621	8.06739	5.01952	2.85804		0.233348	0.518094	Yes
IFNAR1	Ifnar1	chr21.4468, chr21.4493, chr16.209583	16	Yes	Yes	10.4254	14.1767	10.4366	9.92164	1.35982	0.950661	0	0.0151009	0	9.85076	Inf	Inf	10.4254	14.1918	10.4366	19.7724	1.36126	1.89453	15.8126	9.79243	8.21401	11.9447	8.70589	13.3051	12.5664	15.2057	12.2418	5.11784	11.1938	12.5961	9.37843		49.012	30.9597
IFNGR2	Ifngr2	chr21.4499, chr16.209598	16	Yes	Yes	17.7741	24.3679	20.2344	17.9425	1.37098	0.886731	0	0.0147849	0	5.7345	Inf	Inf	17.7741	24.3827	20.2344	23.677	1.37181	1.17013	12.827	15.0903	14.6748	12.5455	13.2129	14.3296	11.0649	11.9383	14.4804	11.6985	20.7934	15.9561	11.0397		8.92372	5.84292
TMEM50B	Tmem50b	chr21.4498, chr21.4532, chr16.209611	16	Yes	Yes	21.9034	28.093	29.0259	25.0194	1.28259	0.861969	0	0.0252877	0.00576802	9.89292	Inf	1715.13	21.9034	28.1183	29.0317	34.9124	1.28374	1.20256	7.58343	10.9233	5.00548	4.63176	8.45258	9.63101	11.0918	8.0431	11.4323	13.5011	10.8273	20.7308	13.1208		8.65499	18.1126
GART	Gart	chr21.4589, chr21.4593, chr16.209635	16	Yes	Yes	14.8583	22.3978	11.1153	12.2303	1.50743	1.10031	0.03165	0.0105036	0.0285893	11.8377	0.331868	414.06	14.89	22.4083	11.1439	24.068	1.50493	2.15975	6.62514	8.14134	8.48164	5.7481	6.37559	8.69872	7.27009	10.4521	8.57734	5.67102	5.77637	6.32394	4.18359		51.3567	19.2499
SON	Son	chr21.4600, chr21.4605, chr16.209643	16	Yes	Yes	23.5271	36.9753	28.7771	32.0059	1.57161	1.1122	0.686939	0.846635	0.899485	29.7675	1.23247	33.0939	24.214	37.822	29.6766	61.7734	1.56199	2.08156	17.5181	13.9154	20.0498	15.5072	18.4732	16.3819	21.5011	23.5163	15.1791	9.24602	14.6305	12.6289	14.1812		559.594	524.696
DONSON	Donson	chr21.4629, chr16.209642	16	Yes	Yes	3.39075	4.18385	2.57275	2.66409	1.2339	1.03551	0	0.0123377	0	2.89318	Inf	Inf	3.39075	4.19619	2.57275	5.55728	1.23754	2.16006	5.9045	7.72462	5.42079	6.06241	4.25068	7.07266	9.19108	6.76014	7.09235	10.6875	5.09888	3.7222	4.35246		11.9097	13.4618
CRYZL1	Cryzl1	chr21.4655, chr16.209658	16	Yes	Yes	9.62197	11.6774	8.14976	7.32076	1.21361	0.89828	0	0.0116678	0.00832245	5.64646	Inf	678.461	9.62197	11.689	8.15808	12.9672	1.21483	1.58949	3.87062	4.65843	3.50013	3.26416	2.58608	4.84521	4.63239	3.99984	3.14847	3.84213	3.64359	3.8455	2.72202		24.8227	27.8059
ITSN1	Itsn1	chr21.4702, chr21.4825, chr16.209671	16	Yes	Yes	9.70908	14.3153	10.2955	12.308	1.47443	1.19548	0.608347	0.719864	0.565135	11.0317	1.18331	19.5205	10.3174	15.0352	10.8606	23.3397	1.45726	2.14902	6.64118	4.28607	5.78753	5.19397	6.03775	6.00498	6.35242	5.66706	4.5306	2.85653	3.33879	3.67369	4.74925		356.996	552.06
ATP5PO	Atp5o	chr21.4893, chr16.209762	16	Yes	Yes	118.286	198.798	141.249	117.854	1.68066	0.834366	0.132634	0.0879453	0.141698	97.305	0.66307	686.705	118.419	198.886	141.391	215.159	1.67952	1.52173	27.239	33.8875	32.7933	28.159	30.7648	38.0875	26.4544	27.6011	41.1836	45.7826	31.3783	39.7296	29.4872		27.1072	43.9883
MRPS6.SLC5A3	Mrps6	chr21.4934, chr16.209769	16	Yes	Yes	6.98624	9.30211	7.16686	6.47365	1.33149	0.903275	0.00929087	0.00424307	0.0198254	5.99327	0.456693	302.303	6.99553	9.30635	7.18669	12.4669	1.33033	1.73472	10.1982	16.0351	8.93418	7.97275	25.522	11.2491	7.66139	8.33062	14.1208	11.3059	6.88734	9.77114	5.69918		10.7016	18.2901
KCNE2	Kcne2	chr16.209836	16	Yes	Yes	2.98056	4.91998	2.3794	3.26135	1.65069	1.37066							2.98056	4.91998	2.3794	3.26135	1.65069	1.37066	0.409366	0.331657	0.599615	0.161484	0.744644	0.635585	0.94226	0.78686	1.36588	0.465248	0.468461	0.583935	0.517752		0	0	Yes
SMIM11	Smim11	chr16.209837	16	Yes	Yes	24.4299	34.5977	19.0843	16.4262	1.4162	0.860719							24.4299	34.5977	19.0843	16.4262	1.4162	0.860719	3.36871	4.0748	2.22942	2.97679	3.3589	3.616	2.89458	3.01056	3.28023	4.56813	3.82689	7.05916	4.57104
C21orf140	Fam243		16	Yes	Yes
SMIM34	Smim34		16	Yes	Yes
KCNE1	Kcne1		16	Yes	Yes																			0.055662	0.067378	0.061176	0.068883	3.37933	0.120641	0.147598	0.071035	0.112012	0.012668	0.078813	0.097251	0.09895		0.612391	0	Yes
RCAN1	Rcan1	chr16.209853	16	Yes	Yes	16.3987	27.2681	17.0595	17.595	1.66283	1.03139							16.3987	27.2681	17.0595	17.595	1.66283	1.03139	15.4824	14.8179	9.4975	13.9346	8.63103	12.6916	7.96695	9.18451	11.9054	6.8657	8.18621	16.2385	13.5339		45.5027	46.2181
CLIC6	Clic6	chr21.5030, chr16.209916	16	Yes	Yes	4.66591	7.82499	4.35161	5.66736	1.67706	1.30236	0.019523	0.020053	0.00644876	8.69558	1.02715	1348.41	4.68543	7.84504	4.35805	14.3629	1.67435	3.29572	0.08137	0.029589	0.203895	0.104029	115.211	0.036085	0.019615	0.018881	0.025244	0	0.45986	0.430384	0.066544		0.880898	0.509102	Yes
RUNX1	Runx1	chr21.5061	16	Yes	Yes							0	0	0.0199885	7.9912		399.789	0	0	0.0199885	7.9912		399.789	0.040939	0.04332	0.041737	0.045026	0.146718	0.105741	0.07555	0.151828	0.164854	0.049735	0.365492	0.122205	0.088321	Yes	10.2031	8.6788
SETD4	Setd4	chr21.5178, chr16.209936	16	Yes	Yes	2.53415	3.71241	1.92319	2.71126	1.46495	1.40977	0.0089488	0.0142161	0.0123471	3.3089	1.58861	267.991	2.5431	3.72662	1.93554	6.02016	1.46539	3.11033	3.01163	3.9477	2.62565	2.6658	2.00708	3.916	4.07296	2.64033	2.33296	2.27159	2.46911	2.30684	1.95182		9.45621	14.4113
CBR1	Cbr1	chr21.5212, chr16.209945	16	Yes	Yes	28.7291	47.8736	22.8583	25.0189	1.66638	1.09452	0.128261	0.0248024	0.0316206	39.2109	0.193374	1240.04	28.8574	47.8984	22.89	64.2297	1.65983	2.80602	6.41329	9.15997	10.3978	7.87369	28.2918	11.2331	5.9383	9.60435	9.98847	7.79024	14.0559	17.2681	17.3823		3.97951	1.93349
CBR3	Cbr3	chr16.209955	16	Yes	Yes	4.6876	6.98645	3.66317	3.67805	1.49041	1.00406							4.6876	6.98645	3.66317	3.67805	1.49041	1.00406	0	1.34746	0.882945	0.406196	1.60846	2.11468	1.3565	4.04042	2.60571	2.91568	3.1252	5.74326	3.65415		0	0.105135	Yes
DOP1B	Dop1b	chr16.209960	16	Yes	Yes	9.80445	14.9146	10.9109	11.809	1.5212	1.08231							9.80445	14.9146	10.9109	11.809	1.5212	1.08231	4.19472	3.12516	4.88032	4.13427	3.97218	5.09358	5.4559	5.13437	4.11013	2.56843	3.46184	6.13338	8.35831		127.841	182.727
MORC3	Morc3	chr16.210023, chr16.210038	16	Yes	Yes	10.8127	11.166	11.2282	9.88352	1.03267	0.880242							10.8127	11.166	11.2282	9.88352	1.03267	0.880242	8.72503	5.90685	3.67996	3.28681	3.41673	6.03554	6.18442	6.98086	4.03935	3.90897	5.661	5.31688	3.94659		81.5324	50.129
CHAF1B	Chaf1b	chr21.5406, chr16.210059	16	Yes	Yes	15.481	27.5003	16.3226	16.0544	1.77639	0.983565	0	0.00782537	0.0140033	5.17226	Inf	369.36	15.481	27.5081	16.3366	21.2266	1.77689	1.29933	1.88497	2.75935	3.52071	2.41482	2.46223	3.57882	2.47543	4.8935	2.57757	1.53706	1.65762	1.66742	1.80317		19.7562	0.909129
CLDN14	Cldn14		16	Yes	Yes																			0	0	0	0	0	0	0	0	0	0	0.042853	0	0	Yes	0.378756	0.597248	Yes	Yes
SIM2	Sim2		16	Yes	Yes																			0.512305	0.319408	0.139309	0.227635	0.208157	0.471378	0.435393	0.342832	0.610639	0.585967	0.215579	0.460311	0.593361	Yes	0	0.181884	Yes	Yes
HLCS	Hlcs	chr21.5474, chr21.5549, chr16.210102	16	Yes	Yes	2.8758	4.87862	3.06759	3.18842	1.69644	1.03939	0.0405605	0.013707	0.00988372	7.84173	0.337941	793.399	2.91636	4.89232	3.07747	11.0302	1.67755	3.58416	2.69777	1.67281	1.61276	1.6911	2.68936	1.96514	2.33826	2.79654	2.63844	1.1286	1.86516	2.68774	2.91882		25.8471	59.724
RIPPLY3	Ripply3	chr16.210131	16	Yes	Yes	1.76309	2.64779	1.27132	1.75368	1.50179	1.37941							1.76309	2.64779	1.27132	1.75368	1.50179	1.37941	0.372336	0.147482	0.275494	0.116659	0.561093	0.382165	0.325503	0.383575	0.450699	0.386439	0.142721	0.018388	0.015818	Yes	0	0.0882934	Yes
PIGP	Pigp	chr21.5585, chr16.210132	16	Yes	Yes	5.94015	7.67517	6.67691	4.45137	1.29208	0.666681	0.0470613	0.0304514	0.0217206	4.18697	0.647059	192.765	5.98721	7.70562	6.69863	8.63833	1.28701	1.28957	0.772523	1.47375	0.509037	0.39648	1.54119	0.958949	0.702235	1.03084	1.18236	0.957294	1.80431	2.95707	1.86429		15.405	9.26654
TTC3	Ttc3	chr21.5590, chr16.210133	16	Yes	Yes	52.2514	83.8446	64.6438	58.8604	1.60464	0.910535	0.0559173	0.0617512	0.0714788	21.5207	1.10433	301.078	52.3073	83.9064	64.7152	80.3811	1.6041	1.24207	46.5844	26.7775	24.8046	30.5433	22.3578	32.1684	35.2901	27.3273	26.3698	35.4584	21.2357	13.9476	19.0947		659	649.162
VPS26C	Vps26c	chr21.5699, chr16.210160	16	Yes	Yes	12.5507	13.4121	9.41046	7.88606	1.06863	0.838009	0	0.0133238	0	5.83575	Inf	Inf	12.5507	13.4254	9.41046	13.7218	1.06969	1.45814	3.18667	3.82992	3.14305	2.70835	3.23615	3.28267	2.74945	3.43981	3.52837	2.82343	2.89884	3.20349	2.58473		22.366	13.894
DYRK1A	Dyrk1a	chr21.5752, chr16.210177	16	Yes	Yes	15.0715	20.6642	22.3745	18.0171	1.37107	0.805254	0.292695	0.457138	0.463351	12.1885	1.56182	26.305	15.3642	21.1213	22.8378	30.2056	1.37471	1.32261	21.2446	25.1041	14.9359	15.9583	15.1552	14.0814	17.0654	16.5152	16.3719	9.06757	11.2162	8.61304	11.6811		446.17	278.524
KCNJ6	Kcnj6	chr21.6043, chr16.210274	16	Yes	Yes	8.2472	11.2092	9.07902	9.93473	1.35915	1.09425	0.00181354	0	0.00762359	4.38736	0	575.498	8.24902	11.2092	9.08664	14.3221	1.35885	1.57617	2.57863	1.72166	2.77043	2.73696	1.04054	2.28756	3.31205	3.92578	1.98905	2.70672	2.97927	2.21243	2.35022		1875.16	1452.51
KCNJ15	Kcnj15		16	Yes	Yes																			0.018878	0.018306	0	0.020657	0.036126	0.011162	0.018203	0.025927	0.03514	0.051558	0.029159	0.061531	0.017644	Yes	0	0.0409649	Yes	Yes
ERG	Erg	chr16.210383	16	Yes	Yes	2.68251	5.27803	3.7322	3.50209	1.96757	0.938346							2.68251	5.27803	3.7322	3.50209	1.96757	0.938346	0.333043	0.355479	0.264367	0.242901	0.972661	0.613898	0.283295	0.53042	0.515874	1.24839	1.38546	1.52523	0.703892		5.21977	4.59771
ETS2	Ets2	chr21.6287, chr16.210410	16	Yes	Yes	9.89333	11.9034	9.43974	8.53628	1.20318	0.904292	0.00298937	0	0.0177148	5.18805	0	292.866	9.89632	11.9034	9.45745	13.7243	1.20281	1.45117	6.33875	3.80553	4.19001	4.95707	15.1343	4.31888	2.4073	4.44137	5.07946	3.32375	12.6975	8.60329	5.78444		13.0794	11.4628
PSMG1	Psmg1	chr21.6306, chr16.210419	16	Yes	Yes	4.6118	7.93474	4.46028	4.10627	1.72053	0.920632	0	0.00900474	0	8.46149	Inf	Inf	4.6118	7.94374	4.46028	12.5678	1.72248	2.81771	4.36711	8.09569	4.0208	3.85324	4.6196	7.99144	4.39291	6.16083	7.35817	2.87377	3.77558	6.85036	6.02954		7.83221	6.66464
BRWD1	Brwd1	chr21.6421, chr16.210423	16	Yes	Yes	10.7745	14.4545	10.7042	10.927	1.34155	1.02082	0.0221047	0	0.0260827	11.3068	0	433.497	10.7966	14.4545	10.7303	22.2338	1.33881	2.07206	11.278	8.01528	3.83321	4.57766	4.3547	5.98272	7.31806	6.05112	6.46131	3.60391	4.39379	4.29481	3.20716		308.532	237.735
HMGN1	Hmgn1	chr21.6454, chr16.210464	16	Yes	Yes	120.302	195.331	107.829	111.572	1.62366	1.03471	0.0319682	0.0116382	0.0545448	29.4293	0.364055	539.544	120.334	195.342	107.884	141.001	1.62333	1.30697	14.901	15.9781	11.6975	17.2981	8.75498	27.2808	50.5298	23.1834	7.7881	40.2364	18.2271	12.7906	8.89994		29.9399	17.7094
GET1	Get1	chr21.6455, chr16.210469	16	Yes	Yes	18.6993	25.4356	16.612	17.5367	1.36025	1.05566	0.0166457	0.00596734	0.0320352	14.2601	0.358491	445.137	18.7159	25.4416	16.644	31.7967	1.35936	1.9104	22.8023	16.2613	13.0045	11.3479	21.4828	15.0944	9.97767	11.6628	19.3076	10.0095	12.2685	17.7787	11.687		10.7189	13.6204
LCA5L	Lca5l		16	Yes	Yes																			0.061676	0.017991	0.031806	0.111128	0.154278	0.109009	0.30783	0.215323	0.054655	0.21516	0.193975	0.077996	0.067564	Yes	8.90144	8.76021
SH3BGR	Sh3bgr	chr16.210509	16	Yes	Yes	2.17756	5.32848	2.96378	3.01207	2.447	1.0163							2.17756	5.32848	2.96378	3.01207	2.447	1.0163	0.57077	1.23418	0.845298	0.937755	1.84165	1.43569	0.84771	1.30042	1.19366	1.54469	2.24103	2.35871	2.53112		1.58762	2.17647
B3GALT5	B3galt5	chr16.210518	16	Yes	Yes	3.45868	3.87117	4.35142	4.00619	1.11926	0.920664							3.45868	3.87117	4.35142	4.00619	1.11926	0.920664	0.118922	0.087533	0.191618	0.116193	0.225346	0.222883	0.107406	0.145336	0.174454	0.076667	0.108746	0.194101	0.167602	Yes	1.24688	10.0802
IGSF5	Igsf5		16	Yes	Yes																			0.498346	0.285802	0.33381	0.282654	0.898606	0.443535	0.285158	0.245362	0.615202	0.447864	0.245476	0.47197	0.547008	Yes	0.660368	0.0899849	Yes	Yes
PCP4	Pcp4	chr21.6513, chr16.210533	16	Yes	Yes	298.468	532.022	413.902	346.477	1.78251	0.837098	0	0.200199	0.0816733	82.3561	Inf	1008.36	298.468	532.222	413.984	428.833	1.78318	1.03587	101.96	494.092	78.8813	166.586	40.8176	187.399	164.093	178.548	168.538	17.0151	96.341	357.395	323.976		0	0.381194	Yes
DSCAM	Dscam	chr21.6524, chr21.6548, chr21.6583, chr21.6606, chr16.210554	16	Yes	Yes	8.32587	13.3381	10.0089	10.0668	1.60201	1.00578	0.0721625	0.105433	0.104088	15.7766	1.46105	151.57	8.39803	13.4435	10.113	25.8434	1.6008	2.55546	4.2073	3.1686	4.42076	5.81032	2.15648	5.11097	8.00893	6.95761	5.48168	3.1452	4.82728	2.08888	3.6776		159.683	922.143
BACE2	Bace2	chr16.210907	16	Yes	Yes	1.8796	2.939	2.5532	2.50277	1.56363	0.980251							1.8796	2.939	2.5532	2.50277	1.56363	0.980251	0.928685	0.617356	0.994865	0.860433	6.29602	0.80996	0.836649	1.29664	1.28167	0.788346	5.1624	1.64	1.12366		1.7477	1.30391
FAM3B	Fam3b		16	Yes	Yes																			0.043581	0	0.013685	0.011841	0.178635	0	0	0	0.013338	0	0	0.023355	0	Yes	0	0.0293456	Yes	Yes
MX2	Mx2		16	Yes	Yes																			0.238212	0.497333	0.759233	0.660801	0.611487	0.618716	0.338023	0.633833	0.533628	0.60193	0.887553	0.918924	0.531957	Yes	0	0.72871	Yes	Yes
MX1	Mx1		16	Yes	Yes																			0.190346	0.351787	0.533849	0.31645	0.970809	1.25573	0.539937	1.06223	0.810314	1.07369	3.08037	5.59126	1.8204		0	0	Yes
TMPRSS2	Tmprss2		16	Yes	Yes																			0.01282	0.030827	0.088566	0.014124	0.089735	0.060438	0.135646	0.035616	0.182741	0	0.059407	0	0.005991	Yes	0.139724	0.4057	Yes	Yes
RIPK4	Ripk4		16	Yes	Yes																			0.14636	0.079878	0.06929	0.020258	0.070219	0.086541	0.070923	0.170667	0.034074	0.032123	0.056678	0.009989	0.008477	Yes	0.362002	0.389022	Yes	Yes
PRDM15	Prdm15	chr21.6963, chr16.210939	16	Yes	Yes	3.09879	3.488	2.96932	2.46294	1.1256	0.829465	0.0318548	0.00675403	0.0257056	3.91744	0.212025	152.396	3.13065	3.49476	2.99502	6.38038	1.1163	2.13033	0.817253	0.868448	1.43608	1.01913	0.830824	1.32311	1.55769	1.51134	0.78919	1.346	0.669682	0.548846	0.956918		56.5268	39.4522
C2CD2	C2cd2	chr16.210970	16	Yes	Yes	4.95515	6.89013	3.5977	4.33668	1.3905	1.2054							4.95515	6.89013	3.5977	4.33668	1.3905	1.2054	1.97077	1.36783	1.69756	0.885408	2.01997	2.33029	2.76572	2.77245	2.65182	0.822341	1.92506	0.814622	1.00714		32.5007	46.4819
ZBTB21	Zbtb21	chr16.210987	16	Yes	Yes	2.908	3.82452	2.96233	2.82389	1.31517	0.953269							2.908	3.82452	2.96233	2.82389	1.31517	0.953269	7.05662	4.78724	2.76316	2.53392	2.69844	2.78628	2.46703	3.26858	2.65527	0.943654	2.61943	1.55908	1.3575		21.7491	15.2868
UMODL1	Umodl1		17	No	Yes																			0.011484	0.034235	0.186641	0.031629	0.06385	0.060929	0.032322	0.026935	0.041597	0.047187	0.00831	0.024448	0.025092	Yes	0	0	Yes	Yes
ABCG1	Abcg1	chr17.218671	17	No	Yes	7.42448	7.78686	8.89554	8.18444	1.04881	0.920061							7.42448	7.78686	8.89554	8.18444	1.04881	0.920061	2.14439	1.12482	2.34006	1.93857	4.86576	1.82015	2.26787	1.99204	2.0845	1.00378	2.55245	3.33369	4.05764		11.8173	75.6369
TFF3	Tff3		17	No	Yes																			0	0	0.252861	0.037131	0.128414	0.119033	0.064997	0.155563	0.123779	0.466053	0.276714	0.946136	0.65555	Yes	0	0.132183	Yes	Yes
TFF2	Tff2		17	No	Yes																			0	0	0	0	0	0	0	0	0	0	0	0	0	Yes	0	0.119661	Yes	Yes
TFF1	Tff1		17	No	Yes																			0	0	0	0	0	0	0	0	0	0	0	0	0	Yes	0	0	Yes	Yes
TMPRSS3	Tmprss3	chr17.218712	17	No	Yes	1.90026	2.12167	0.63722	0.995508	1.11651	1.56227							1.90026	2.12167	0.63722	0.995508	1.11651	1.56227	0.044818	0.078891	0.330306	0.253419	0.126296	0.133034	0.02829	0.193118	0.069577	0.114703	0.040684	0.065903	0.068973	Yes	0	0.223995	Yes
UBASH3A	Ubash3a		17	No	Yes																			0.062357	0.021739	0.187046	0.159476	0.039587	0.071283	0.070721	0.070966	0.019898	0.068663	0.011314	0.062587	0.074516	Yes	0	0.0604669	Yes	Yes
RSPH1	Rsph1	chr17.218717	17	No	Yes	2.0125	3.88625	1.11531	1.54719	1.93106	1.38722							2.0125	3.88625	1.11531	1.54719	1.93106	1.38722	0.234889	0.341142	1.40766	0.916454	19.9231	3.30098	1.02229	1.84748	1.05433	0.875704	0.654934	1.4836	1.24707		0	0.743378	Yes
SLC37A1	Slc37a1	chr17.218724, chr17.218725, chr17.218730	17	No	Yes	4.47134	4.05592	4.76862	4.40079	0.907092	0.922865							4.47134	4.05592	4.76862	4.40079	0.907092	0.922865	7.5136	6.83524	7.8371	7.40135	4.61241	6.03307	4.21053	4.66087	4.87168	1.21197	2.3411	8.63792	6.968		12.1231	9.31
PDE9A	Pde9a	chr21.7122, chr17.218731	17	No	Yes	12.8704	12.3325	17.7354	16.4033	0.958209	0.924889	0.0137272	0.00539681	0.0174893	7.02315	0.393148	401.57	12.8841	12.3379	17.7529	23.4264	0.957607	1.31958	3.20276	3.42819	8.08933	5.7397	5.26259	9.81353	8.61243	9.75083	5.79537	16.6037	9.88279	8.84049	10.8742		128.099	146.707
WDR4	Wdr4	chr21.7208, chr21.7209, chr17.218820	17	No	Yes	7.9851	8.43942	7.08761	8.53476	1.0569	1.20418	0.0417353	0.0227882	0.0601472	16.5807	0.546017	275.669	8.02683	8.46221	7.14776	25.1155	1.05424	3.51376	2.65178	4.15273	4.50316	3.76803	3.66025	4.80835	4.13104	5.55962	2.92497	2.76288	2.42597	3.19882	3.58162		19.0699	17.6177
NDUFV3	Ndufv3	chr21.7250, chr17.218833	17	No	Yes	50.0748	69.5898	53.9229	56.6056	1.38972	1.04975	0.0143318	0.0234905	0.0269674	19.1247	1.63905	709.179	50.0891	69.6133	53.9498	75.7303	1.38979	1.40372	4.59961	4.8978	9.01803	5.92852	8.0216	8.90287	7.89384	9.21642	6.98306	10.9135	11.4042	14.2337	12.6761		11.0992	23.6253
PKNOX1	Pknox1	chr21.7292, chr21.7305, chr17.218842	17	No	Yes	9.2966	7.13351	9.82056	6.01112	0.767325	0.612095	0.00731246	0.0123021	0.00628011	7.40731	1.68235	1179.49	9.30391	7.14581	9.82684	13.4184	0.768044	1.36549	5.51602	4.57132	5.5348	4.34621	5.82153	6.72743	5.26836	6.9197	6.38297	5.86615	5.49914	5.40563	5.81435		79.9477	50.0123
CBS	Cbs	chr21.7320, chr21.7327, chr17.218885	17	No	Yes	10.9603	9.91167	10.4761	10.2533	0.904323	0.97873	0.0291127	0.0246309	0.0792721	39.7083	0.846054	500.912	10.9894	9.9363	10.5554	49.9616	0.904169	4.73329	4.5434	5.14239	13.2475	8.33609	11.0104	18.8189	18.162	19.11	18.7275	19.5911	32.7138	14.6094	17.2756		1.6677	1.68933
U2AF1	U2af1	chr21.7334, chr17.218898	17	No	Yes	12.4096	13.4688	13.2216	14.3478	1.08536	1.08518	0.16026	0.121819	0.155355	31.9915	0.760132	205.925	12.5698	13.5906	13.377	46.3394	1.08121	3.46412	3.58816	6.79323	5.79568	6.24516	3.78065	7.2521	6.43703	7.4301	3.77068	6.10834	3.96559	5.96706	5.21998		41.6252	24.7046
CRYAA	Cryaa		17	No	Yes																			0	0	0	0.023743	0	0.050629	0	0.020003	0.025299	0.039241	0.478052	0.023099	0.060429	Yes	0	0	Yes	Yes
SIK1	Sik1	chr17.218911	17	No	Yes	4.50456	4.83855	5.86461	5.5717	1.07415	0.950055							4.50456	4.83855	5.86461	5.5717	1.07415	0.950055	3.20277	3.02051	4.91878	4.72597	3.98152	4.50113	4.70541	12.5364	4.00842	8.59649	8.96409	2.41813	2.43944		1.94415	1.54226
HSF2BP	Hsf2bp		17	No	Yes																			0.448614	0.56811	0.674586	0.539437	1.12309	0.676757	0.682816	0.986896	0.567376	0.447786	0.548758	0.599169	0.398297		1.92093	0.195575
RRP1B	Rrp1b	chr21.7410, chr17.218916	17	No	Yes	4.26203	5.31676	3.83264	4.67215	1.24747	1.21904	0.00447694	0.00486344	0.0203234	6.91359	1.08633	340.179	4.2665	5.32162	3.85297	11.5857	1.2473	3.00696	12.516	11.4299	11.241	7.96864	10.4105	9.9716	8.92692	11.9211	10.5749	5.84361	4.82032	4.93817	6.29417		41.8284	18.9525
PDXK	Pdxk	chr21.7465, chr10.58064	10	No	Yes	10.519	10.3644	10.2494	10.6895	0.985297	1.04294	0.00168834	0.00681591	0.0131941	6.72127	4.03704	509.415	10.5207	10.3712	10.2626	17.4107	0.985786	1.69653	8.14193	6.57411	9.99308	7.4871	13.9908	10.9566	7.04902	9.45406	10.7781	8.5039	11.3305	11.4449	18.3064		5.64041	14.9055
CSTB	Cstb	chr21.7484, chr10.58063	10	No	Yes	43.9258	36.8714	47.5603	36.2781	0.839402	0.762782	0.0458837	0.0396526	0.0978097	26.1454	0.864198	267.309	43.9717	36.9111	47.6581	62.4235	0.839428	1.30982	16.6813	18.1524	24.2964	17.5332	27.9786	18.347	11.9807	17.4469	20.0767	18.0714	21.6685	21.5183	20.0704		0.805795	0.906484	Yes
RRP1	Rrp1	chr21.7487, chr10.58058	10	No	Yes	74.6902	103.33	68.609	82.6172	1.38345	1.20417	0.00675784	0.00659789	0.0287108	12.4498	0.976331	433.628	74.697	103.337	68.6377	95.067	1.38342	1.38505	3.26676	4.83386	7.29614	5.82814	4.87363	7.48004	4.68895	7.62814	4.11165	4.65832	3.62076	4.03481	6.49025		36.8104	33.5678
AGPAT3	Agpat3	chr21.7502, chr10.57997	10	No	Yes	37.2704	37.1333	40.6243	39.6652	0.996321	0.976392	0.0108394	0.024635	0.0241241	10.0501	2.27273	416.599	37.2813	37.158	40.6484	49.7153	0.996693	1.22306	8.565	7.72047	8.25708	6.71106	10.5467	8.97153	8.05979	9.70484	11.4204	5.65835	9.85134	7.70804	10.8787		131.703	112.207
TRAPPC10	Trappc10	chr21.7601, chr21.7675, chr10.57938	10	No	Yes	17.1449	15.2175	19.3241	18.7243	0.887579	0.968965	0.0120139	0.00447861	0.0229232	10.297	0.372786	449.198	17.157	15.222	19.347	29.0214	0.887218	1.50005	4.22415	4.02565	3.38212	3.18511	4.19886	3.90067	4.05719	4.61962	4.61596	2.18325	2.30079	3.45527	4.09539		67.258	59.0187
PWP2	Pwp2	chr10.57931	10	No	Yes	7.39739	7.31224	6.43349	6.78936	0.988489	1.05532							7.39739	7.31224	6.43349	6.78936	0.988489	1.05532	2.41363	2.98642	4.91844	2.07011	4.03827	3.66548	2.70985	5.10029	3.82456	2.46037	3.245	2.72219	5.38861		9.33632	6.71854
GATD3	Gatd3a	chr10.57928	10	No	Yes	13.5356	14.6453	10.7732	13.6218	1.08198	1.26442							13.5356	14.6453	10.7732	13.6218	1.08198	1.26442	16.1587	25.4919	29.8181	21.4354	24.9111	30.4889	17.4298	25.6983	32.0935	18.483	29.2021	43.7848	39.0268		5.89671	13.7057
ICOSLG	Icosl	chr10.57899	10	No	Yes	2.50977	2.21369	3.01018	2.75529	0.88203	0.915325							2.50977	2.21369	3.01018	2.75529	0.88203	0.915325	0.242051	0.126757	0.395258	0.250934	0.31507	0.303591	0.14019	0.342819	0.132308	0.414483	1.46321	0.858463	0.806303				Yes
DNMT3L	Dnmt3l		10	No	Yes																			0	0	0	0	0.026443	0	0	0	0	0.153023	0	0	0.019637	Yes	0	0	Yes	Yes
AIRE	Aire		10	No	Yes																			0	0	0.009541	0.00588	0.012965	0.052198	0	0.0141	0.013503	0.110457	0.226099	0.041264	0.014199	Yes	0	0.144812	Yes	Yes
PFKL	Pfkl	chr21.7783, chr21.7800, chr10.57890	10	No	Yes	20.9604	24.2915	16.1431	19.924	1.15892	1.23421	0.00708806	0	0.0120914	15.997	0	1323.01	20.9675	24.2915	16.1552	35.921	1.15853	2.22349	12.1159	17.8174	27.2281	25.0412	27.0724	21.8276	17.441	24.4139	21.6139	11.8714	30.0413	13.8714	20.5266		6.25972	10.6593
CFAP410	Cfap410	chr21.7809, chr21.7816, chr10.57887	10	No	Yes	4.96078	5.343	4.98935	5.4739	1.07705	1.09712	0	0	0.00866572	9.34516		1078.41	4.96078	5.343	4.99801	14.8191	1.07705	2.96499	2.35509	3.0766	5.1141	3.67145	6.36201	4.29523	3.2451	4.79359	3.26578	3.97913	4.11602	4.35188	7.92779		3.26166	3.78863
TRPM2	Trpm2	chr10.57878	10	No	Yes	1.4403	1.59452	1.61468	2.02019	1.10708	1.25114							1.4403	1.59452	1.61468	2.02019	1.10708	1.25114	0.324903	0.483295	1.02342	0.819091	1.12922	2.05624	2.70248	2.86572	2.19484	0.342307	2.22554	3.69655	4.45545		1.97242	11.7699
LRRC3	Lrrc3	chr10.57869	10	No	Yes	4.54266	4.3453	4.25184	4.29455	0.956554	1.01004							4.54266	4.3453	4.25184	4.29455	0.956554	1.01004	6.76796	4.26524	7.5472	7.861	3.95124	3.73434	3.61493	4.5691	3.50329	0.28295	1.9521	0.344525	0.130719		4.4103	2.84941
TSPEAR.AS1	None	chr21.7914	None	No	Yes							0.0425	0	0	4.34231	0	Inf	0.0425	0	0	4.34231	0	Inf	0.588776	0.208612	1.45918	0.339647	0.585648	0.290368	0.86469	0.848522	0.219595	0.130763	0.045306	0	0
SUMO3.UBE2G2	Sumo3	chr21.7930, chr21.7959, chr10.57820	10	No	Yes	37.6108	39.5641	40.138	39.1448	1.05193	0.975256	0.0188679	0.030177	0.101798	35.813	1.59938	351.804	37.6297	39.5943	40.2398	74.9578	1.05221	1.86278	38.0041	57.4758	38.0739	40.7456	50.6869	45.0851	32.2058	42.8971	58.4576	21.7685	30.4236	56.7599	36.0339		18.1718	8.74164
PTTG1IP	Pttg1ip	chr21.7966, chr10.57809	10	No	Yes	25.9847	26.0169	26.8762	27.0309	1.00124	1.00575	0.0277841	0.0296746	0.0293882	17.5863	1.06804	598.413	26.0125	26.0465	26.9056	44.6172	1.00131	1.65829	39.3915	48.0649	55.2508	36.483	66.2392	57.2619	41.7056	69.1105	60.212	60.6146	95.4622	52.0948	36.2835		12.58	17.7116
FAM207A	Fam207a	chr21.8025, chr21.8055, chr10.57767	10	No	Yes	14.0256	13.7582	10.4168	12.0644	0.980937	1.15816	0	0	0.00882467	13.0142		1474.75	14.0256	13.7582	10.4257	25.0786	0.980937	2.40546	1.56967	3.50115	4.1151	6.24225	6.45972	4.18459	2.5015	4.58647	1.9259	1.82777	3.22576	4.30939	5.00998		29.2054	25.7287
ITGB2	Itgb2	chr10.57802, chr10.57803, chr10.57806	10	No	Yes	3.34573	3.7052	2.73603	3.79099	1.10744	1.38558							3.34573	3.7052	2.73603	3.79099	1.10744	1.38558	0.573769	0.734565	1.03512	0.959074	2.40387	2.22171	0.794553	1.66208	2.20108	0.407801	6.74787	4.08707	2.10723		1.46683	1.42356
ADARB1	Adarb1	chr10.57648	10	No	Yes	11.2129	10.2867	13.2715	13.3739	0.917404	1.00771							11.2129	10.2867	13.2715	13.3739	0.917404	1.00771	10.9942	8.01377	10.2005	12.9568	10.1295	12.0011	14.9444	13.6675	9.20442	9.06619	9.08878	7.04353	14.3556		219.989	327.27
POFUT2	Pofut2	chr21.8116, chr10.57645	10	No	Yes	16.425	19.5549	16.4057	20.9782	1.19056	1.27872	0.00523474	0.00650235	0.0119484	6.97545	1.24215	583.8	16.4302	19.5614	16.4176	27.9536	1.19058	1.70266	2.60637	3.11771	4.01866	3.27797	8.43135	3.89366	4.63345	3.94314	3.43291	4.75579	5.18019	3.84407	3.06363		7.05122	7.80504
COL18A1	Col18a1	chr10.57601	10	No	No	17.6332	22.5544	15.151	17.6882	1.27909	1.16746							17.6332	22.5544	15.151	17.6882	1.27909	1.16746	2.23825	2.14339	6.89777	5.38844	31.5748	5.28181	6.0562	5.13683	1.65999	3.50145	29.9109	9.0358	11.6601		80.4204	4.81517
SLC19A1	Slc19a1	chr10.57594	10	No	No	8.97811	8.8539	7.40202	7.73372	0.986165	1.04481							8.97811	8.8539	7.40202	7.73372	0.986165	1.04481	2.71526	3.00816	8.80582	3.87557	17.2128	5.12816	5.53161	6.32515	3.21592	4.33855	10.6415	3.89605	5.857		9.08444	11.0996
PCBP3	Pcbp3	chr10.57393	10	No	No	22.8554	25.4629	25.2689	24.3646	1.11408	0.964213							22.8554	25.4629	25.2689	24.3646	1.11408	0.964213	2.38944	4.93019	10.6126	4.8912	5.70631	6.86688	7.42983	11.9818	9.48291	10.5103	9.92344	5.65932	7.81287		281.107	263.716
COL6A1	Col6a1	chr10.57385, chr10.57386	10	No	No	23.2543	28.0403	22.0182	22.0977	1.20581	1.00361							23.2543	28.0403	22.0182	22.0977	1.20581	1.00361	13.2039	16.1069	50.3828	37.8585	79.1263	32.7935	33.9872	38.7231	27.393	39.6124	124.343	26.213	61.7673		1.60617	3.14919
COL6A2	Col6a2	chr10.57384	10	No	No	9.96999	13.4205	8.92008	9.33341	1.34609	1.04634							9.96999	13.4205	8.92008	9.33341	1.34609	1.04634	4.39639	5.64841	12.8025	15.4199	47.7022	15.6583	17.9194	18.6931	11.398	3.26192	80.5856	15.635	16.4153		2.54423	2.0799
FTCD	Ftcd		10	No	No																			0.025515	0.034021	0.096548	0.107871	0.062052	0.159921	0.360743	0.148603	0.014644	1.06736	0.07439	0	0.312997		0	0	Yes
SPATC1L	Spatc1l		10	No	No																			1.50589	3.69276	5.10767	3.95893	4.79918	6.49527	3.28245	6.02217	2.51507	4.59916	3.72082	1.93102	5.54203		1.0265	0.227355
LSS	Lss	chr10.57377	10	No	No	9.3949	8.4821	8.63986	8.32529	0.902841	0.963591							9.3949	8.4821	8.63986	8.32529	0.902841	0.963591	9.31563	8.97668	20.3188	13.1619	12.833	14.611	16.2009	19.6043	11.8173	16.1483	14.3391	10.5662	14.5349		27.7091	20.265
MCM3AP	Mcm3ap	chr21.8145, chr21.8154, chr10.57354	10	No	Yes	11.228	10.9975	8.81155	9.29502	0.979475	1.05487	0.0444047	0.00765236	0.0646754	17.4206	0.172332	269.355	11.2724	11.0052	8.87622	26.7157	0.976295	3.0098	6.86906	7.13035	10.7723	8.72486	8.05889	8.91553	13.2504	10.1058	6.99418	9.26404	7.35302	6.60237	10.4116		59.0156	41.4737
YBEY	Ybey	chr10.57353	10	No	Yes	1.2052	1.05027	0.914221	0.862578	0.871449	0.943511							1.2052	1.05027	0.914221	0.862578	0.871449	0.943511	3.27534	4.08262	3.86129	4.6428	3.68051	4.42037	4.13801	3.93376	4.31499	5.49681	4.00107	5.55585	2.25301		2.19422	3.12786
C21orf58	2610028H24Rik	chr21.8189, chr21.8197 0	10	No	Yes							0.0155634	0.00659968	0.0071907	11.3864	0.424051	1583.49	0.0155634	0.00659968	0.0071907	11.3864	0.424051	1583.49	0.493087	0.44069	1.5979	1.06215	3.5247	1.58255	1.83542	1.73537	0.656367	2.83096	2.17576	0.946524	1.57604		0	0	Yes
PCNT	Pcnt	chr21.8198, chr10.57302	10	No	Yes	6.81877	8.29617	5.33821	6.85873	1.21667	1.28484	0.0099365	0.00393932	0.0102893	5.40305	0.39645	525.114	6.8287	8.30011	5.3485	12.2618	1.21547	2.29256	3.13762	2.29506	6.45847	4.35881	3.00042	5.71187	7.22105	6.94485	1.45368	5.50022	2.94736	1.94084	4.20333		121.985	50.5075
DIP2A	Dip2a	chr21.8223, chr10.57245	10	No	Yes	12.9279	12.3871	10.7085	12.8322	0.958173	1.19831	0.0079814	0.00909167	0.0113751	8.86105	1.13911	778.989	12.9358	12.3962	10.7199	21.6932	0.958284	2.02364	2.45771	2.06292	4.05455	1.95159	3.14526	3.25196	5.94268	4.68672	2.29988	4.7249	3.78818	2.01152	2.83767		106.713	104.506
S100B	S100b	chr21.8300, chr10.57242	10	No	Yes	11.7359	19.0127	15.0904	22.2298	1.62005	1.47311	0.0526608	0.0400961	0.070861	35.5207	0.761404	501.272	11.7886	19.0528	15.1613	57.7505	1.61621	3.80908	5.02671	14.5086	20.265	12.9086	14.114	53.1915	27.3065	50.4025	51.6682	112.455	73.4535	173.752	130.078		1.3246	1.92955
PRMT2	Prmt2	chr21.8315, chr10.57213	10	No	Yes	27.4444	25.3261	17.2158	19.727	0.922814	1.14587	0.0291946	0.029933	0.0143265	16.0619	1.0253	1121.13	27.4736	25.356	17.2301	35.7889	0.922923	2.07711	23.2263	32.8783	36.4328	30.8355	21.4821	27.571	24.1012	26.0687	27.1775	17.6994	16.9877	14.2497	13.0372		37.4742	26.5234

### Sheet: Column legend
Gene name	Human gene name
Mouse ortholog	Gene name for mouse ortholog
Gene IDs
Mouse chromosome	Chromosomal location of mouse ortholog
Trisomic in Ts65Dn?	"Yes" if gene is trisomic in Ts65Dn
Trisomic in TcMAC21?	"Yes" if TcMAC21 mice have a human copy of the gene
This Publication	Bulk RNA-seq data from this publication; summary of 4 Ts65Dn, 4 TcMAC21, and 8 euploid littermates
Mouse	Length normalized counts for mouse ortholog
Human	Length normalized counts for human gene
Human + Mouse	Sum of human and mouse length normalized counts
EuTs.avg	Average length normalized counts for euploid littermates of Ts65Dn mice
Ts65Dn.avg	Average length normalized counts for Ts65Dn mice
EuTc.avg	Average length normalized counts for euploid littermates of TcMAC21 mice
TcMAC21.avg	Average length normalized counts for TcMAC21 mice
Ts65Dn.foldchange	Ratio of Ts65Dn length normalized counts to euploid littermate length normalized counts
TcMAC21.foldchange	Ratio of TcMAC21 (human + mouse) length normalized counts to euploid littermate length normalized counts
BrainSpan Atlas of the Developing Human Brain	From PMID: 24695229
	https://www.brainspan.org/rnaseq/search/index.html
pcw	post conception weeks
mos	months
CB	cerebellum
CBC	cerebellar cortex
FPKM <1?	"Yes" if all Allen Brain Atlas samples have FPKM <1
Mouse scRNA-seq	From PMID: 29545511
GCPs	Expression level in granule cell precursor population (TPM)
GCs	Expression level in granule cell population (TPM)
TPM <1?	"Yes" if GCP and GC populations have TPM <1
Excluded based on expression data?	"Yes" if transcript is not detected in Ts65Dn and TcMAC21 RNAseq data, FPKM <1 in Allen Brain Atlas samples, and TPM<1 in mouse scRNA-seq
